# Microbiome Dynamics in Tank- and Pond-Reared GIFT Tilapia

**DOI:** 10.1101/2024.11.16.622739

**Authors:** Jérôme Delamare-Deboutteville, Mahirah Mahmuddin, Han Ming Gan, Charles Rodde, Laura Khor, David Verner-Jeffreys, Vishnumurthy Mohan Chadag, John A.H. Benzie

**Affiliations:** WorldFish, Aquatic Food Biosciences, Jalan Batu Maung, Batu Maung, Penang 11960, Malaysia; Patriot Biotech Sdn Bhd, Bandar Sunway, 475000 Subang Jaya, Selangor, Malaysia

**Author notes:** **Correspondance:** Jérôme Delamare-Deboutteville.

## Abstract

Tilapia (*Oreochromis* spp.) are among the most widely cultivated freshwater finfish species worldwide. The industry increasingly relies on tilapia strains selected for improved growth and other traits, particularly the Genetically Improved Farmed Tilapia (GIFT) strain. Despite the industry’s reliance on tilapia, knowledge of microbiome dynamics in reared tilapia remains limited. Understanding normal successional patterns in the microbiome of farmed tilapia is essential to identify characteristics of what constitutes a healthy microbial community. In this study, we assessed the microbiomes of tank and pond-reared GIFT tilapia by analyzing 568 samples, including water, gut, skin, and gill microbiomes of tilapia, from tank systems housing the source GIFT populations in Malaysia, and compared them to those reared in earthen ponds on another farm in Malaysia. A total of 2,307 amplicon sequence variants (ASVs) were identified, encompassing a broad taxonomic diversity of 39 phyla, 86 classes, 180 orders, 299 families, 501 genera, and 399 species.

Our findings elucidated distinct microbial community structures between rearing environments and across fish tissues, shedding light on intricate host-microbe interactions shaped by environmental conditions and management practices. The gut microbiome of tank-reared tilapia was dominated by Fusobacteriota (71.14%), in contrast to pond-reared fish (22%), while other taxa, such as Bacteroidota, Firmicutes_A, and Cyanobacteria, also varied markedly between environments and sampling periods. Skin and gill samples showed notable variability in the relative abundances of Fusobacteriota and Deinococcota between the two rearing sites. Principal Coordinates Analysis (PCoA) highlighted the distinct clustering of samples by rearing environment, particularly within gut microbiomes. Biomarkers such as Cyanobiaceae (pond water) and Sphingomonadaceae (tank water) underscored the impact of rearing conditions on microbial composition.

These results establish valuable baseline information on the types of bacteria associated with healthy, genetically defined (GIFT) tilapia strains. This foundational information will help identify specific microbial taxa associated with beneficial or detrimental effects on tilapia health and productivity across varying rearing conditions. Such insights can guide the development of targeted microbiome management strategies to enhance tilapia health and optimize performance.
