## Supplemental_Data2_Microbiome_input_files for "Microbiome Dynamics in Tank- and Pond-Reared GIFT Tilapia": CA_Metadata_gills.txt

Final	SampleType	Location	Pond	Batch	Loc_Organ	Loc_Organ_Pond	Loc_Organ_Month	Loc_Organ_Month_Pond	Loc_Month_Pond	dactylogyrus	trichodina
GI001_B03	Gill	Jitra	B03	Sept20	Jitra-Gill	Jitra-Gill-B03	Jitra-Gill-Sept20	Jitra-Gill-Sept20-B03	Jitra-Sept20-B03	1	0
GI002_B03	Gill	Jitra	B03	Sept20	Jitra-Gill	Jitra-Gill-B03	Jitra-Gill-Sept20	Jitra-Gill-Sept20-B03	Jitra-Sept20-B03	0	0
GI003_B03	Gill	Jitra	B03	Sept20	Jitra-Gill	Jitra-Gill-B03	Jitra-Gill-Sept20	Jitra-Gill-Sept20-B03	Jitra-Sept20-B03	5	0
GI004_B03	Gill	Jitra	B03	Sept20	Jitra-Gill	Jitra-Gill-B03	Jitra-Gill-Sept20	Jitra-Gill-Sept20-B03	Jitra-Sept20-B03	2	0
GI005_B03	Gill	Jitra	B03	Sept20	Jitra-Gill	Jitra-Gill-B03	Jitra-Gill-Sept20	Jitra-Gill-Sept20-B03	Jitra-Sept20-B03	0	0
GI006_B03	Gill	Jitra	B03	Sept20	Jitra-Gill	Jitra-Gill-B03	Jitra-Gill-Sept20	Jitra-Gill-Sept20-B03	Jitra-Sept20-B03	10	0
GI007_B03	Gill	Jitra	B03	Sept20	Jitra-Gill	Jitra-Gill-B03	Jitra-Gill-Sept20	Jitra-Gill-Sept20-B03	Jitra-Sept20-B03	0	0
GI008_B03	Gill	Jitra	B03	Sept20	Jitra-Gill	Jitra-Gill-B03	Jitra-Gill-Sept20	Jitra-Gill-Sept20-B03	Jitra-Sept20-B03	0	0
GI009_B03	Gill	Jitra	B03	Sept20	Jitra-Gill	Jitra-Gill-B03	Jitra-Gill-Sept20	Jitra-Gill-Sept20-B03	Jitra-Sept20-B03	2	0
GI100_TF	Gill	Penang	TF	Oct20	Penang-Gill	Penang-Gill-TF	Penang-Gill-Oct20	Penang-Gill-Oct20-TF	Penang-Oct20-TF	2	0
GI101_B18	Gill	Jitra	B18	Nov20	Jitra-Gill	Jitra-Gill-B18	Jitra-Gill-Nov20	Jitra-Gill-Nov20-B18	Jitra-Nov20-B18	4	2
GI102_B18	Gill	Jitra	B18	Nov20	Jitra-Gill	Jitra-Gill-B18	Jitra-Gill-Nov20	Jitra-Gill-Nov20-B18	Jitra-Nov20-B18	7	4
GI103_B18	Gill	Jitra	B18	Nov20	Jitra-Gill	Jitra-Gill-B18	Jitra-Gill-Nov20	Jitra-Gill-Nov20-B18	Jitra-Nov20-B18	22	5
GI104_B18	Gill	Jitra	B18	Nov20	Jitra-Gill	Jitra-Gill-B18	Jitra-Gill-Nov20	Jitra-Gill-Nov20-B18	Jitra-Nov20-B18	9	1
GI105_B18	Gill	Jitra	B18	Nov20	Jitra-Gill	Jitra-Gill-B18	Jitra-Gill-Nov20	Jitra-Gill-Nov20-B18	Jitra-Nov20-B18	2	5
GI106_B18	Gill	Jitra	B18	Nov20	Jitra-Gill	Jitra-Gill-B18	Jitra-Gill-Nov20	Jitra-Gill-Nov20-B18	Jitra-Nov20-B18	5	6
GI107_B18	Gill	Jitra	B18	Nov20	Jitra-Gill	Jitra-Gill-B18	Jitra-Gill-Nov20	Jitra-Gill-Nov20-B18	Jitra-Nov20-B18	0	3
GI108_B18	Gill	Jitra	B18	Nov20	Jitra-Gill	Jitra-Gill-B18	Jitra-Gill-Nov20	Jitra-Gill-Nov20-B18	Jitra-Nov20-B18	1	5
GI109_B18	Gill	Jitra	B18	Nov20	Jitra-Gill	Jitra-Gill-B18	Jitra-Gill-Nov20	Jitra-Gill-Nov20-B18	Jitra-Nov20-B18	7	2
GI010_B03	Gill	Jitra	B03	Sept20	Jitra-Gill	Jitra-Gill-B03	Jitra-Gill-Sept20	Jitra-Gill-Sept20-B03	Jitra-Sept20-B03	0	1
GI110_B18	Gill	Jitra	B18	Nov20	Jitra-Gill	Jitra-Gill-B18	Jitra-Gill-Nov20	Jitra-Gill-Nov20-B18	Jitra-Nov20-B18	3	7
GI111_B18	Gill	Jitra	B18	Nov20	Jitra-Gill	Jitra-Gill-B18	Jitra-Gill-Nov20	Jitra-Gill-Nov20-B18	Jitra-Nov20-B18	3	0
GI112_B18	Gill	Jitra	B18	Nov20	Jitra-Gill	Jitra-Gill-B18	Jitra-Gill-Nov20	Jitra-Gill-Nov20-B18	Jitra-Nov20-B18	4	10
GI113_B18	Gill	Jitra	B18	Nov20	Jitra-Gill	Jitra-Gill-B18	Jitra-Gill-Nov20	Jitra-Gill-Nov20-B18	Jitra-Nov20-B18	4	4
GI114_B18	Gill	Jitra	B18	Nov20	Jitra-Gill	Jitra-Gill-B18	Jitra-Gill-Nov20	Jitra-Gill-Nov20-B18	Jitra-Nov20-B18	4	2
GI115_B18	Gill	Jitra	B18	Nov20	Jitra-Gill	Jitra-Gill-B18	Jitra-Gill-Nov20	Jitra-Gill-Nov20-B18	Jitra-Nov20-B18	1	3
GI116_B18	Gill	Jitra	B18	Nov20	Jitra-Gill	Jitra-Gill-B18	Jitra-Gill-Nov20	Jitra-Gill-Nov20-B18	Jitra-Nov20-B18	1	88
GI117_B18	Gill	Jitra	B18	Nov20	Jitra-Gill	Jitra-Gill-B18	Jitra-Gill-Nov20	Jitra-Gill-Nov20-B18	Jitra-Nov20-B18	2	0
GI118_B18	Gill	Jitra	B18	Nov20	Jitra-Gill	Jitra-Gill-B18	Jitra-Gill-Nov20	Jitra-Gill-Nov20-B18	Jitra-Nov20-B18	0	2
GI119_B18	Gill	Jitra	B18	Nov20	Jitra-Gill	Jitra-Gill-B18	Jitra-Gill-Nov20	Jitra-Gill-Nov20-B18	Jitra-Nov20-B18	1	3
GI011_B16	Gill	Jitra	B16	Sept20	Jitra-Gill	Jitra-Gill-B16	Jitra-Gill-Sept20	Jitra-Gill-Sept20-B16	Jitra-Sept20-B16	1	1
GI120_B18	Gill	Jitra	B18	Nov20	Jitra-Gill	Jitra-Gill-B18	Jitra-Gill-Nov20	Jitra-Gill-Nov20-B18	Jitra-Nov20-B18	5	5
GI121_B17	Gill	Jitra	B17	Nov20	Jitra-Gill	Jitra-Gill-B17	Jitra-Gill-Nov20	Jitra-Gill-Nov20-B17	Jitra-Nov20-B17	2	0
GI122_B17	Gill	Jitra	B17	Nov20	Jitra-Gill	Jitra-Gill-B17	Jitra-Gill-Nov20	Jitra-Gill-Nov20-B17	Jitra-Nov20-B17	0	1
GI123_B17	Gill	Jitra	B17	Nov20	Jitra-Gill	Jitra-Gill-B17	Jitra-Gill-Nov20	Jitra-Gill-Nov20-B17	Jitra-Nov20-B17	11	13
GI124_B17	Gill	Jitra	B17	Nov20	Jitra-Gill	Jitra-Gill-B17	Jitra-Gill-Nov20	Jitra-Gill-Nov20-B17	Jitra-Nov20-B17	1	1
GI125_B17	Gill	Jitra	B17	Nov20	Jitra-Gill	Jitra-Gill-B17	Jitra-Gill-Nov20	Jitra-Gill-Nov20-B17	Jitra-Nov20-B17	2	6
GI126_B17	Gill	Jitra	B17	Nov20	Jitra-Gill	Jitra-Gill-B17	Jitra-Gill-Nov20	Jitra-Gill-Nov20-B17	Jitra-Nov20-B17	2	8
GI127_B17	Gill	Jitra	B17	Nov20	Jitra-Gill	Jitra-Gill-B17	Jitra-Gill-Nov20	Jitra-Gill-Nov20-B17	Jitra-Nov20-B17	0	0
GI128_B17	Gill	Jitra	B17	Nov20	Jitra-Gill	Jitra-Gill-B17	Jitra-Gill-Nov20	Jitra-Gill-Nov20-B17	Jitra-Nov20-B17	2	0
GI129_B17	Gill	Jitra	B17	Nov20	Jitra-Gill	Jitra-Gill-B17	Jitra-Gill-Nov20	Jitra-Gill-Nov20-B17	Jitra-Nov20-B17	0	5
GI012_B16	Gill	Jitra	B16	Sept20	Jitra-Gill	Jitra-Gill-B16	Jitra-Gill-Sept20	Jitra-Gill-Sept20-B16	Jitra-Sept20-B16	1	1
GI130_B17	Gill	Jitra	B17	Nov20	Jitra-Gill	Jitra-Gill-B17	Jitra-Gill-Nov20	Jitra-Gill-Nov20-B17	Jitra-Nov20-B17	2	2
GI131_B17	Gill	Jitra	B17	Nov20	Jitra-Gill	Jitra-Gill-B17	Jitra-Gill-Nov20	Jitra-Gill-Nov20-B17	Jitra-Nov20-B17	0	2
GI132_B17	Gill	Jitra	B17	Nov20	Jitra-Gill	Jitra-Gill-B17	Jitra-Gill-Nov20	Jitra-Gill-Nov20-B17	Jitra-Nov20-B17	5	3
GI133_B17	Gill	Jitra	B17	Nov20	Jitra-Gill	Jitra-Gill-B17	Jitra-Gill-Nov20	Jitra-Gill-Nov20-B17	Jitra-Nov20-B17	0	2
GI134_B17	Gill	Jitra	B17	Nov20	Jitra-Gill	Jitra-Gill-B17	Jitra-Gill-Nov20	Jitra-Gill-Nov20-B17	Jitra-Nov20-B17	0	5
GI135_B17	Gill	Jitra	B17	Nov20	Jitra-Gill	Jitra-Gill-B17	Jitra-Gill-Nov20	Jitra-Gill-Nov20-B17	Jitra-Nov20-B17	0	2
GI136_B17	Gill	Jitra	B17	Nov20	Jitra-Gill	Jitra-Gill-B17	Jitra-Gill-Nov20	Jitra-Gill-Nov20-B17	Jitra-Nov20-B17	1	0
GI137_B17	Gill	Jitra	B17	Nov20	Jitra-Gill	Jitra-Gill-B17	Jitra-Gill-Nov20	Jitra-Gill-Nov20-B17	Jitra-Nov20-B17	5	0
GI138_B17	Gill	Jitra	B17	Nov20	Jitra-Gill	Jitra-Gill-B17	Jitra-Gill-Nov20	Jitra-Gill-Nov20-B17	Jitra-Nov20-B17	3	5
GI139_B17	Gill	Jitra	B17	Nov20	Jitra-Gill	Jitra-Gill-B17	Jitra-Gill-Nov20	Jitra-Gill-Nov20-B17	Jitra-Nov20-B17	1	7
GI013_B16	Gill	Jitra	B16	Sept20	Jitra-Gill	Jitra-Gill-B16	Jitra-Gill-Sept20	Jitra-Gill-Sept20-B16	Jitra-Sept20-B16	1	0
GI140_B17	Gill	Jitra	B17	Nov20	Jitra-Gill	Jitra-Gill-B17	Jitra-Gill-Nov20	Jitra-Gill-Nov20-B17	Jitra-Nov20-B17	0	0
GI141_B16	Gill	Jitra	B16	Nov20	Jitra-Gill	Jitra-Gill-B16	Jitra-Gill-Nov20	Jitra-Gill-Nov20-B16	Jitra-Nov20-B16	3	2
GI142_B16	Gill	Jitra	B16	Nov20	Jitra-Gill	Jitra-Gill-B16	Jitra-Gill-Nov20	Jitra-Gill-Nov20-B16	Jitra-Nov20-B16	1	1
GI143_B16	Gill	Jitra	B16	Nov20	Jitra-Gill	Jitra-Gill-B16	Jitra-Gill-Nov20	Jitra-Gill-Nov20-B16	Jitra-Nov20-B16	4	0
GI144_B16	Gill	Jitra	B16	Nov20	Jitra-Gill	Jitra-Gill-B16	Jitra-Gill-Nov20	Jitra-Gill-Nov20-B16	Jitra-Nov20-B16	0	1
GI145_B16	Gill	Jitra	B16	Nov20	Jitra-Gill	Jitra-Gill-B16	Jitra-Gill-Nov20	Jitra-Gill-Nov20-B16	Jitra-Nov20-B16	0	0
GI146_B16	Gill	Jitra	B16	Nov20	Jitra-Gill	Jitra-Gill-B16	Jitra-Gill-Nov20	Jitra-Gill-Nov20-B16	Jitra-Nov20-B16	0	0
GI147_B16	Gill	Jitra	B16	Nov20	Jitra-Gill	Jitra-Gill-B16	Jitra-Gill-Nov20	Jitra-Gill-Nov20-B16	Jitra-Nov20-B16	0	2
GI148_B16	Gill	Jitra	B16	Nov20	Jitra-Gill	Jitra-Gill-B16	Jitra-Gill-Nov20	Jitra-Gill-Nov20-B16	Jitra-Nov20-B16	0	1
GI149_B16	Gill	Jitra	B16	Nov20	Jitra-Gill	Jitra-Gill-B16	Jitra-Gill-Nov20	Jitra-Gill-Nov20-B16	Jitra-Nov20-B16	1	0
GI014_B16	Gill	Jitra	B16	Sept20	Jitra-Gill	Jitra-Gill-B16	Jitra-Gill-Sept20	Jitra-Gill-Sept20-B16	Jitra-Sept20-B16	3	0
GI150_B16	Gill	Jitra	B16	Nov20	Jitra-Gill	Jitra-Gill-B16	Jitra-Gill-Nov20	Jitra-Gill-Nov20-B16	Jitra-Nov20-B16	0	1
GI151_B16	Gill	Jitra	B16	Nov20	Jitra-Gill	Jitra-Gill-B16	Jitra-Gill-Nov20	Jitra-Gill-Nov20-B16	Jitra-Nov20-B16	1	0
GI152_B16	Gill	Jitra	B16	Nov20	Jitra-Gill	Jitra-Gill-B16	Jitra-Gill-Nov20	Jitra-Gill-Nov20-B16	Jitra-Nov20-B16	0	0
GI153_B16	Gill	Jitra	B16	Nov20	Jitra-Gill	Jitra-Gill-B16	Jitra-Gill-Nov20	Jitra-Gill-Nov20-B16	Jitra-Nov20-B16	1	0
GI154_B16	Gill	Jitra	B16	Nov20	Jitra-Gill	Jitra-Gill-B16	Jitra-Gill-Nov20	Jitra-Gill-Nov20-B16	Jitra-Nov20-B16	0	0
GI155_B16	Gill	Jitra	B16	Nov20	Jitra-Gill	Jitra-Gill-B16	Jitra-Gill-Nov20	Jitra-Gill-Nov20-B16	Jitra-Nov20-B16	0	0
GI156_B16	Gill	Jitra	B16	Nov20	Jitra-Gill	Jitra-Gill-B16	Jitra-Gill-Nov20	Jitra-Gill-Nov20-B16	Jitra-Nov20-B16	0	8
GI157_B16	Gill	Jitra	B16	Nov20	Jitra-Gill	Jitra-Gill-B16	Jitra-Gill-Nov20	Jitra-Gill-Nov20-B16	Jitra-Nov20-B16	0	0
GI158_B16	Gill	Jitra	B16	Nov20	Jitra-Gill	Jitra-Gill-B16	Jitra-Gill-Nov20	Jitra-Gill-Nov20-B16	Jitra-Nov20-B16	2	0
GI159_B16	Gill	Jitra	B16	Nov20	Jitra-Gill	Jitra-Gill-B16	Jitra-Gill-Nov20	Jitra-Gill-Nov20-B16	Jitra-Nov20-B16	2	0
GI015_B16	Gill	Jitra	B16	Sept20	Jitra-Gill	Jitra-Gill-B16	Jitra-Gill-Sept20	Jitra-Gill-Sept20-B16	Jitra-Sept20-B16	0	2
GI160_B16	Gill	Jitra	B16	Nov20	Jitra-Gill	Jitra-Gill-B16	Jitra-Gill-Nov20	Jitra-Gill-Nov20-B16	Jitra-Nov20-B16	2	0
GI161_B03	Gill	Jitra	B03	Nov20	Jitra-Gill	Jitra-Gill-B03	Jitra-Gill-Nov20	Jitra-Gill-Nov20-B03	Jitra-Nov20-B03	0	0
GI162_B03	Gill	Jitra	B03	Nov20	Jitra-Gill	Jitra-Gill-B03	Jitra-Gill-Nov20	Jitra-Gill-Nov20-B03	Jitra-Nov20-B03	3	1
GI163_B03	Gill	Jitra	B03	Nov20	Jitra-Gill	Jitra-Gill-B03	Jitra-Gill-Nov20	Jitra-Gill-Nov20-B03	Jitra-Nov20-B03	1	0
GI164_B03	Gill	Jitra	B03	Nov20	Jitra-Gill	Jitra-Gill-B03	Jitra-Gill-Nov20	Jitra-Gill-Nov20-B03	Jitra-Nov20-B03	2	0
GI165_B03	Gill	Jitra	B03	Nov20	Jitra-Gill	Jitra-Gill-B03	Jitra-Gill-Nov20	Jitra-Gill-Nov20-B03	Jitra-Nov20-B03	14	0
GI166_B03	Gill	Jitra	B03	Nov20	Jitra-Gill	Jitra-Gill-B03	Jitra-Gill-Nov20	Jitra-Gill-Nov20-B03	Jitra-Nov20-B03	0	1
GI167_B03	Gill	Jitra	B03	Nov20	Jitra-Gill	Jitra-Gill-B03	Jitra-Gill-Nov20	Jitra-Gill-Nov20-B03	Jitra-Nov20-B03	6	0
GI168_B03	Gill	Jitra	B03	Nov20	Jitra-Gill	Jitra-Gill-B03	Jitra-Gill-Nov20	Jitra-Gill-Nov20-B03	Jitra-Nov20-B03	3	1
GI169_B03	Gill	Jitra	B03	Nov20	Jitra-Gill	Jitra-Gill-B03	Jitra-Gill-Nov20	Jitra-Gill-Nov20-B03	Jitra-Nov20-B03	0	0
GI016_B16	Gill	Jitra	B16	Sept20	Jitra-Gill	Jitra-Gill-B16	Jitra-Gill-Sept20	Jitra-Gill-Sept20-B16	Jitra-Sept20-B16	1	0
GI170_B03	Gill	Jitra	B03	Nov20	Jitra-Gill	Jitra-Gill-B03	Jitra-Gill-Nov20	Jitra-Gill-Nov20-B03	Jitra-Nov20-B03	9	0
GI171_B03	Gill	Jitra	B03	Nov20	Jitra-Gill	Jitra-Gill-B03	Jitra-Gill-Nov20	Jitra-Gill-Nov20-B03	Jitra-Nov20-B03	0	0
GI172_B03	Gill	Jitra	B03	Nov20	Jitra-Gill	Jitra-Gill-B03	Jitra-Gill-Nov20	Jitra-Gill-Nov20-B03	Jitra-Nov20-B03	2	3
GI173_B03	Gill	Jitra	B03	Nov20	Jitra-Gill	Jitra-Gill-B03	Jitra-Gill-Nov20	Jitra-Gill-Nov20-B03	Jitra-Nov20-B03	0	0
GI174_B03	Gill	Jitra	B03	Nov20	Jitra-Gill	Jitra-Gill-B03	Jitra-Gill-Nov20	Jitra-Gill-Nov20-B03	Jitra-Nov20-B03	0	3
GI175_B03	Gill	Jitra	B03	Nov20	Jitra-Gill	Jitra-Gill-B03	Jitra-Gill-Nov20	Jitra-Gill-Nov20-B03	Jitra-Nov20-B03	3	0
GI176_B03	Gill	Jitra	B03	Nov20	Jitra-Gill	Jitra-Gill-B03	Jitra-Gill-Nov20	Jitra-Gill-Nov20-B03	Jitra-Nov20-B03	6	0
GI177_B03	Gill	Jitra	B03	Nov20	Jitra-Gill	Jitra-Gill-B03	Jitra-Gill-Nov20	Jitra-Gill-Nov20-B03	Jitra-Nov20-B03	2	1
GI178_B03	Gill	Jitra	B03	Nov20	Jitra-Gill	Jitra-Gill-B03	Jitra-Gill-Nov20	Jitra-Gill-Nov20-B03	Jitra-Nov20-B03	1	0
GI179_B03	Gill	Jitra	B03	Nov20	Jitra-Gill	Jitra-Gill-B03	Jitra-Gill-Nov20	Jitra-Gill-Nov20-B03	Jitra-Nov20-B03	3	0
GI017_B16	Gill	Jitra	B16	Sept20	Jitra-Gill	Jitra-Gill-B16	Jitra-Gill-Sept20	Jitra-Gill-Sept20-B16	Jitra-Sept20-B16	0	0
GI180_B03	Gill	Jitra	B03	Nov20	Jitra-Gill	Jitra-Gill-B03	Jitra-Gill-Nov20	Jitra-Gill-Nov20-B03	Jitra-Nov20-B03	4	0
GI018_B16	Gill	Jitra	B16	Sept20	Jitra-Gill	Jitra-Gill-B16	Jitra-Gill-Sept20	Jitra-Gill-Sept20-B16	Jitra-Sept20-B16	6	0
GI019_B16	Gill	Jitra	B16	Sept20	Jitra-Gill	Jitra-Gill-B16	Jitra-Gill-Sept20	Jitra-Gill-Sept20-B16	Jitra-Sept20-B16	0	0
GI020_B16	Gill	Jitra	B16	Sept20	Jitra-Gill	Jitra-Gill-B16	Jitra-Gill-Sept20	Jitra-Gill-Sept20-B16	Jitra-Sept20-B16	2	5
GI021_B17	Gill	Jitra	B17	Sept20	Jitra-Gill	Jitra-Gill-B17	Jitra-Gill-Sept20	Jitra-Gill-Sept20-B17	Jitra-Sept20-B17	1	0
GI022_B17	Gill	Jitra	B17	Sept20	Jitra-Gill	Jitra-Gill-B17	Jitra-Gill-Sept20	Jitra-Gill-Sept20-B17	Jitra-Sept20-B17	3	4
GI023_B17	Gill	Jitra	B17	Sept20	Jitra-Gill	Jitra-Gill-B17	Jitra-Gill-Sept20	Jitra-Gill-Sept20-B17	Jitra-Sept20-B17	1	0
GI024_B17	Gill	Jitra	B17	Sept20	Jitra-Gill	Jitra-Gill-B17	Jitra-Gill-Sept20	Jitra-Gill-Sept20-B17	Jitra-Sept20-B17	2	17
GI025_B17	Gill	Jitra	B17	Sept20	Jitra-Gill	Jitra-Gill-B17	Jitra-Gill-Sept20	Jitra-Gill-Sept20-B17	Jitra-Sept20-B17	1	3
GI026_B17	Gill	Jitra	B17	Sept20	Jitra-Gill	Jitra-Gill-B17	Jitra-Gill-Sept20	Jitra-Gill-Sept20-B17	Jitra-Sept20-B17	0	0
GI027_B17	Gill	Jitra	B17	Sept20	Jitra-Gill	Jitra-Gill-B17	Jitra-Gill-Sept20	Jitra-Gill-Sept20-B17	Jitra-Sept20-B17	0	2
GI028_B17	Gill	Jitra	B17	Sept20	Jitra-Gill	Jitra-Gill-B17	Jitra-Gill-Sept20	Jitra-Gill-Sept20-B17	Jitra-Sept20-B17	1	0
GI029_B17	Gill	Jitra	B17	Sept20	Jitra-Gill	Jitra-Gill-B17	Jitra-Gill-Sept20	Jitra-Gill-Sept20-B17	Jitra-Sept20-B17	3	2
GI030_B17	Gill	Jitra	B17	Sept20	Jitra-Gill	Jitra-Gill-B17	Jitra-Gill-Sept20	Jitra-Gill-Sept20-B17	Jitra-Sept20-B17	4	4
GI031_B18	Gill	Jitra	B18	Sept20	Jitra-Gill	Jitra-Gill-B18	Jitra-Gill-Sept20	Jitra-Gill-Sept20-B18	Jitra-Sept20-B18	2	2
GI032_B18	Gill	Jitra	B18	Sept20	Jitra-Gill	Jitra-Gill-B18	Jitra-Gill-Sept20	Jitra-Gill-Sept20-B18	Jitra-Sept20-B18	0	50
GI033_B18	Gill	Jitra	B18	Sept20	Jitra-Gill	Jitra-Gill-B18	Jitra-Gill-Sept20	Jitra-Gill-Sept20-B18	Jitra-Sept20-B18	0	0
GI034_B18	Gill	Jitra	B18	Sept20	Jitra-Gill	Jitra-Gill-B18	Jitra-Gill-Sept20	Jitra-Gill-Sept20-B18	Jitra-Sept20-B18	0	0
GI035_B18	Gill	Jitra	B18	Sept20	Jitra-Gill	Jitra-Gill-B18	Jitra-Gill-Sept20	Jitra-Gill-Sept20-B18	Jitra-Sept20-B18	2	0
GI036_B18	Gill	Jitra	B18	Sept20	Jitra-Gill	Jitra-Gill-B18	Jitra-Gill-Sept20	Jitra-Gill-Sept20-B18	Jitra-Sept20-B18	2	0
GI037_B18	Gill	Jitra	B18	Sept20	Jitra-Gill	Jitra-Gill-B18	Jitra-Gill-Sept20	Jitra-Gill-Sept20-B18	Jitra-Sept20-B18	1	0
GI038_B18	Gill	Jitra	B18	Sept20	Jitra-Gill	Jitra-Gill-B18	Jitra-Gill-Sept20	Jitra-Gill-Sept20-B18	Jitra-Sept20-B18	2	0
GI039_B18	Gill	Jitra	B18	Sept20	Jitra-Gill	Jitra-Gill-B18	Jitra-Gill-Sept20	Jitra-Gill-Sept20-B18	Jitra-Sept20-B18	0	2
GI040_B18	Gill	Jitra	B18	Sept20	Jitra-Gill	Jitra-Gill-B18	Jitra-Gill-Sept20	Jitra-Gill-Sept20-B18	Jitra-Sept20-B18	1	0
GI041_T01	Gill	Penang	T01	Oct20	Penang-Gill	Penang-Gill-T01	Penang-Gill-Oct20	Penang-Gill-Oct20-T01	Penang-Oct20-T01	0	0
GI042_T01	Gill	Penang	T01	Oct20	Penang-Gill	Penang-Gill-T01	Penang-Gill-Oct20	Penang-Gill-Oct20-T01	Penang-Oct20-T01	0	0
GI043_T01	Gill	Penang	T01	Oct20	Penang-Gill	Penang-Gill-T01	Penang-Gill-Oct20	Penang-Gill-Oct20-T01	Penang-Oct20-T01	0	0
GI044_T02	Gill	Penang	T02	Oct20	Penang-Gill	Penang-Gill-T02	Penang-Gill-Oct20	Penang-Gill-Oct20-T02	Penang-Oct20-T02	0	0
GI045_T02	Gill	Penang	T02	Oct20	Penang-Gill	Penang-Gill-T02	Penang-Gill-Oct20	Penang-Gill-Oct20-T02	Penang-Oct20-T02	0	0
GI046_T02	Gill	Penang	T02	Oct20	Penang-Gill	Penang-Gill-T02	Penang-Gill-Oct20	Penang-Gill-Oct20-T02	Penang-Oct20-T02	0	0
GI047_T03	Gill	Penang	T03	Oct20	Penang-Gill	Penang-Gill-T03	Penang-Gill-Oct20	Penang-Gill-Oct20-T03	Penang-Oct20-T03	0	0
GI048_T03	Gill	Penang	T03	Oct20	Penang-Gill	Penang-Gill-T03	Penang-Gill-Oct20	Penang-Gill-Oct20-T03	Penang-Oct20-T03	0	0
GI049_T03	Gill	Penang	T03	Oct20	Penang-Gill	Penang-Gill-T03	Penang-Gill-Oct20	Penang-Gill-Oct20-T03	Penang-Oct20-T03	0	0
GI050_T04	Gill	Penang	T04	Oct20	Penang-Gill	Penang-Gill-T04	Penang-Gill-Oct20	Penang-Gill-Oct20-T04	Penang-Oct20-T04	0	0
GI051_T04	Gill	Penang	T04	Oct20	Penang-Gill	Penang-Gill-T04	Penang-Gill-Oct20	Penang-Gill-Oct20-T04	Penang-Oct20-T04	0	0
GI052_T04	Gill	Penang	T04	Oct20	Penang-Gill	Penang-Gill-T04	Penang-Gill-Oct20	Penang-Gill-Oct20-T04	Penang-Oct20-T04	0	0
GI053_T05	Gill	Penang	T05	Oct20	Penang-Gill	Penang-Gill-T05	Penang-Gill-Oct20	Penang-Gill-Oct20-T05	Penang-Oct20-T05	0	0
GI054_T05	Gill	Penang	T05	Oct20	Penang-Gill	Penang-Gill-T05	Penang-Gill-Oct20	Penang-Gill-Oct20-T05	Penang-Oct20-T05	0	0
GI055_T05	Gill	Penang	T05	Oct20	Penang-Gill	Penang-Gill-T05	Penang-Gill-Oct20	Penang-Gill-Oct20-T05	Penang-Oct20-T05	0	0
GI056_T06	Gill	Penang	T06	Oct20	Penang-Gill	Penang-Gill-T06	Penang-Gill-Oct20	Penang-Gill-Oct20-T06	Penang-Oct20-T06	0	0
GI057_T06	Gill	Penang	T06	Oct20	Penang-Gill	Penang-Gill-T06	Penang-Gill-Oct20	Penang-Gill-Oct20-T06	Penang-Oct20-T06	0	0
GI058_T06	Gill	Penang	T06	Oct20	Penang-Gill	Penang-Gill-T06	Penang-Gill-Oct20	Penang-Gill-Oct20-T06	Penang-Oct20-T06	0	0
GI059_T07	Gill	Penang	T07	Oct20	Penang-Gill	Penang-Gill-T07	Penang-Gill-Oct20	Penang-Gill-Oct20-T07	Penang-Oct20-T07	0	0
GI060_T07	Gill	Penang	T07	Oct20	Penang-Gill	Penang-Gill-T07	Penang-Gill-Oct20	Penang-Gill-Oct20-T07	Penang-Oct20-T07	0	0
GI061_T07	Gill	Penang	T07	Oct20	Penang-Gill	Penang-Gill-T07	Penang-Gill-Oct20	Penang-Gill-Oct20-T07	Penang-Oct20-T07	0	0
GI062_T09	Gill	Penang	T09	Oct20	Penang-Gill	Penang-Gill-T09	Penang-Gill-Oct20	Penang-Gill-Oct20-T09	Penang-Oct20-T09	0	0
GI063_T09	Gill	Penang	T09	Oct20	Penang-Gill	Penang-Gill-T09	Penang-Gill-Oct20	Penang-Gill-Oct20-T09	Penang-Oct20-T09	0	0
GI064_T09	Gill	Penang	T09	Oct20	Penang-Gill	Penang-Gill-T09	Penang-Gill-Oct20	Penang-Gill-Oct20-T09	Penang-Oct20-T09	0	0
GI065_T10	Gill	Penang	T10	Oct20	Penang-Gill	Penang-Gill-T10	Penang-Gill-Oct20	Penang-Gill-Oct20-T10	Penang-Oct20-T10	0	0
GI066_T10	Gill	Penang	T10	Oct20	Penang-Gill	Penang-Gill-T10	Penang-Gill-Oct20	Penang-Gill-Oct20-T10	Penang-Oct20-T10	0	0
GI067_T10	Gill	Penang	T10	Oct20	Penang-Gill	Penang-Gill-T10	Penang-Gill-Oct20	Penang-Gill-Oct20-T10	Penang-Oct20-T10	0	0
GI068_T11	Gill	Penang	T11	Oct20	Penang-Gill	Penang-Gill-T11	Penang-Gill-Oct20	Penang-Gill-Oct20-T11	Penang-Oct20-T11	0	0
GI069_T11	Gill	Penang	T11	Oct20	Penang-Gill	Penang-Gill-T11	Penang-Gill-Oct20	Penang-Gill-Oct20-T11	Penang-Oct20-T11	0	0
GI070_T11	Gill	Penang	T11	Oct20	Penang-Gill	Penang-Gill-T11	Penang-Gill-Oct20	Penang-Gill-Oct20-T11	Penang-Oct20-T11	0	0
GI071_T12	Gill	Penang	T12	Oct20	Penang-Gill	Penang-Gill-T12	Penang-Gill-Oct20	Penang-Gill-Oct20-T12	Penang-Oct20-T12	0	0
GI072_T12	Gill	Penang	T12	Oct20	Penang-Gill	Penang-Gill-T12	Penang-Gill-Oct20	Penang-Gill-Oct20-T12	Penang-Oct20-T12	0	0
GI073_T12	Gill	Penang	T12	Oct20	Penang-Gill	Penang-Gill-T12	Penang-Gill-Oct20	Penang-Gill-Oct20-T12	Penang-Oct20-T12	0	0
GI074_T13	Gill	Penang	T13	Oct20	Penang-Gill	Penang-Gill-T13	Penang-Gill-Oct20	Penang-Gill-Oct20-T13	Penang-Oct20-T13	0	0
GI075_T13	Gill	Penang	T13	Oct20	Penang-Gill	Penang-Gill-T13	Penang-Gill-Oct20	Penang-Gill-Oct20-T13	Penang-Oct20-T13	0	0
GI076_T13	Gill	Penang	T13	Oct20	Penang-Gill	Penang-Gill-T13	Penang-Gill-Oct20	Penang-Gill-Oct20-T13	Penang-Oct20-T13	0	0
GI077_T15	Gill	Penang	T15	Oct20	Penang-Gill	Penang-Gill-T15	Penang-Gill-Oct20	Penang-Gill-Oct20-T15	Penang-Oct20-T15	0	0
GI078_T15	Gill	Penang	T15	Oct20	Penang-Gill	Penang-Gill-T15	Penang-Gill-Oct20	Penang-Gill-Oct20-T15	Penang-Oct20-T15	0	0
GI079_T15	Gill	Penang	T15	Oct20	Penang-Gill	Penang-Gill-T15	Penang-Gill-Oct20	Penang-Gill-Oct20-T15	Penang-Oct20-T15	0	0
GI080_T16	Gill	Penang	T16	Oct20	Penang-Gill	Penang-Gill-T16	Penang-Gill-Oct20	Penang-Gill-Oct20-T16	Penang-Oct20-T16	0	0
GI081_T16	Gill	Penang	T16	Oct20	Penang-Gill	Penang-Gill-T16	Penang-Gill-Oct20	Penang-Gill-Oct20-T16	Penang-Oct20-T16	0	0
GI082_T16	Gill	Penang	T16	Oct20	Penang-Gill	Penang-Gill-T16	Penang-Gill-Oct20	Penang-Gill-Oct20-T16	Penang-Oct20-T16	0	0
GI083_T18	Gill	Penang	T18	Oct20	Penang-Gill	Penang-Gill-T18	Penang-Gill-Oct20	Penang-Gill-Oct20-T18	Penang-Oct20-T18	0	0
GI084_T18	Gill	Penang	T18	Oct20	Penang-Gill	Penang-Gill-T18	Penang-Gill-Oct20	Penang-Gill-Oct20-T18	Penang-Oct20-T18	0	0
GI085_T18	Gill	Penang	T18	Oct20	Penang-Gill	Penang-Gill-T18	Penang-Gill-Oct20	Penang-Gill-Oct20-T18	Penang-Oct20-T18	0	0
GI086_TA	Gill	Penang	TA	Oct20	Penang-Gill	Penang-Gill-TA	Penang-Gill-Oct20	Penang-Gill-Oct20-TA	Penang-Oct20-TA	0	0
GI087_TA	Gill	Penang	TA	Oct20	Penang-Gill	Penang-Gill-TA	Penang-Gill-Oct20	Penang-Gill-Oct20-TA	Penang-Oct20-TA	0	0
GI088_TA	Gill	Penang	TA	Oct20	Penang-Gill	Penang-Gill-TA	Penang-Gill-Oct20	Penang-Gill-Oct20-TA	Penang-Oct20-TA	0	0
GI089_TB	Gill	Penang	TB	Oct20	Penang-Gill	Penang-Gill-TB	Penang-Gill-Oct20	Penang-Gill-Oct20-TB	Penang-Oct20-TB	0	0
GI090_TB	Gill	Penang	TB	Oct20	Penang-Gill	Penang-Gill-TB	Penang-Gill-Oct20	Penang-Gill-Oct20-TB	Penang-Oct20-TB	0	0
GI091_TB	Gill	Penang	TB	Oct20	Penang-Gill	Penang-Gill-TB	Penang-Gill-Oct20	Penang-Gill-Oct20-TB	Penang-Oct20-TB	1	0
GI092_TC	Gill	Penang	TC	Oct20	Penang-Gill	Penang-Gill-TC	Penang-Gill-Oct20	Penang-Gill-Oct20-TC	Penang-Oct20-TC	1	0
GI093_TC	Gill	Penang	TC	Oct20	Penang-Gill	Penang-Gill-TC	Penang-Gill-Oct20	Penang-Gill-Oct20-TC	Penang-Oct20-TC	0	0
GI094_TC	Gill	Penang	TC	Oct20	Penang-Gill	Penang-Gill-TC	Penang-Gill-Oct20	Penang-Gill-Oct20-TC	Penang-Oct20-TC	2	0
GI095_TE	Gill	Penang	TE	Oct20	Penang-Gill	Penang-Gill-TE	Penang-Gill-Oct20	Penang-Gill-Oct20-TE	Penang-Oct20-TE	0	0
GI096_TE	Gill	Penang	TE	Oct20	Penang-Gill	Penang-Gill-TE	Penang-Gill-Oct20	Penang-Gill-Oct20-TE	Penang-Oct20-TE	0	0
GI097_TE	Gill	Penang	TE	Oct20	Penang-Gill	Penang-Gill-TE	Penang-Gill-Oct20	Penang-Gill-Oct20-TE	Penang-Oct20-TE	1	0
GI098_TF	Gill	Penang	TF	Oct20	Penang-Gill	Penang-Gill-TF	Penang-Gill-Oct20	Penang-Gill-Oct20-TF	Penang-Oct20-TF	1	0
GI099_TF	Gill	Penang	TF	Oct20	Penang-Gill	Penang-Gill-TF	Penang-Gill-Oct20	Penang-Gill-Oct20-TF	Penang-Oct20-TF	0	0
