## Supplemental_Data2_Microbiome_input_files for "Microbiome Dynamics in Tank- and Pond-Reared GIFT Tilapia": CA_Metadata_gut.txt

Final	SampleType	Location	Pond	Batch	Loc_Organ	Loc_Organ_Pond	Loc_Organ_Month	Loc_Organ_Month_Pond	Loc_Month_Pond	dactylogyrus	trichodina
GU100_TF	Gut	Penang	TF	Oct20	Penang-Gut	Penang-Gut-TF	Penang-Gut-Oct20	Penang-Gut-Oct20-TF	Penang-Oct20-TF	0	0
GU101_B18	Gut	Jitra	B18	Nov20	Jitra-Gut	Jitra-Gut-B18	Jitra-Gut-Nov20	Jitra-Gut-Nov20-B18	Jitra-Nov20-B18	0	0
GU102_B18	Gut	Jitra	B18	Nov20	Jitra-Gut	Jitra-Gut-B18	Jitra-Gut-Nov20	Jitra-Gut-Nov20-B18	Jitra-Nov20-B18	0	0
GU103_B18	Gut	Jitra	B18	Nov20	Jitra-Gut	Jitra-Gut-B18	Jitra-Gut-Nov20	Jitra-Gut-Nov20-B18	Jitra-Nov20-B18	0	0
GU104_B18	Gut	Jitra	B18	Nov20	Jitra-Gut	Jitra-Gut-B18	Jitra-Gut-Nov20	Jitra-Gut-Nov20-B18	Jitra-Nov20-B18	0	0
GU105_B18	Gut	Jitra	B18	Nov20	Jitra-Gut	Jitra-Gut-B18	Jitra-Gut-Nov20	Jitra-Gut-Nov20-B18	Jitra-Nov20-B18	0	0
GU106_B18	Gut	Jitra	B18	Nov20	Jitra-Gut	Jitra-Gut-B18	Jitra-Gut-Nov20	Jitra-Gut-Nov20-B18	Jitra-Nov20-B18	0	0
GU107_B18	Gut	Jitra	B18	Nov20	Jitra-Gut	Jitra-Gut-B18	Jitra-Gut-Nov20	Jitra-Gut-Nov20-B18	Jitra-Nov20-B18	0	0
GU108_B18	Gut	Jitra	B18	Nov20	Jitra-Gut	Jitra-Gut-B18	Jitra-Gut-Nov20	Jitra-Gut-Nov20-B18	Jitra-Nov20-B18	0	0
GU109_B18	Gut	Jitra	B18	Nov20	Jitra-Gut	Jitra-Gut-B18	Jitra-Gut-Nov20	Jitra-Gut-Nov20-B18	Jitra-Nov20-B18	0	0
GU010_B03	Gut	Jitra	B03	Sept20	Jitra-Gut	Jitra-Gut-B03	Jitra-Gut-Sept20	Jitra-Gut-Sept20-B03	Jitra-Sept20-B03	0	0
GU110_B18	Gut	Jitra	B18	Nov20	Jitra-Gut	Jitra-Gut-B18	Jitra-Gut-Nov20	Jitra-Gut-Nov20-B18	Jitra-Nov20-B18	0	0
GU111_B18	Gut	Jitra	B18	Nov20	Jitra-Gut	Jitra-Gut-B18	Jitra-Gut-Nov20	Jitra-Gut-Nov20-B18	Jitra-Nov20-B18	0	0
GU112_B18	Gut	Jitra	B18	Nov20	Jitra-Gut	Jitra-Gut-B18	Jitra-Gut-Nov20	Jitra-Gut-Nov20-B18	Jitra-Nov20-B18	0	0
GU113_B18	Gut	Jitra	B18	Nov20	Jitra-Gut	Jitra-Gut-B18	Jitra-Gut-Nov20	Jitra-Gut-Nov20-B18	Jitra-Nov20-B18	0	0
GU114_B18	Gut	Jitra	B18	Nov20	Jitra-Gut	Jitra-Gut-B18	Jitra-Gut-Nov20	Jitra-Gut-Nov20-B18	Jitra-Nov20-B18	0	0
GU115_B18	Gut	Jitra	B18	Nov20	Jitra-Gut	Jitra-Gut-B18	Jitra-Gut-Nov20	Jitra-Gut-Nov20-B18	Jitra-Nov20-B18	0	0
GU116_B18	Gut	Jitra	B18	Nov20	Jitra-Gut	Jitra-Gut-B18	Jitra-Gut-Nov20	Jitra-Gut-Nov20-B18	Jitra-Nov20-B18	0	0
GU117_B18	Gut	Jitra	B18	Nov20	Jitra-Gut	Jitra-Gut-B18	Jitra-Gut-Nov20	Jitra-Gut-Nov20-B18	Jitra-Nov20-B18	0	0
GU118_B18	Gut	Jitra	B18	Nov20	Jitra-Gut	Jitra-Gut-B18	Jitra-Gut-Nov20	Jitra-Gut-Nov20-B18	Jitra-Nov20-B18	0	0
GU119_B18	Gut	Jitra	B18	Nov20	Jitra-Gut	Jitra-Gut-B18	Jitra-Gut-Nov20	Jitra-Gut-Nov20-B18	Jitra-Nov20-B18	0	0
GU011_B16	Gut	Jitra	B16	Sept20	Jitra-Gut	Jitra-Gut-B16	Jitra-Gut-Sept20	Jitra-Gut-Sept20-B16	Jitra-Sept20-B16	0	0
GU120_B18	Gut	Jitra	B18	Nov20	Jitra-Gut	Jitra-Gut-B18	Jitra-Gut-Nov20	Jitra-Gut-Nov20-B18	Jitra-Nov20-B18	0	0
GU121_B17	Gut	Jitra	B17	Nov20	Jitra-Gut	Jitra-Gut-B17	Jitra-Gut-Nov20	Jitra-Gut-Nov20-B17	Jitra-Nov20-B17	0	0
GU122_B17	Gut	Jitra	B17	Nov20	Jitra-Gut	Jitra-Gut-B17	Jitra-Gut-Nov20	Jitra-Gut-Nov20-B17	Jitra-Nov20-B17	0	0
GU123_B17	Gut	Jitra	B17	Nov20	Jitra-Gut	Jitra-Gut-B17	Jitra-Gut-Nov20	Jitra-Gut-Nov20-B17	Jitra-Nov20-B17	0	0
GU124_B17	Gut	Jitra	B17	Nov20	Jitra-Gut	Jitra-Gut-B17	Jitra-Gut-Nov20	Jitra-Gut-Nov20-B17	Jitra-Nov20-B17	0	0
GU125_B17	Gut	Jitra	B17	Nov20	Jitra-Gut	Jitra-Gut-B17	Jitra-Gut-Nov20	Jitra-Gut-Nov20-B17	Jitra-Nov20-B17	0	0
GU126_B17	Gut	Jitra	B17	Nov20	Jitra-Gut	Jitra-Gut-B17	Jitra-Gut-Nov20	Jitra-Gut-Nov20-B17	Jitra-Nov20-B17	0	0
GU127_B17	Gut	Jitra	B17	Nov20	Jitra-Gut	Jitra-Gut-B17	Jitra-Gut-Nov20	Jitra-Gut-Nov20-B17	Jitra-Nov20-B17	0	0
GU128_B17	Gut	Jitra	B17	Nov20	Jitra-Gut	Jitra-Gut-B17	Jitra-Gut-Nov20	Jitra-Gut-Nov20-B17	Jitra-Nov20-B17	0	0
GU129_B17	Gut	Jitra	B17	Nov20	Jitra-Gut	Jitra-Gut-B17	Jitra-Gut-Nov20	Jitra-Gut-Nov20-B17	Jitra-Nov20-B17	0	0
GU012_B16	Gut	Jitra	B16	Sept20	Jitra-Gut	Jitra-Gut-B16	Jitra-Gut-Sept20	Jitra-Gut-Sept20-B16	Jitra-Sept20-B16	0	0
GU130_B17	Gut	Jitra	B17	Nov20	Jitra-Gut	Jitra-Gut-B17	Jitra-Gut-Nov20	Jitra-Gut-Nov20-B17	Jitra-Nov20-B17	0	0
GU131_B17	Gut	Jitra	B17	Nov20	Jitra-Gut	Jitra-Gut-B17	Jitra-Gut-Nov20	Jitra-Gut-Nov20-B17	Jitra-Nov20-B17	0	0
GU132_B17	Gut	Jitra	B17	Nov20	Jitra-Gut	Jitra-Gut-B17	Jitra-Gut-Nov20	Jitra-Gut-Nov20-B17	Jitra-Nov20-B17	0	0
GU133_B17	Gut	Jitra	B17	Nov20	Jitra-Gut	Jitra-Gut-B17	Jitra-Gut-Nov20	Jitra-Gut-Nov20-B17	Jitra-Nov20-B17	0	0
GU134_B17	Gut	Jitra	B17	Nov20	Jitra-Gut	Jitra-Gut-B17	Jitra-Gut-Nov20	Jitra-Gut-Nov20-B17	Jitra-Nov20-B17	0	0
GU135_B17	Gut	Jitra	B17	Nov20	Jitra-Gut	Jitra-Gut-B17	Jitra-Gut-Nov20	Jitra-Gut-Nov20-B17	Jitra-Nov20-B17	0	0
GU136_B17	Gut	Jitra	B17	Nov20	Jitra-Gut	Jitra-Gut-B17	Jitra-Gut-Nov20	Jitra-Gut-Nov20-B17	Jitra-Nov20-B17	0	0
GU137_B17	Gut	Jitra	B17	Nov20	Jitra-Gut	Jitra-Gut-B17	Jitra-Gut-Nov20	Jitra-Gut-Nov20-B17	Jitra-Nov20-B17	0	0
GU138_B17	Gut	Jitra	B17	Nov20	Jitra-Gut	Jitra-Gut-B17	Jitra-Gut-Nov20	Jitra-Gut-Nov20-B17	Jitra-Nov20-B17	0	0
GU139_B17	Gut	Jitra	B17	Nov20	Jitra-Gut	Jitra-Gut-B17	Jitra-Gut-Nov20	Jitra-Gut-Nov20-B17	Jitra-Nov20-B17	0	0
GU013_B16	Gut	Jitra	B16	Sept20	Jitra-Gut	Jitra-Gut-B16	Jitra-Gut-Sept20	Jitra-Gut-Sept20-B16	Jitra-Sept20-B16	0	0
GU140_B17	Gut	Jitra	B17	Nov20	Jitra-Gut	Jitra-Gut-B17	Jitra-Gut-Nov20	Jitra-Gut-Nov20-B17	Jitra-Nov20-B17	0	0
GU141_B16	Gut	Jitra	B16	Nov20	Jitra-Gut	Jitra-Gut-B16	Jitra-Gut-Nov20	Jitra-Gut-Nov20-B16	Jitra-Nov20-B16	0	0
GU142_B16	Gut	Jitra	B16	Nov20	Jitra-Gut	Jitra-Gut-B16	Jitra-Gut-Nov20	Jitra-Gut-Nov20-B16	Jitra-Nov20-B16	0	0
GU143_B16	Gut	Jitra	B16	Nov20	Jitra-Gut	Jitra-Gut-B16	Jitra-Gut-Nov20	Jitra-Gut-Nov20-B16	Jitra-Nov20-B16	0	0
GU144_B16	Gut	Jitra	B16	Nov20	Jitra-Gut	Jitra-Gut-B16	Jitra-Gut-Nov20	Jitra-Gut-Nov20-B16	Jitra-Nov20-B16	0	0
GU145_B16	Gut	Jitra	B16	Nov20	Jitra-Gut	Jitra-Gut-B16	Jitra-Gut-Nov20	Jitra-Gut-Nov20-B16	Jitra-Nov20-B16	0	0
GU146_B16	Gut	Jitra	B16	Nov20	Jitra-Gut	Jitra-Gut-B16	Jitra-Gut-Nov20	Jitra-Gut-Nov20-B16	Jitra-Nov20-B16	0	0
GU147_B16	Gut	Jitra	B16	Nov20	Jitra-Gut	Jitra-Gut-B16	Jitra-Gut-Nov20	Jitra-Gut-Nov20-B16	Jitra-Nov20-B16	0	0
GU148_B16	Gut	Jitra	B16	Nov20	Jitra-Gut	Jitra-Gut-B16	Jitra-Gut-Nov20	Jitra-Gut-Nov20-B16	Jitra-Nov20-B16	0	0
GU149_B16	Gut	Jitra	B16	Nov20	Jitra-Gut	Jitra-Gut-B16	Jitra-Gut-Nov20	Jitra-Gut-Nov20-B16	Jitra-Nov20-B16	0	0
GU014_B16	Gut	Jitra	B16	Sept20	Jitra-Gut	Jitra-Gut-B16	Jitra-Gut-Sept20	Jitra-Gut-Sept20-B16	Jitra-Sept20-B16	0	0
GU150_B16	Gut	Jitra	B16	Nov20	Jitra-Gut	Jitra-Gut-B16	Jitra-Gut-Nov20	Jitra-Gut-Nov20-B16	Jitra-Nov20-B16	0	0
GU151_B16	Gut	Jitra	B16	Nov20	Jitra-Gut	Jitra-Gut-B16	Jitra-Gut-Nov20	Jitra-Gut-Nov20-B16	Jitra-Nov20-B16	0	0
GU152_B16	Gut	Jitra	B16	Nov20	Jitra-Gut	Jitra-Gut-B16	Jitra-Gut-Nov20	Jitra-Gut-Nov20-B16	Jitra-Nov20-B16	0	0
GU153_B16	Gut	Jitra	B16	Nov20	Jitra-Gut	Jitra-Gut-B16	Jitra-Gut-Nov20	Jitra-Gut-Nov20-B16	Jitra-Nov20-B16	0	0
GU154_B16	Gut	Jitra	B16	Nov20	Jitra-Gut	Jitra-Gut-B16	Jitra-Gut-Nov20	Jitra-Gut-Nov20-B16	Jitra-Nov20-B16	0	0
GU155_B16	Gut	Jitra	B16	Nov20	Jitra-Gut	Jitra-Gut-B16	Jitra-Gut-Nov20	Jitra-Gut-Nov20-B16	Jitra-Nov20-B16	0	0
GU156_B16	Gut	Jitra	B16	Nov20	Jitra-Gut	Jitra-Gut-B16	Jitra-Gut-Nov20	Jitra-Gut-Nov20-B16	Jitra-Nov20-B16	0	0
GU157_B16	Gut	Jitra	B16	Nov20	Jitra-Gut	Jitra-Gut-B16	Jitra-Gut-Nov20	Jitra-Gut-Nov20-B16	Jitra-Nov20-B16	0	0
GU158_B16	Gut	Jitra	B16	Nov20	Jitra-Gut	Jitra-Gut-B16	Jitra-Gut-Nov20	Jitra-Gut-Nov20-B16	Jitra-Nov20-B16	0	0
GU159_B16	Gut	Jitra	B16	Nov20	Jitra-Gut	Jitra-Gut-B16	Jitra-Gut-Nov20	Jitra-Gut-Nov20-B16	Jitra-Nov20-B16	0	0
GU015_B16	Gut	Jitra	B16	Sept20	Jitra-Gut	Jitra-Gut-B16	Jitra-Gut-Sept20	Jitra-Gut-Sept20-B16	Jitra-Sept20-B16	0	0
GU160_B16	Gut	Jitra	B16	Nov20	Jitra-Gut	Jitra-Gut-B16	Jitra-Gut-Nov20	Jitra-Gut-Nov20-B16	Jitra-Nov20-B16	0	0
GU161_B03	Gut	Jitra	B03	Nov20	Jitra-Gut	Jitra-Gut-B03	Jitra-Gut-Nov20	Jitra-Gut-Nov20-B03	Jitra-Nov20-B03	0	0
GU162_B03	Gut	Jitra	B03	Nov20	Jitra-Gut	Jitra-Gut-B03	Jitra-Gut-Nov20	Jitra-Gut-Nov20-B03	Jitra-Nov20-B03	0	0
GU163_B03	Gut	Jitra	B03	Nov20	Jitra-Gut	Jitra-Gut-B03	Jitra-Gut-Nov20	Jitra-Gut-Nov20-B03	Jitra-Nov20-B03	0	0
GU164_B03	Gut	Jitra	B03	Nov20	Jitra-Gut	Jitra-Gut-B03	Jitra-Gut-Nov20	Jitra-Gut-Nov20-B03	Jitra-Nov20-B03	0	0
GU165_B03	Gut	Jitra	B03	Nov20	Jitra-Gut	Jitra-Gut-B03	Jitra-Gut-Nov20	Jitra-Gut-Nov20-B03	Jitra-Nov20-B03	0	0
GU166_B03	Gut	Jitra	B03	Nov20	Jitra-Gut	Jitra-Gut-B03	Jitra-Gut-Nov20	Jitra-Gut-Nov20-B03	Jitra-Nov20-B03	0	0
GU167_B03	Gut	Jitra	B03	Nov20	Jitra-Gut	Jitra-Gut-B03	Jitra-Gut-Nov20	Jitra-Gut-Nov20-B03	Jitra-Nov20-B03	0	0
GU168_B03	Gut	Jitra	B03	Nov20	Jitra-Gut	Jitra-Gut-B03	Jitra-Gut-Nov20	Jitra-Gut-Nov20-B03	Jitra-Nov20-B03	0	0
GU169_B03	Gut	Jitra	B03	Nov20	Jitra-Gut	Jitra-Gut-B03	Jitra-Gut-Nov20	Jitra-Gut-Nov20-B03	Jitra-Nov20-B03	0	0
GU016_B16	Gut	Jitra	B16	Sept20	Jitra-Gut	Jitra-Gut-B16	Jitra-Gut-Sept20	Jitra-Gut-Sept20-B16	Jitra-Sept20-B16	0	0
GU170_B03	Gut	Jitra	B03	Nov20	Jitra-Gut	Jitra-Gut-B03	Jitra-Gut-Nov20	Jitra-Gut-Nov20-B03	Jitra-Nov20-B03	0	0
GU171_B03	Gut	Jitra	B03	Nov20	Jitra-Gut	Jitra-Gut-B03	Jitra-Gut-Nov20	Jitra-Gut-Nov20-B03	Jitra-Nov20-B03	0	0
GU172_B03	Gut	Jitra	B03	Nov20	Jitra-Gut	Jitra-Gut-B03	Jitra-Gut-Nov20	Jitra-Gut-Nov20-B03	Jitra-Nov20-B03	0	0
GU173_B03	Gut	Jitra	B03	Nov20	Jitra-Gut	Jitra-Gut-B03	Jitra-Gut-Nov20	Jitra-Gut-Nov20-B03	Jitra-Nov20-B03	0	0
GU174_B03	Gut	Jitra	B03	Nov20	Jitra-Gut	Jitra-Gut-B03	Jitra-Gut-Nov20	Jitra-Gut-Nov20-B03	Jitra-Nov20-B03	0	0
GU175_B03	Gut	Jitra	B03	Nov20	Jitra-Gut	Jitra-Gut-B03	Jitra-Gut-Nov20	Jitra-Gut-Nov20-B03	Jitra-Nov20-B03	0	0
GU176_B03	Gut	Jitra	B03	Nov20	Jitra-Gut	Jitra-Gut-B03	Jitra-Gut-Nov20	Jitra-Gut-Nov20-B03	Jitra-Nov20-B03	0	0
GU177_B03	Gut	Jitra	B03	Nov20	Jitra-Gut	Jitra-Gut-B03	Jitra-Gut-Nov20	Jitra-Gut-Nov20-B03	Jitra-Nov20-B03	0	0
GU178_B03	Gut	Jitra	B03	Nov20	Jitra-Gut	Jitra-Gut-B03	Jitra-Gut-Nov20	Jitra-Gut-Nov20-B03	Jitra-Nov20-B03	0	0
GU179_B03	Gut	Jitra	B03	Nov20	Jitra-Gut	Jitra-Gut-B03	Jitra-Gut-Nov20	Jitra-Gut-Nov20-B03	Jitra-Nov20-B03	0	0
GU017_B16	Gut	Jitra	B16	Sept20	Jitra-Gut	Jitra-Gut-B16	Jitra-Gut-Sept20	Jitra-Gut-Sept20-B16	Jitra-Sept20-B16	0	0
GU180_B03	Gut	Jitra	B03	Nov20	Jitra-Gut	Jitra-Gut-B03	Jitra-Gut-Nov20	Jitra-Gut-Nov20-B03	Jitra-Nov20-B03	0	0
GU018_B16	Gut	Jitra	B16	Sept20	Jitra-Gut	Jitra-Gut-B16	Jitra-Gut-Sept20	Jitra-Gut-Sept20-B16	Jitra-Sept20-B16	0	0
GU019_B16	Gut	Jitra	B16	Sept20	Jitra-Gut	Jitra-Gut-B16	Jitra-Gut-Sept20	Jitra-Gut-Sept20-B16	Jitra-Sept20-B16	0	0
GU001_B03	Gut	Jitra	B03	Sept20	Jitra-Gut	Jitra-Gut-B03	Jitra-Gut-Sept20	Jitra-Gut-Sept20-B03	Jitra-Sept20-B03	0	0
GU020_B16	Gut	Jitra	B16	Sept20	Jitra-Gut	Jitra-Gut-B16	Jitra-Gut-Sept20	Jitra-Gut-Sept20-B16	Jitra-Sept20-B16	0	0
GU021_B17	Gut	Jitra	B17	Sept20	Jitra-Gut	Jitra-Gut-B17	Jitra-Gut-Sept20	Jitra-Gut-Sept20-B17	Jitra-Sept20-B17	0	0
GU022_B17	Gut	Jitra	B17	Sept20	Jitra-Gut	Jitra-Gut-B17	Jitra-Gut-Sept20	Jitra-Gut-Sept20-B17	Jitra-Sept20-B17	0	0
GU023_B17	Gut	Jitra	B17	Sept20	Jitra-Gut	Jitra-Gut-B17	Jitra-Gut-Sept20	Jitra-Gut-Sept20-B17	Jitra-Sept20-B17	0	0
GU024_B17	Gut	Jitra	B17	Sept20	Jitra-Gut	Jitra-Gut-B17	Jitra-Gut-Sept20	Jitra-Gut-Sept20-B17	Jitra-Sept20-B17	0	0
GU025_B17	Gut	Jitra	B17	Sept20	Jitra-Gut	Jitra-Gut-B17	Jitra-Gut-Sept20	Jitra-Gut-Sept20-B17	Jitra-Sept20-B17	0	0
GU026_B17	Gut	Jitra	B17	Sept20	Jitra-Gut	Jitra-Gut-B17	Jitra-Gut-Sept20	Jitra-Gut-Sept20-B17	Jitra-Sept20-B17	0	0
GU027_B17	Gut	Jitra	B17	Sept20	Jitra-Gut	Jitra-Gut-B17	Jitra-Gut-Sept20	Jitra-Gut-Sept20-B17	Jitra-Sept20-B17	0	0
GU028_B17	Gut	Jitra	B17	Sept20	Jitra-Gut	Jitra-Gut-B17	Jitra-Gut-Sept20	Jitra-Gut-Sept20-B17	Jitra-Sept20-B17	0	0
GU029_B17	Gut	Jitra	B17	Sept20	Jitra-Gut	Jitra-Gut-B17	Jitra-Gut-Sept20	Jitra-Gut-Sept20-B17	Jitra-Sept20-B17	0	0
GU002_B03	Gut	Jitra	B03	Sept20	Jitra-Gut	Jitra-Gut-B03	Jitra-Gut-Sept20	Jitra-Gut-Sept20-B03	Jitra-Sept20-B03	0	0
GU030_B17	Gut	Jitra	B17	Sept20	Jitra-Gut	Jitra-Gut-B17	Jitra-Gut-Sept20	Jitra-Gut-Sept20-B17	Jitra-Sept20-B17	0	0
GU031_B18	Gut	Jitra	B18	Sept20	Jitra-Gut	Jitra-Gut-B18	Jitra-Gut-Sept20	Jitra-Gut-Sept20-B18	Jitra-Sept20-B18	0	0
GU032_B18	Gut	Jitra	B18	Sept20	Jitra-Gut	Jitra-Gut-B18	Jitra-Gut-Sept20	Jitra-Gut-Sept20-B18	Jitra-Sept20-B18	0	0
GU033_B18	Gut	Jitra	B18	Sept20	Jitra-Gut	Jitra-Gut-B18	Jitra-Gut-Sept20	Jitra-Gut-Sept20-B18	Jitra-Sept20-B18	0	0
GU034_B18	Gut	Jitra	B18	Sept20	Jitra-Gut	Jitra-Gut-B18	Jitra-Gut-Sept20	Jitra-Gut-Sept20-B18	Jitra-Sept20-B18	0	0
GU035_B18	Gut	Jitra	B18	Sept20	Jitra-Gut	Jitra-Gut-B18	Jitra-Gut-Sept20	Jitra-Gut-Sept20-B18	Jitra-Sept20-B18	0	0
GU036_B18	Gut	Jitra	B18	Sept20	Jitra-Gut	Jitra-Gut-B18	Jitra-Gut-Sept20	Jitra-Gut-Sept20-B18	Jitra-Sept20-B18	0	0
GU037_B18	Gut	Jitra	B18	Sept20	Jitra-Gut	Jitra-Gut-B18	Jitra-Gut-Sept20	Jitra-Gut-Sept20-B18	Jitra-Sept20-B18	0	0
GU038_B18	Gut	Jitra	B18	Sept20	Jitra-Gut	Jitra-Gut-B18	Jitra-Gut-Sept20	Jitra-Gut-Sept20-B18	Jitra-Sept20-B18	0	0
GU039_B18	Gut	Jitra	B18	Sept20	Jitra-Gut	Jitra-Gut-B18	Jitra-Gut-Sept20	Jitra-Gut-Sept20-B18	Jitra-Sept20-B18	0	0
GU003_B03	Gut	Jitra	B03	Sept20	Jitra-Gut	Jitra-Gut-B03	Jitra-Gut-Sept20	Jitra-Gut-Sept20-B03	Jitra-Sept20-B03	0	0
GU040_B18	Gut	Jitra	B18	Sept20	Jitra-Gut	Jitra-Gut-B18	Jitra-Gut-Sept20	Jitra-Gut-Sept20-B18	Jitra-Sept20-B18	0	0
GU041_T01	Gut	Penang	T01	Oct20	Penang-Gut	Penang-Gut-T01	Penang-Gut-Oct20	Penang-Gut-Oct20-T01	Penang-Oct20-T01	0	0
GU042_T01	Gut	Penang	T01	Oct20	Penang-Gut	Penang-Gut-T01	Penang-Gut-Oct20	Penang-Gut-Oct20-T01	Penang-Oct20-T01	0	0
GU043_T01	Gut	Penang	T01	Oct20	Penang-Gut	Penang-Gut-T01	Penang-Gut-Oct20	Penang-Gut-Oct20-T01	Penang-Oct20-T01	0	0
GU044_T02	Gut	Penang	T02	Oct20	Penang-Gut	Penang-Gut-T02	Penang-Gut-Oct20	Penang-Gut-Oct20-T02	Penang-Oct20-T02	0	0
GU045_T02	Gut	Penang	T02	Oct20	Penang-Gut	Penang-Gut-T02	Penang-Gut-Oct20	Penang-Gut-Oct20-T02	Penang-Oct20-T02	0	0
GU046_T02	Gut	Penang	T02	Oct20	Penang-Gut	Penang-Gut-T02	Penang-Gut-Oct20	Penang-Gut-Oct20-T02	Penang-Oct20-T02	0	0
GU047_T03	Gut	Penang	T03	Oct20	Penang-Gut	Penang-Gut-T03	Penang-Gut-Oct20	Penang-Gut-Oct20-T03	Penang-Oct20-T03	0	0
GU048_T03	Gut	Penang	T03	Oct20	Penang-Gut	Penang-Gut-T03	Penang-Gut-Oct20	Penang-Gut-Oct20-T03	Penang-Oct20-T03	0	0
GU049_T03	Gut	Penang	T03	Oct20	Penang-Gut	Penang-Gut-T03	Penang-Gut-Oct20	Penang-Gut-Oct20-T03	Penang-Oct20-T03	0	0
GU004_B03	Gut	Jitra	B03	Sept20	Jitra-Gut	Jitra-Gut-B03	Jitra-Gut-Sept20	Jitra-Gut-Sept20-B03	Jitra-Sept20-B03	0	0
GU050_T04	Gut	Penang	T04	Oct20	Penang-Gut	Penang-Gut-T04	Penang-Gut-Oct20	Penang-Gut-Oct20-T04	Penang-Oct20-T04	0	0
GU051_T04	Gut	Penang	T04	Oct20	Penang-Gut	Penang-Gut-T04	Penang-Gut-Oct20	Penang-Gut-Oct20-T04	Penang-Oct20-T04	0	0
GU052_T04	Gut	Penang	T04	Oct20	Penang-Gut	Penang-Gut-T04	Penang-Gut-Oct20	Penang-Gut-Oct20-T04	Penang-Oct20-T04	0	0
GU053_T05	Gut	Penang	T05	Oct20	Penang-Gut	Penang-Gut-T05	Penang-Gut-Oct20	Penang-Gut-Oct20-T05	Penang-Oct20-T05	0	0
GU054_T05	Gut	Penang	T05	Oct20	Penang-Gut	Penang-Gut-T05	Penang-Gut-Oct20	Penang-Gut-Oct20-T05	Penang-Oct20-T05	0	0
GU055_T05	Gut	Penang	T05	Oct20	Penang-Gut	Penang-Gut-T05	Penang-Gut-Oct20	Penang-Gut-Oct20-T05	Penang-Oct20-T05	0	0
GU056_T06	Gut	Penang	T06	Oct20	Penang-Gut	Penang-Gut-T06	Penang-Gut-Oct20	Penang-Gut-Oct20-T06	Penang-Oct20-T06	0	0
GU057_T06	Gut	Penang	T06	Oct20	Penang-Gut	Penang-Gut-T06	Penang-Gut-Oct20	Penang-Gut-Oct20-T06	Penang-Oct20-T06	0	0
GU058_T06	Gut	Penang	T06	Oct20	Penang-Gut	Penang-Gut-T06	Penang-Gut-Oct20	Penang-Gut-Oct20-T06	Penang-Oct20-T06	0	0
GU059_T07	Gut	Penang	T07	Oct20	Penang-Gut	Penang-Gut-T07	Penang-Gut-Oct20	Penang-Gut-Oct20-T07	Penang-Oct20-T07	0	0
GU005_B03	Gut	Jitra	B03	Sept20	Jitra-Gut	Jitra-Gut-B03	Jitra-Gut-Sept20	Jitra-Gut-Sept20-B03	Jitra-Sept20-B03	0	0
GU060_T07	Gut	Penang	T07	Oct20	Penang-Gut	Penang-Gut-T07	Penang-Gut-Oct20	Penang-Gut-Oct20-T07	Penang-Oct20-T07	0	0
GU061_T07	Gut	Penang	T07	Oct20	Penang-Gut	Penang-Gut-T07	Penang-Gut-Oct20	Penang-Gut-Oct20-T07	Penang-Oct20-T07	0	0
GU062_T09	Gut	Penang	T09	Oct20	Penang-Gut	Penang-Gut-T09	Penang-Gut-Oct20	Penang-Gut-Oct20-T09	Penang-Oct20-T09	0	0
GU063_T09	Gut	Penang	T09	Oct20	Penang-Gut	Penang-Gut-T09	Penang-Gut-Oct20	Penang-Gut-Oct20-T09	Penang-Oct20-T09	0	0
GU064_T09	Gut	Penang	T09	Oct20	Penang-Gut	Penang-Gut-T09	Penang-Gut-Oct20	Penang-Gut-Oct20-T09	Penang-Oct20-T09	0	0
GU065_T10	Gut	Penang	T10	Oct20	Penang-Gut	Penang-Gut-T10	Penang-Gut-Oct20	Penang-Gut-Oct20-T10	Penang-Oct20-T10	0	0
GU066_T10	Gut	Penang	T10	Oct20	Penang-Gut	Penang-Gut-T10	Penang-Gut-Oct20	Penang-Gut-Oct20-T10	Penang-Oct20-T10	0	0
GU067_T10	Gut	Penang	T10	Oct20	Penang-Gut	Penang-Gut-T10	Penang-Gut-Oct20	Penang-Gut-Oct20-T10	Penang-Oct20-T10	0	0
GU068_T11	Gut	Penang	T11	Oct20	Penang-Gut	Penang-Gut-T11	Penang-Gut-Oct20	Penang-Gut-Oct20-T11	Penang-Oct20-T11	0	0
GU069_T11	Gut	Penang	T11	Oct20	Penang-Gut	Penang-Gut-T11	Penang-Gut-Oct20	Penang-Gut-Oct20-T11	Penang-Oct20-T11	0	0
GU006_B03	Gut	Jitra	B03	Sept20	Jitra-Gut	Jitra-Gut-B03	Jitra-Gut-Sept20	Jitra-Gut-Sept20-B03	Jitra-Sept20-B03	0	0
GU070_T11	Gut	Penang	T11	Oct20	Penang-Gut	Penang-Gut-T11	Penang-Gut-Oct20	Penang-Gut-Oct20-T11	Penang-Oct20-T11	0	0
GU071_T12	Gut	Penang	T12	Oct20	Penang-Gut	Penang-Gut-T12	Penang-Gut-Oct20	Penang-Gut-Oct20-T12	Penang-Oct20-T12	0	0
GU072_T12	Gut	Penang	T12	Oct20	Penang-Gut	Penang-Gut-T12	Penang-Gut-Oct20	Penang-Gut-Oct20-T12	Penang-Oct20-T12	0	0
GU073_T12	Gut	Penang	T12	Oct20	Penang-Gut	Penang-Gut-T12	Penang-Gut-Oct20	Penang-Gut-Oct20-T12	Penang-Oct20-T12	0	0
GU074_T13	Gut	Penang	T13	Oct20	Penang-Gut	Penang-Gut-T13	Penang-Gut-Oct20	Penang-Gut-Oct20-T13	Penang-Oct20-T13	0	0
GU075_T13	Gut	Penang	T13	Oct20	Penang-Gut	Penang-Gut-T13	Penang-Gut-Oct20	Penang-Gut-Oct20-T13	Penang-Oct20-T13	0	0
GU076_T13	Gut	Penang	T13	Oct20	Penang-Gut	Penang-Gut-T13	Penang-Gut-Oct20	Penang-Gut-Oct20-T13	Penang-Oct20-T13	0	0
GU077_T15	Gut	Penang	T15	Oct20	Penang-Gut	Penang-Gut-T15	Penang-Gut-Oct20	Penang-Gut-Oct20-T15	Penang-Oct20-T15	0	0
GU078_T15	Gut	Penang	T15	Oct20	Penang-Gut	Penang-Gut-T15	Penang-Gut-Oct20	Penang-Gut-Oct20-T15	Penang-Oct20-T15	0	0
GU079_T15	Gut	Penang	T15	Oct20	Penang-Gut	Penang-Gut-T15	Penang-Gut-Oct20	Penang-Gut-Oct20-T15	Penang-Oct20-T15	0	0
GU007_B03	Gut	Jitra	B03	Sept20	Jitra-Gut	Jitra-Gut-B03	Jitra-Gut-Sept20	Jitra-Gut-Sept20-B03	Jitra-Sept20-B03	0	0
GU080_T16	Gut	Penang	T16	Oct20	Penang-Gut	Penang-Gut-T16	Penang-Gut-Oct20	Penang-Gut-Oct20-T16	Penang-Oct20-T16	0	0
GU081_T16	Gut	Penang	T16	Oct20	Penang-Gut	Penang-Gut-T16	Penang-Gut-Oct20	Penang-Gut-Oct20-T16	Penang-Oct20-T16	0	0
GU082_T16	Gut	Penang	T16	Oct20	Penang-Gut	Penang-Gut-T16	Penang-Gut-Oct20	Penang-Gut-Oct20-T16	Penang-Oct20-T16	0	0
GU083_T18	Gut	Penang	T18	Oct20	Penang-Gut	Penang-Gut-T18	Penang-Gut-Oct20	Penang-Gut-Oct20-T18	Penang-Oct20-T18	0	0
GU084_T18	Gut	Penang	T18	Oct20	Penang-Gut	Penang-Gut-T18	Penang-Gut-Oct20	Penang-Gut-Oct20-T18	Penang-Oct20-T18	0	0
GU085_T18	Gut	Penang	T18	Oct20	Penang-Gut	Penang-Gut-T18	Penang-Gut-Oct20	Penang-Gut-Oct20-T18	Penang-Oct20-T18	0	0
GU086_TA	Gut	Penang	TA	Oct20	Penang-Gut	Penang-Gut-TA	Penang-Gut-Oct20	Penang-Gut-Oct20-TA	Penang-Oct20-TA	0	0
GU087_TA	Gut	Penang	TA	Oct20	Penang-Gut	Penang-Gut-TA	Penang-Gut-Oct20	Penang-Gut-Oct20-TA	Penang-Oct20-TA	0	0
GU088_TA	Gut	Penang	TA	Oct20	Penang-Gut	Penang-Gut-TA	Penang-Gut-Oct20	Penang-Gut-Oct20-TA	Penang-Oct20-TA	0	0
GU089_TB	Gut	Penang	TB	Oct20	Penang-Gut	Penang-Gut-TB	Penang-Gut-Oct20	Penang-Gut-Oct20-TB	Penang-Oct20-TB	0	0
GU008_B03	Gut	Jitra	B03	Sept20	Jitra-Gut	Jitra-Gut-B03	Jitra-Gut-Sept20	Jitra-Gut-Sept20-B03	Jitra-Sept20-B03	0	0
GU090_TB	Gut	Penang	TB	Oct20	Penang-Gut	Penang-Gut-TB	Penang-Gut-Oct20	Penang-Gut-Oct20-TB	Penang-Oct20-TB	0	0
GU091_TB	Gut	Penang	TB	Oct20	Penang-Gut	Penang-Gut-TB	Penang-Gut-Oct20	Penang-Gut-Oct20-TB	Penang-Oct20-TB	0	0
GU092_TC	Gut	Penang	TC	Oct20	Penang-Gut	Penang-Gut-TC	Penang-Gut-Oct20	Penang-Gut-Oct20-TC	Penang-Oct20-TC	0	0
GU093_TC	Gut	Penang	TC	Oct20	Penang-Gut	Penang-Gut-TC	Penang-Gut-Oct20	Penang-Gut-Oct20-TC	Penang-Oct20-TC	0	0
GU094_TC	Gut	Penang	TC	Oct20	Penang-Gut	Penang-Gut-TC	Penang-Gut-Oct20	Penang-Gut-Oct20-TC	Penang-Oct20-TC	0	0
GU095_TE	Gut	Penang	TE	Oct20	Penang-Gut	Penang-Gut-TE	Penang-Gut-Oct20	Penang-Gut-Oct20-TE	Penang-Oct20-TE	0	0
GU096_TE	Gut	Penang	TE	Oct20	Penang-Gut	Penang-Gut-TE	Penang-Gut-Oct20	Penang-Gut-Oct20-TE	Penang-Oct20-TE	0	0
GU097_TE	Gut	Penang	TE	Oct20	Penang-Gut	Penang-Gut-TE	Penang-Gut-Oct20	Penang-Gut-Oct20-TE	Penang-Oct20-TE	0	0
GU098_TF	Gut	Penang	TF	Oct20	Penang-Gut	Penang-Gut-TF	Penang-Gut-Oct20	Penang-Gut-Oct20-TF	Penang-Oct20-TF	0	0
GU099_TF	Gut	Penang	TF	Oct20	Penang-Gut	Penang-Gut-TF	Penang-Gut-Oct20	Penang-Gut-Oct20-TF	Penang-Oct20-TF	0	0
GU009_B03	Gut	Jitra	B03	Sept20	Jitra-Gut	Jitra-Gut-B03	Jitra-Gut-Sept20	Jitra-Gut-Sept20-B03	Jitra-Sept20-B03	0	0
