## Supplemental_Data2_Microbiome_input_files for "Microbiome Dynamics in Tank- and Pond-Reared GIFT Tilapia": CA_Metadata_gut_sex2.txt

Final	SampleType	Location	Pond	Batch	Genre	Loc_Organ	Loc_Organ_Pond	Loc_Organ_Month	Loc_Organ_Month_Pond	Loc_Month_Pond	Loc_Organ_Month_Genre	Loc_Organ_Pond_Genre	Loc_Organ_Month_Pond_Genre	dactylogyrus	trichodina	fish.age	bw	slen	tlen	depth	wid	sex	depth2
GU001_B03	Gut	Jitra	B03	Sept20	Fe	Jitra-Gut	Jitra-Gut-B03	Jitra-Gut-Sept20	Jitra-Gut-Sept20-B03	Jitra-Sept20-B03	Jitra-Gut-Sept20-Fe	Jitra-Gut-B03-Fe	Jitra-Gut-Sept20-B03-Fe	0	0	1006	546.8	26.1	30.5	11	2.769	F	11
GU002_B03	Gut	Jitra	B03	Sept20	Ma	Jitra-Gut	Jitra-Gut-B03	Jitra-Gut-Sept20	Jitra-Gut-Sept20-B03	Jitra-Sept20-B03	Jitra-Gut-Sept20-Ma	Jitra-Gut-B03-Ma	Jitra-Gut-Sept20-B03-Ma	0	0	1006	1442.3	35.6	41.2	15	3.847	M	15
GU003_B03	Gut	Jitra	B03	Sept20	Ma	Jitra-Gut	Jitra-Gut-B03	Jitra-Gut-Sept20	Jitra-Gut-Sept20-B03	Jitra-Sept20-B03	Jitra-Gut-Sept20-Ma	Jitra-Gut-B03-Ma	Jitra-Gut-Sept20-B03-Ma	0	0	1006	623	25.6	32	12.1	2.977	M	12.1
GU004_B03	Gut	Jitra	B03	Sept20	Fe	Jitra-Gut	Jitra-Gut-B03	Jitra-Gut-Sept20	Jitra-Gut-Sept20-B03	Jitra-Sept20-B03	Jitra-Gut-Sept20-Fe	Jitra-Gut-B03-Fe	Jitra-Gut-Sept20-B03-Fe	0	0	1006	461.5	25.6	30.4	9.9	2.518	F	9.9
GU005_B03	Gut	Jitra	B03	Sept20	Fe	Jitra-Gut	Jitra-Gut-B03	Jitra-Gut-Sept20	Jitra-Gut-Sept20-B03	Jitra-Sept20-B03	Jitra-Gut-Sept20-Fe	Jitra-Gut-B03-Fe	Jitra-Gut-Sept20-B03-Fe	0	0	1006	400.1	24.1	26.8	9.7	2.296	F	9.7
GU006_B03	Gut	Jitra	B03	Sept20	Fe	Jitra-Gut	Jitra-Gut-B03	Jitra-Gut-Sept20	Jitra-Gut-Sept20-B03	Jitra-Sept20-B03	Jitra-Gut-Sept20-Fe	Jitra-Gut-B03-Fe	Jitra-Gut-Sept20-B03-Fe	0	0	1006	403.5	24.3	9.2	9.2	2.511	F	9.2
GU007_B03	Gut	Jitra	B03	Sept20	Ma	Jitra-Gut	Jitra-Gut-B03	Jitra-Gut-Sept20	Jitra-Gut-Sept20-B03	Jitra-Sept20-B03	Jitra-Gut-Sept20-Ma	Jitra-Gut-B03-Ma	Jitra-Gut-Sept20-B03-Ma	0	0	1006	1299	34.6	40.8	13.5	3.834	M	13.5
GU008_B03	Gut	Jitra	B03	Sept20	Ma	Jitra-Gut	Jitra-Gut-B03	Jitra-Gut-Sept20	Jitra-Gut-Sept20-B03	Jitra-Sept20-B03	Jitra-Gut-Sept20-Ma	Jitra-Gut-B03-Ma	Jitra-Gut-Sept20-B03-Ma	0	0	1006	700.5	28.2	34.7	11.5	3.161	M	11.5
GU009_B03	Gut	Jitra	B03	Sept20	Fe	Jitra-Gut	Jitra-Gut-B03	Jitra-Gut-Sept20	Jitra-Gut-Sept20-B03	Jitra-Sept20-B03	Jitra-Gut-Sept20-Fe	Jitra-Gut-B03-Fe	Jitra-Gut-Sept20-B03-Fe	0	0	1006	388.5	23.8	28.8	9.3	2.379	F	9.3
GU010_B03	Gut	Jitra	B03	Sept20	Fe	Jitra-Gut	Jitra-Gut-B03	Jitra-Gut-Sept20	Jitra-Gut-Sept20-B03	Jitra-Sept20-B03	Jitra-Gut-Sept20-Fe	Jitra-Gut-B03-Fe	Jitra-Gut-Sept20-B03-Fe	0	0	1006	960.1	29.9	35.6	12	3.683	F	12
GU011_B16	Gut	Jitra	B16	Sept20	Fe	Jitra-Gut	Jitra-Gut-B16	Jitra-Gut-Sept20	Jitra-Gut-Sept20-B16	Jitra-Sept20-B16	Jitra-Gut-Sept20-Fe	Jitra-Gut-B16-Fe	Jitra-Gut-Sept20-B16-Fe	0	0	951	1046	30.8	37.3	12.8	3.533	F	12.8
GU012_B16	Gut	Jitra	B16	Sept20	Ma	Jitra-Gut	Jitra-Gut-B16	Jitra-Gut-Sept20	Jitra-Gut-Sept20-B16	Jitra-Sept20-B16	Jitra-Gut-Sept20-Ma	Jitra-Gut-B16-Ma	Jitra-Gut-Sept20-B16-Ma	0	0	979	769.1	29.5	35.8	12.5	3.506	M	12.5
GU013_B16	Gut	Jitra	B16	Sept20	Fe	Jitra-Gut	Jitra-Gut-B16	Jitra-Gut-Sept20	Jitra-Gut-Sept20-B16	Jitra-Sept20-B16	Jitra-Gut-Sept20-Fe	Jitra-Gut-B16-Fe	Jitra-Gut-Sept20-B16-Fe	0	0	964	679.1	27.5	32.1	11.7	3.296	F	11.7
GU014_B16	Gut	Jitra	B16	Sept20	Fe	Jitra-Gut	Jitra-Gut-B16	Jitra-Gut-Sept20	Jitra-Gut-Sept20-B16	Jitra-Sept20-B16	Jitra-Gut-Sept20-Fe	Jitra-Gut-B16-Fe	Jitra-Gut-Sept20-B16-Fe	0	0	992	433.5	23.9	28.5	10.1	2.493	F	10.1
GU015_B16	Gut	Jitra	B16	Sept20	Fe	Jitra-Gut	Jitra-Gut-B16	Jitra-Gut-Sept20	Jitra-Gut-Sept20-B16	Jitra-Sept20-B16	Jitra-Gut-Sept20-Fe	Jitra-Gut-B16-Fe	Jitra-Gut-Sept20-B16-Fe	0	0	951	670.5	28.2	33.1	10.5	3.23	F	10.5
GU016_B16	Gut	Jitra	B16	Sept20	Fe	Jitra-Gut	Jitra-Gut-B16	Jitra-Gut-Sept20	Jitra-Gut-Sept20-B16	Jitra-Sept20-B16	Jitra-Gut-Sept20-Fe	Jitra-Gut-B16-Fe	Jitra-Gut-Sept20-B16-Fe	0	0	993	560.2	25.5	29.8	10.7	2.55	F	10.7
GU017_B16	Gut	Jitra	B16	Sept20	Ma	Jitra-Gut	Jitra-Gut-B16	Jitra-Gut-Sept20	Jitra-Gut-Sept20-B16	Jitra-Sept20-B16	Jitra-Gut-Sept20-Ma	Jitra-Gut-B16-Ma	Jitra-Gut-Sept20-B16-Ma	0	0	980	765.5	29.5	31.6	12.4	3.445	M	12.4
GU018_B16	Gut	Jitra	B16	Sept20	Fe	Jitra-Gut	Jitra-Gut-B16	Jitra-Gut-Sept20	Jitra-Gut-Sept20-B16	Jitra-Sept20-B16	Jitra-Gut-Sept20-Fe	Jitra-Gut-B16-Fe	Jitra-Gut-Sept20-B16-Fe	0	0	993	407	26.6	28.5	9.8	2.654	F	9.8
GU019_B16	Gut	Jitra	B16	Sept20	Fe	Jitra-Gut	Jitra-Gut-B16	Jitra-Gut-Sept20	Jitra-Gut-Sept20-B16	Jitra-Sept20-B16	Jitra-Gut-Sept20-Fe	Jitra-Gut-B16-Fe	Jitra-Gut-Sept20-B16-Fe	0	0	938	390	24	28.7	9.1	2.409	F	9.1
GU020_B16	Gut	Jitra	B16	Sept20	Fe	Jitra-Gut	Jitra-Gut-B16	Jitra-Gut-Sept20	Jitra-Gut-Sept20-B16	Jitra-Sept20-B16	Jitra-Gut-Sept20-Fe	Jitra-Gut-B16-Fe	Jitra-Gut-Sept20-B16-Fe	0	0	980	411.5	24.5	29.8	9.9	1.922	F	9.9
GU021_B17	Gut	Jitra	B17	Sept20	Ma	Jitra-Gut	Jitra-Gut-B17	Jitra-Gut-Sept20	Jitra-Gut-Sept20-B17	Jitra-Sept20-B17	Jitra-Gut-Sept20-Ma	Jitra-Gut-B17-Ma	Jitra-Gut-Sept20-B17-Ma	0	0	1007	418.5	24.2	29.7	10.3	2.378	M	10.3
GU022_B17	Gut	Jitra	B17	Sept20	Ma	Jitra-Gut	Jitra-Gut-B17	Jitra-Gut-Sept20	Jitra-Gut-Sept20-B17	Jitra-Sept20-B17	Jitra-Gut-Sept20-Ma	Jitra-Gut-B17-Ma	Jitra-Gut-Sept20-B17-Ma	0	0	1007	436.1	24.7	29.7	10.6	2.441	M	10.6
GU023_B17	Gut	Jitra	B17	Sept20	Fe	Jitra-Gut	Jitra-Gut-B17	Jitra-Gut-Sept20	Jitra-Gut-Sept20-B17	Jitra-Sept20-B17	Jitra-Gut-Sept20-Fe	Jitra-Gut-B17-Fe	Jitra-Gut-Sept20-B17-Fe	0	0	1007	400.5	23.9	28.2	9.7	2.413	F	9.7
GU024_B17	Gut	Jitra	B17	Sept20	Ma	Jitra-Gut	Jitra-Gut-B17	Jitra-Gut-Sept20	Jitra-Gut-Sept20-B17	Jitra-Sept20-B17	Jitra-Gut-Sept20-Ma	Jitra-Gut-B17-Ma	Jitra-Gut-Sept20-B17-Ma	0	0	994	235.5	20.3	23.9	8.2	1.811	M	8.2
GU025_B17	Gut	Jitra	B17	Sept20	Fe	Jitra-Gut	Jitra-Gut-B17	Jitra-Gut-Sept20	Jitra-Gut-Sept20-B17	Jitra-Sept20-B17	Jitra-Gut-Sept20-Fe	Jitra-Gut-B17-Fe	Jitra-Gut-Sept20-B17-Fe	0	0	994	304.5	20.9	24.7	8.5	2.151	F	8.5
GU026_B17	Gut	Jitra	B17	Sept20	Ma	Jitra-Gut	Jitra-Gut-B17	Jitra-Gut-Sept20	Jitra-Gut-Sept20-B17	Jitra-Sept20-B17	Jitra-Gut-Sept20-Ma	Jitra-Gut-B17-Ma	Jitra-Gut-Sept20-B17-Ma	0	0	980	399.5	23.8	28.3	9.5	2.412	M	9.5
GU027_B17	Gut	Jitra	B17	Sept20	Ma	Jitra-Gut	Jitra-Gut-B17	Jitra-Gut-Sept20	Jitra-Gut-Sept20-B17	Jitra-Sept20-B17	Jitra-Gut-Sept20-Ma	Jitra-Gut-B17-Ma	Jitra-Gut-Sept20-B17-Ma	0	0	1007	428	24.5	29	10.1	2.402	M	10.1
GU028_B17	Gut	Jitra	B17	Sept20	Fe	Jitra-Gut	Jitra-Gut-B17	Jitra-Gut-Sept20	Jitra-Gut-Sept20-B17	Jitra-Sept20-B17	Jitra-Gut-Sept20-Fe	Jitra-Gut-B17-Fe	Jitra-Gut-Sept20-B17-Fe	0	0	980	330.5	20.6	24.6	9	2.388	F	9
GU029_B17	Gut	Jitra	B17	Sept20	Fe	Jitra-Gut	Jitra-Gut-B17	Jitra-Gut-Sept20	Jitra-Gut-Sept20-B17	Jitra-Sept20-B17	Jitra-Gut-Sept20-Fe	Jitra-Gut-B17-Fe	Jitra-Gut-Sept20-B17-Fe	0	0	980	215.1	19.5	23.2	7.7	1.606	F	7.7
GU030_B17	Gut	Jitra	B17	Sept20	Fe	Jitra-Gut	Jitra-Gut-B17	Jitra-Gut-Sept20	Jitra-Gut-Sept20-B17	Jitra-Sept20-B17	Jitra-Gut-Sept20-Fe	Jitra-Gut-B17-Fe	Jitra-Gut-Sept20-B17-Fe	0	0	994	241.5	20.2	24.1	8	1.922	F	8
GU031_B18	Gut	Jitra	B18	Sept20	Fe	Jitra-Gut	Jitra-Gut-B18	Jitra-Gut-Sept20	Jitra-Gut-Sept20-B18	Jitra-Sept20-B18	Jitra-Gut-Sept20-Fe	Jitra-Gut-B18-Fe	Jitra-Gut-Sept20-B18-Fe	0	0	952	657.5	27	32.2	11.8	2.292	F	11.8
GU032_B18	Gut	Jitra	B18	Sept20	Ma	Jitra-Gut	Jitra-Gut-B18	Jitra-Gut-Sept20	Jitra-Gut-Sept20-B18	Jitra-Sept20-B18	Jitra-Gut-Sept20-Ma	Jitra-Gut-B18-Ma	Jitra-Gut-Sept20-B18-Ma	0	0	993	608.3	27.5	33.1	11.5	2.538	M	11.5
GU033_B18	Gut	Jitra	B18	Sept20	Fe	Jitra-Gut	Jitra-Gut-B18	Jitra-Gut-Sept20	Jitra-Gut-Sept20-B18	Jitra-Sept20-B18	Jitra-Gut-Sept20-Fe	Jitra-Gut-B18-Fe	Jitra-Gut-Sept20-B18-Fe	0	0	965	692.5	27.2	30.9	11.7	3.293	F	11.7
GU034_B18	Gut	Jitra	B18	Sept20	Fe	Jitra-Gut	Jitra-Gut-B18	Jitra-Gut-Sept20	Jitra-Gut-Sept20-B18	Jitra-Sept20-B18	Jitra-Gut-Sept20-Fe	Jitra-Gut-B18-Fe	Jitra-Gut-Sept20-B18-Fe	0	0	967	631.5	26.7	31.2	10.8	3.07	F	10.8
GU035_B18	Gut	Jitra	B18	Sept20	Fe	Jitra-Gut	Jitra-Gut-B18	Jitra-Gut-Sept20	Jitra-Gut-Sept20-B18	Jitra-Sept20-B18	Jitra-Gut-Sept20-Fe	Jitra-Gut-B18-Fe	Jitra-Gut-Sept20-B18-Fe	0	0	967	549.2	26.8	30.6	10.1	3.033	F	10.1
GU036_B18	Gut	Jitra	B18	Sept20	Ma	Jitra-Gut	Jitra-Gut-B18	Jitra-Gut-Sept20	Jitra-Gut-Sept20-B18	Jitra-Sept20-B18	Jitra-Gut-Sept20-Ma	Jitra-Gut-B18-Ma	Jitra-Gut-Sept20-B18-Ma	0	0	953	423.5	24.5	30	10.6	3.41	M	10.6
GU037_B18	Gut	Jitra	B18	Sept20	Fe	Jitra-Gut	Jitra-Gut-B18	Jitra-Gut-Sept20	Jitra-Gut-Sept20-B18	Jitra-Sept20-B18	Jitra-Gut-Sept20-Fe	Jitra-Gut-B18-Fe	Jitra-Gut-Sept20-B18-Fe	0	0	968	616.5	27.7	31	11.3	4.347	F	11.3
GU038_B18	Gut	Jitra	B18	Sept20	Fe	Jitra-Gut	Jitra-Gut-B18	Jitra-Gut-Sept20	Jitra-Gut-Sept20-B18	Jitra-Sept20-B18	Jitra-Gut-Sept20-Fe	Jitra-Gut-B18-Fe	Jitra-Gut-Sept20-B18-Fe	0	0	966	485	24.5	30	9.8	4.047	F	9.8
GU039_B18	Gut	Jitra	B18	Sept20	Fe	Jitra-Gut	Jitra-Gut-B18	Jitra-Gut-Sept20	Jitra-Gut-Sept20-B18	Jitra-Sept20-B18	Jitra-Gut-Sept20-Fe	Jitra-Gut-B18-Fe	Jitra-Gut-Sept20-B18-Fe	0	0	953	328.3	22.7	27.5	9	3.472	F	9
GU040_B18	Gut	Jitra	B18	Sept20	Ma	Jitra-Gut	Jitra-Gut-B18	Jitra-Gut-Sept20	Jitra-Gut-Sept20-B18	Jitra-Sept20-B18	Jitra-Gut-Sept20-Ma	Jitra-Gut-B18-Ma	Jitra-Gut-Sept20-B18-Ma	0	0	1008	686	28.5	36	12	3.963	M	12
GU041_T01	Gut	Penang	T01	Oct20	Fe	Penang-Gut	Penang-Gut-T01	Penang-Gut-Oct20	Penang-Gut-Oct20-T01	Penang-Oct20-T01	Penang-Gut-Oct20-Fe	Penang-Gut-T01-Fe	Penang-Gut-Oct20-T01-Fe	0	0	274	20.9	8.7	11	3.2	1.72	F	3.2
GU042_T01	Gut	Penang	T01	Oct20	Ma	Penang-Gut	Penang-Gut-T01	Penang-Gut-Oct20	Penang-Gut-Oct20-T01	Penang-Oct20-T01	Penang-Gut-Oct20-Ma	Penang-Gut-T01-Ma	Penang-Gut-Oct20-T01-Ma	0	0	274	20.5	8.5	11.1	3.1	1.59	M	3.1
GU043_T01	Gut	Penang	T01	Oct20	Ma	Penang-Gut	Penang-Gut-T01	Penang-Gut-Oct20	Penang-Gut-Oct20-T01	Penang-Oct20-T01	Penang-Gut-Oct20-Ma	Penang-Gut-T01-Ma	Penang-Gut-Oct20-T01-Ma	0	0	234	18.4	8.2	10.9	3.2	1.57	M	3.2
GU044_T02	Gut	Penang	T02	Oct20	Ma	Penang-Gut	Penang-Gut-T02	Penang-Gut-Oct20	Penang-Gut-Oct20-T02	Penang-Oct20-T02	Penang-Gut-Oct20-Ma	Penang-Gut-T02-Ma	Penang-Gut-Oct20-T02-Ma	0	0	296	32.1	9.6	12.7	4	1.91	m	4
GU045_T02	Gut	Penang	T02	Oct20	Fe	Penang-Gut	Penang-Gut-T02	Penang-Gut-Oct20	Penang-Gut-Oct20-T02	Penang-Oct20-T02	Penang-Gut-Oct20-Fe	Penang-Gut-T02-Fe	Penang-Gut-Oct20-T02-Fe	0	0	223	7.65	6.2	8.2	2.3	1.12	F	2.3
GU046_T02	Gut	Penang	T02	Oct20	Ma	Penang-Gut	Penang-Gut-T02	Penang-Gut-Oct20	Penang-Gut-Oct20-T02	Penang-Oct20-T02	Penang-Gut-Oct20-Ma	Penang-Gut-T02-Ma	Penang-Gut-Oct20-T02-Ma	0	0	258	11.2	7.4	8.7	2.7	1.32	M	2.7
GU047_T03	Gut	Penang	T03	Oct20	Fe	Penang-Gut	Penang-Gut-T03	Penang-Gut-Oct20	Penang-Gut-Oct20-T03	Penang-Oct20-T03	Penang-Gut-Oct20-Fe	Penang-Gut-T03-Fe	Penang-Gut-Oct20-T03-Fe	0	0	224	10.79	6.7	8.7	2.6	1.04	F	2.6
GU048_T03	Gut	Penang	T03	Oct20	Ma	Penang-Gut	Penang-Gut-T03	Penang-Gut-Oct20	Penang-Gut-Oct20-T03	Penang-Oct20-T03	Penang-Gut-Oct20-Ma	Penang-Gut-T03-Ma	Penang-Gut-Oct20-T03-Ma	0	0	227	11.8	6.9	8.4	2.7	1.16	M	2.7
GU049_T03	Gut	Penang	T03	Oct20	na	Penang-Gut	Penang-Gut-T03	Penang-Gut-Oct20	Penang-Gut-Oct20-T03	Penang-Oct20-T03	Penang-Gut-Oct20-na	Penang-Gut-T03-na	Penang-Gut-Oct20-T03-na	0	0	223	9.43	6.5	8.7	2.8	0.82	na	2.8
GU050_T04	Gut	Penang	T04	Oct20	Fe	Penang-Gut	Penang-Gut-T04	Penang-Gut-Oct20	Penang-Gut-Oct20-T04	Penang-Oct20-T04	Penang-Gut-Oct20-Fe	Penang-Gut-T04-Fe	Penang-Gut-Oct20-T04-Fe	0	0	296	25.2	9.3	11.6	3.4	1.74	F	3.4
GU051_T04	Gut	Penang	T04	Oct20	Fe	Penang-Gut	Penang-Gut-T04	Penang-Gut-Oct20	Penang-Gut-Oct20-T04	Penang-Oct20-T04	Penang-Gut-Oct20-Fe	Penang-Gut-T04-Fe	Penang-Gut-Oct20-T04-Fe	0	0	274	19.9	9	11.4	3.4	1.66	F	3.4
GU052_T04	Gut	Penang	T04	Oct20	Fe	Penang-Gut	Penang-Gut-T04	Penang-Gut-Oct20	Penang-Gut-Oct20-T04	Penang-Oct20-T04	Penang-Gut-Oct20-Fe	Penang-Gut-T04-Fe	Penang-Gut-Oct20-T04-Fe	0	0	244	12.6	7	9.2	2.9	1.38	F	2.9
GU053_T05	Gut	Penang	T05	Oct20	Ma	Penang-Gut	Penang-Gut-T05	Penang-Gut-Oct20	Penang-Gut-Oct20-T05	Penang-Oct20-T05	Penang-Gut-Oct20-Ma	Penang-Gut-T05-Ma	Penang-Gut-Oct20-T05-Ma	0	0	268	43.72	10.9	14.2	4.4	2.04	M	4.4
GU054_T05	Gut	Penang	T05	Oct20	Fe	Penang-Gut	Penang-Gut-T05	Penang-Gut-Oct20	Penang-Gut-Oct20-T05	Penang-Oct20-T05	Penang-Gut-Oct20-Fe	Penang-Gut-T05-Fe	Penang-Gut-Oct20-T05-Fe	0	0	274	26.24	8.7	11.2	3.6	1.62	F	3.6
GU055_T05	Gut	Penang	T05	Oct20	Fe	Penang-Gut	Penang-Gut-T05	Penang-Gut-Oct20	Penang-Gut-Oct20-T05	Penang-Oct20-T05	Penang-Gut-Oct20-Fe	Penang-Gut-T05-Fe	Penang-Gut-Oct20-T05-Fe	0	0	244	16.4	8	10	3.2	1.5	F	3.2
GU056_T06	Gut	Penang	T06	Oct20	Ma	Penang-Gut	Penang-Gut-T06	Penang-Gut-Oct20	Penang-Gut-Oct20-T06	Penang-Oct20-T06	Penang-Gut-Oct20-Ma	Penang-Gut-T06-Ma	Penang-Gut-Oct20-T06-Ma	0	0	296	33.4	10	12.7	4	1.8	M	4
GU057_T06	Gut	Penang	T06	Oct20	Ma	Penang-Gut	Penang-Gut-T06	Penang-Gut-Oct20	Penang-Gut-Oct20-T06	Penang-Oct20-T06	Penang-Gut-Oct20-Ma	Penang-Gut-T06-Ma	Penang-Gut-Oct20-T06-Ma	0	0	286	58.6	12	15.3	4.7	2.18	M	4.7
GU058_T06	Gut	Penang	T06	Oct20	Ma	Penang-Gut	Penang-Gut-T06	Penang-Gut-Oct20	Penang-Gut-Oct20-T06	Penang-Oct20-T06	Penang-Gut-Oct20-Ma	Penang-Gut-T06-Ma	Penang-Gut-Oct20-T06-Ma	0	0	274	32.8	9.6	12.5	4	1.82	M	4
GU059_T07	Gut	Penang	T07	Oct20	Ma	Penang-Gut	Penang-Gut-T07	Penang-Gut-Oct20	Penang-Gut-Oct20-T07	Penang-Oct20-T07	Penang-Gut-Oct20-Ma	Penang-Gut-T07-Ma	Penang-Gut-Oct20-T07-Ma	0	0	274	30.8	9.5	12.8	3.8	1.84	M	3.8
GU060_T07	Gut	Penang	T07	Oct20	Fe	Penang-Gut	Penang-Gut-T07	Penang-Gut-Oct20	Penang-Gut-Oct20-T07	Penang-Oct20-T07	Penang-Gut-Oct20-Fe	Penang-Gut-T07-Fe	Penang-Gut-Oct20-T07-Fe	0	0	274	20.8	8	10.6	3.3	1.69	F	3.3
GU061_T07	Gut	Penang	T07	Oct20	Ma	Penang-Gut	Penang-Gut-T07	Penang-Gut-Oct20	Penang-Gut-Oct20-T07	Penang-Oct20-T07	Penang-Gut-Oct20-Ma	Penang-Gut-T07-Ma	Penang-Gut-Oct20-T07-Ma	0	0	274	27.3	9.1	11.5	3.5	1.84	M	3.5
GU062_T09	Gut	Penang	T09	Oct20	Fe	Penang-Gut	Penang-Gut-T09	Penang-Gut-Oct20	Penang-Gut-Oct20-T09	Penang-Oct20-T09	Penang-Gut-Oct20-Fe	Penang-Gut-T09-Fe	Penang-Gut-Oct20-T09-Fe	0	0	344	87.3	13.4	17.2	5.3	2.59	F	5.3
GU063_T09	Gut	Penang	T09	Oct20	Ma	Penang-Gut	Penang-Gut-T09	Penang-Gut-Oct20	Penang-Gut-Oct20-T09	Penang-Oct20-T09	Penang-Gut-Oct20-Ma	Penang-Gut-T09-Ma	Penang-Gut-Oct20-T09-Ma	0	0	344	94.6	13.9	17.5	5.5	2.64	M	5.5
GU064_T09	Gut	Penang	T09	Oct20	Ma	Penang-Gut	Penang-Gut-T09	Penang-Gut-Oct20	Penang-Gut-Oct20-T09	Penang-Oct20-T09	Penang-Gut-Oct20-Ma	Penang-Gut-T09-Ma	Penang-Gut-Oct20-T09-Ma	0	0	344	90.7	14.2	17.6	5.5	2.62	M	5.5
GU065_T10	Gut	Penang	T10	Oct20	Ma	Penang-Gut	Penang-Gut-T10	Penang-Gut-Oct20	Penang-Gut-Oct20-T10	Penang-Oct20-T10	Penang-Gut-Oct20-Ma	Penang-Gut-T10-Ma	Penang-Gut-Oct20-T10-Ma	0	0	314	65.28	12.3	15.6	5.1	2.25	M	5.1
GU066_T10	Gut	Penang	T10	Oct20	Ma	Penang-Gut	Penang-Gut-T10	Penang-Gut-Oct20	Penang-Gut-Oct20-T10	Penang-Oct20-T10	Penang-Gut-Oct20-Ma	Penang-Gut-T10-Ma	Penang-Gut-Oct20-T10-Ma	0	0	304	23.3	8.6	11	3.6	1.61	M	3.6
GU067_T10	Gut	Penang	T10	Oct20	Fe	Penang-Gut	Penang-Gut-T10	Penang-Gut-Oct20	Penang-Gut-Oct20-T10	Penang-Oct20-T10	Penang-Gut-Oct20-Fe	Penang-Gut-T10-Fe	Penang-Gut-Oct20-T10-Fe	0	0	302	29.7	9.3	12.2	4	1.66	F	4
GU068_T11	Gut	Penang	T11	Oct20	Fe	Penang-Gut	Penang-Gut-T11	Penang-Gut-Oct20	Penang-Gut-Oct20-T11	Penang-Oct20-T11	Penang-Gut-Oct20-Fe	Penang-Gut-T11-Fe	Penang-Gut-Oct20-T11-Fe	0	0	316	25.8	9.3	11.8	3.5	1.69	F	3.5
GU069_T11	Gut	Penang	T11	Oct20	Ma	Penang-Gut	Penang-Gut-T11	Penang-Gut-Oct20	Penang-Gut-Oct20-T11	Penang-Oct20-T11	Penang-Gut-Oct20-Ma	Penang-Gut-T11-Ma	Penang-Gut-Oct20-T11-Ma	0	0	316	19.5	8.6	11.2	3.3	1.64	M	3.3
GU070_T11	Gut	Penang	T11	Oct20	Ma	Penang-Gut	Penang-Gut-T11	Penang-Gut-Oct20	Penang-Gut-Oct20-T11	Penang-Oct20-T11	Penang-Gut-Oct20-Ma	Penang-Gut-T11-Ma	Penang-Gut-Oct20-T11-Ma	0	0	316	31.1	10	12.9	3.8	1.65	M	3.8
GU071_T12	Gut	Penang	T12	Oct20	Ma	Penang-Gut	Penang-Gut-T12	Penang-Gut-Oct20	Penang-Gut-Oct20-T12	Penang-Oct20-T12	Penang-Gut-Oct20-Ma	Penang-Gut-T12-Ma	Penang-Gut-Oct20-T12-Ma	0	0	239	13.8	7.8	10.2	2.8	1.49	M	2.8
GU072_T12	Gut	Penang	T12	Oct20	Fe	Penang-Gut	Penang-Gut-T12	Penang-Gut-Oct20	Penang-Gut-Oct20-T12	Penang-Oct20-T12	Penang-Gut-Oct20-Fe	Penang-Gut-T12-Fe	Penang-Gut-Oct20-T12-Fe	0	0	239	19.7	8.3	10.4	3.5	1.6	F	3.5
GU073_T12	Gut	Penang	T12	Oct20	Ma	Penang-Gut	Penang-Gut-T12	Penang-Gut-Oct20	Penang-Gut-Oct20-T12	Penang-Oct20-T12	Penang-Gut-Oct20-Ma	Penang-Gut-T12-Ma	Penang-Gut-Oct20-T12-Ma	0	0	239	24.1	8.5	10.9	3.5	1.59	M	3.5
GU074_T13	Gut	Penang	T13	Oct20	Ma	Penang-Gut	Penang-Gut-T13	Penang-Gut-Oct20	Penang-Gut-Oct20-T13	Penang-Oct20-T13	Penang-Gut-Oct20-Ma	Penang-Gut-T13-Ma	Penang-Gut-Oct20-T13-Ma	0	0	235	13.7	7.4	9.5	2.9	1.37	M	2.9
GU075_T13	Gut	Penang	T13	Oct20	Fe	Penang-Gut	Penang-Gut-T13	Penang-Gut-Oct20	Penang-Gut-Oct20-T13	Penang-Oct20-T13	Penang-Gut-Oct20-Fe	Penang-Gut-T13-Fe	Penang-Gut-Oct20-T13-Fe	0	0	228	12.6	7.4	9.5	2.8	1.35	F	2.8
GU076_T13	Gut	Penang	T13	Oct20	Ma	Penang-Gut	Penang-Gut-T13	Penang-Gut-Oct20	Penang-Gut-Oct20-T13	Penang-Oct20-T13	Penang-Gut-Oct20-Ma	Penang-Gut-T13-Ma	Penang-Gut-Oct20-T13-Ma	0	0	228	15.7	7.9	10.1	2.8	1.48	M	2.8
GU077_T15	Gut	Penang	T15	Oct20	Ma	Penang-Gut	Penang-Gut-T15	Penang-Gut-Oct20	Penang-Gut-Oct20-T15	Penang-Oct20-T15	Penang-Gut-Oct20-Ma	Penang-Gut-T15-Ma	Penang-Gut-Oct20-T15-Ma	0	0	316	43.4	10.8	14	4.3	1.94	M	4.3
GU078_T15	Gut	Penang	T15	Oct20	Ma	Penang-Gut	Penang-Gut-T15	Penang-Gut-Oct20	Penang-Gut-Oct20-T15	Penang-Oct20-T15	Penang-Gut-Oct20-Ma	Penang-Gut-T15-Ma	Penang-Gut-Oct20-T15-Ma	0	0	275	31.2	10.1	12.4	3.8	1.76	M	3.8
GU079_T15	Gut	Penang	T15	Oct20	Ma	Penang-Gut	Penang-Gut-T15	Penang-Gut-Oct20	Penang-Gut-Oct20-T15	Penang-Oct20-T15	Penang-Gut-Oct20-Ma	Penang-Gut-T15-Ma	Penang-Gut-Oct20-T15-Ma	0	0	275	37.2	10.3	13.1	3.9	1.92	M	3.9
GU080_T16	Gut	Penang	T16	Oct20	Fe	Penang-Gut	Penang-Gut-T16	Penang-Gut-Oct20	Penang-Gut-Oct20-T16	Penang-Oct20-T16	Penang-Gut-Oct20-Fe	Penang-Gut-T16-Fe	Penang-Gut-Oct20-T16-Fe	0	0	287	23	8.7	11.2	3.5	1.71	F	3.5
GU081_T16	Gut	Penang	T16	Oct20	Fe	Penang-Gut	Penang-Gut-T16	Penang-Gut-Oct20	Penang-Gut-Oct20-T16	Penang-Oct20-T16	Penang-Gut-Oct20-Fe	Penang-Gut-T16-Fe	Penang-Gut-Oct20-T16-Fe	0	0	315	20.3	8.7	11	3.3	1.69	F	3.3
GU082_T16	Gut	Penang	T16	Oct20	Fe	Penang-Gut	Penang-Gut-T16	Penang-Gut-Oct20	Penang-Gut-Oct20-T16	Penang-Oct20-T16	Penang-Gut-Oct20-Fe	Penang-Gut-T16-Fe	Penang-Gut-Oct20-T16-Fe	0	0	354	33.5	10.3	13.2	3.9	2	F	3.9
GU083_T18	Gut	Penang	T18	Oct20	Ma	Penang-Gut	Penang-Gut-T18	Penang-Gut-Oct20	Penang-Gut-Oct20-T18	Penang-Oct20-T18	Penang-Gut-Oct20-Ma	Penang-Gut-T18-Ma	Penang-Gut-Oct20-T18-Ma	0	0	245	22.23	8.5	11	3.4	1.66	M	3.4
GU084_T18	Gut	Penang	T18	Oct20	Ma	Penang-Gut	Penang-Gut-T18	Penang-Gut-Oct20	Penang-Gut-Oct20-T18	Penang-Oct20-T18	Penang-Gut-Oct20-Ma	Penang-Gut-T18-Ma	Penang-Gut-Oct20-T18-Ma	0	0	239	29.9	9.4	12.2	3.7	1.72	M	3.7
GU085_T18	Gut	Penang	T18	Oct20	Ma	Penang-Gut	Penang-Gut-T18	Penang-Gut-Oct20	Penang-Gut-Oct20-T18	Penang-Oct20-T18	Penang-Gut-Oct20-Ma	Penang-Gut-T18-Ma	Penang-Gut-Oct20-T18-Ma	0	0	239	40	10.2	13.2	4.4	1.93	M	4.4
GU086_TA	Gut	Penang	TA	Oct20	Fe	Penang-Gut	Penang-Gut-TA	Penang-Gut-Oct20	Penang-Gut-Oct20-TA	Penang-Oct20-TA	Penang-Gut-Oct20-Fe	Penang-Gut-TA-Fe	Penang-Gut-Oct20-TA-Fe	0	0	345	48.9	11.5	14.3	5.5	2.18	F	5.5
GU087_TA	Gut	Penang	TA	Oct20	Fe	Penang-Gut	Penang-Gut-TA	Penang-Gut-Oct20	Penang-Gut-Oct20-TA	Penang-Oct20-TA	Penang-Gut-Oct20-Fe	Penang-Gut-TA-Fe	Penang-Gut-Oct20-TA-Fe	0	0	297	46.2	10.5	13.5	4.7	2.11	F	4.7
GU088_TA	Gut	Penang	TA	Oct20	Ma	Penang-Gut	Penang-Gut-TA	Penang-Gut-Oct20	Penang-Gut-Oct20-TA	Penang-Oct20-TA	Penang-Gut-Oct20-Ma	Penang-Gut-TA-Ma	Penang-Gut-Oct20-TA-Ma	0	0	297	53.7	11.9	15.1	4.5	2.18	M	4.5
GU089_TB	Gut	Penang	TB	Oct20	Ma	Penang-Gut	Penang-Gut-TB	Penang-Gut-Oct20	Penang-Gut-Oct20-TB	Penang-Oct20-TB	Penang-Gut-Oct20-Ma	Penang-Gut-TB-Ma	Penang-Gut-Oct20-TB-Ma	0	0	315	28.9	9.3	11.9	3.7	1.69	M	3.7
GU090_TB	Gut	Penang	TB	Oct20	Ma	Penang-Gut	Penang-Gut-TB	Penang-Gut-Oct20	Penang-Gut-Oct20-TB	Penang-Oct20-TB	Penang-Gut-Oct20-Ma	Penang-Gut-TB-Ma	Penang-Gut-Oct20-TB-Ma	0	0	345	37.7	10.5	13.5	4.3	2.03	M	4.3
GU091_TB	Gut	Penang	TB	Oct20	Ma	Penang-Gut	Penang-Gut-TB	Penang-Gut-Oct20	Penang-Gut-Oct20-TB	Penang-Oct20-TB	Penang-Gut-Oct20-Ma	Penang-Gut-TB-Ma	Penang-Gut-Oct20-TB-Ma	0	0	340	24.6	8.7	11.2	3.7	1.63	M	3.7
GU092_TC	Gut	Penang	TC	Oct20	Fe	Penang-Gut	Penang-Gut-TC	Penang-Gut-Oct20	Penang-Gut-Oct20-TC	Penang-Oct20-TC	Penang-Gut-Oct20-Fe	Penang-Gut-TC-Fe	Penang-Gut-Oct20-TC-Fe	0	0	345	29	9	11.5	3.7	1.66	F	3.7
GU093_TC	Gut	Penang	TC	Oct20	Ma	Penang-Gut	Penang-Gut-TC	Penang-Gut-Oct20	Penang-Gut-Oct20-TC	Penang-Oct20-TC	Penang-Gut-Oct20-Ma	Penang-Gut-TC-Ma	Penang-Gut-Oct20-TC-Ma	0	0	297	28.3	9.4	12.1	3.5	1.81	M	3.5
GU094_TC	Gut	Penang	TC	Oct20	Ma	Penang-Gut	Penang-Gut-TC	Penang-Gut-Oct20	Penang-Gut-Oct20-TC	Penang-Oct20-TC	Penang-Gut-Oct20-Ma	Penang-Gut-TC-Ma	Penang-Gut-Oct20-TC-Ma	0	0	297	35.6	10.2	12.7	3.9	1.89	M	3.9
GU095_TE	Gut	Penang	TE	Oct20	Ma	Penang-Gut	Penang-Gut-TE	Penang-Gut-Oct20	Penang-Gut-Oct20-TE	Penang-Oct20-TE	Penang-Gut-Oct20-Ma	Penang-Gut-TE-Ma	Penang-Gut-Oct20-TE-Ma	0	0	297	18.7	8.5	11	3.1	1.56	M	3.1
GU096_TE	Gut	Penang	TE	Oct20	Ma	Penang-Gut	Penang-Gut-TE	Penang-Gut-Oct20	Penang-Gut-Oct20-TE	Penang-Oct20-TE	Penang-Gut-Oct20-Ma	Penang-Gut-TE-Ma	Penang-Gut-Oct20-TE-Ma	0	0	297	19.9	8.1	10.5	3.3	1.56	M	3.3
GU097_TE	Gut	Penang	TE	Oct20	Ma	Penang-Gut	Penang-Gut-TE	Penang-Gut-Oct20	Penang-Gut-Oct20-TE	Penang-Oct20-TE	Penang-Gut-Oct20-Ma	Penang-Gut-TE-Ma	Penang-Gut-Oct20-TE-Ma	0	0	297	21.9	8.5	10.9	3.5	1.58	M	3.5
GU098_TF	Gut	Penang	TF	Oct20	Ma	Penang-Gut	Penang-Gut-TF	Penang-Gut-Oct20	Penang-Gut-Oct20-TF	Penang-Oct20-TF	Penang-Gut-Oct20-Ma	Penang-Gut-TF-Ma	Penang-Gut-Oct20-TF-Ma	0	0	297	36.4	9.8	12.7	4.3	1.85	M	4.3
GU099_TF	Gut	Penang	TF	Oct20	Ma	Penang-Gut	Penang-Gut-TF	Penang-Gut-Oct20	Penang-Gut-Oct20-TF	Penang-Oct20-TF	Penang-Gut-Oct20-Ma	Penang-Gut-TF-Ma	Penang-Gut-Oct20-TF-Ma	0	0	297	44.6	10.7	13.6	4.5	2.07	M	4.5
GU100_TF	Gut	Penang	TF	Oct20	Ma	Penang-Gut	Penang-Gut-TF	Penang-Gut-Oct20	Penang-Gut-Oct20-TF	Penang-Oct20-TF	Penang-Gut-Oct20-Ma	Penang-Gut-TF-Ma	Penang-Gut-Oct20-TF-Ma	0	0	297	38.1	10.5	13.3	4.2	1.96	M	4.2
GU101_B18	Gut	Jitra	B18	Nov20	Ma	Jitra-Gut	Jitra-Gut-B18	Jitra-Gut-Nov20	Jitra-Gut-Nov20-B18	Jitra-Nov20-B18	Jitra-Gut-Nov20-Ma	Jitra-Gut-B18-Ma	Jitra-Gut-Nov20-B18-Ma	0	0	1037	468.7	25	30	10	3.879	M	10
GU102_B18	Gut	Jitra	B18	Nov20	Fe	Jitra-Gut	Jitra-Gut-B18	Jitra-Gut-Nov20	Jitra-Gut-Nov20-B18	Jitra-Nov20-B18	Jitra-Gut-Nov20-Fe	Jitra-Gut-B18-Fe	Jitra-Gut-Nov20-B18-Fe	0	0	1050	290.2	21	25.5	8	3.8	F	8
GU103_B18	Gut	Jitra	B18	Nov20	Ma	Jitra-Gut	Jitra-Gut-B18	Jitra-Gut-Nov20	Jitra-Gut-Nov20-B18	Jitra-Nov20-B18	Jitra-Gut-Nov20-Ma	Jitra-Gut-B18-Ma	Jitra-Gut-Nov20-B18-Ma	0	0	1036	568.4	26	31.5	9	4.088	M	9
GU104_B18	Gut	Jitra	B18	Nov20	Ma	Jitra-Gut	Jitra-Gut-B18	Jitra-Gut-Nov20	Jitra-Gut-Nov20-B18	Jitra-Nov20-B18	Jitra-Gut-Nov20-Ma	Jitra-Gut-B18-Ma	Jitra-Gut-Nov20-B18-Ma	0	0	1037	605.6	26.5	32.5	11	4.313	M	11
GU105_B18	Gut	Jitra	B18	Nov20	Fe	Jitra-Gut	Jitra-Gut-B18	Jitra-Gut-Nov20	Jitra-Gut-Nov20-B18	Jitra-Nov20-B18	Jitra-Gut-Nov20-Fe	Jitra-Gut-B18-Fe	Jitra-Gut-Nov20-B18-Fe	0	0	995	237.5	20.5	24.7	8	3.7	F	8
GU106_B18	Gut	Jitra	B18	Nov20	Ma	Jitra-Gut	Jitra-Gut-B18	Jitra-Gut-Nov20	Jitra-Gut-Nov20-B18	Jitra-Nov20-B18	Jitra-Gut-Nov20-Ma	Jitra-Gut-B18-Ma	Jitra-Gut-Nov20-B18-Ma	0	0	1023	550.1	27.8	33	11	4.306	M	11
GU107_B18	Gut	Jitra	B18	Nov20	Ma	Jitra-Gut	Jitra-Gut-B18	Jitra-Gut-Nov20	Jitra-Gut-Nov20-B18	Jitra-Nov20-B18	Jitra-Gut-Nov20-Ma	Jitra-Gut-B18-Ma	Jitra-Gut-Nov20-B18-Ma	0	0	1036	406.8	23.5	29	9.5	3.719	M	9.5
GU108_B18	Gut	Jitra	B18	Nov20	Fe	Jitra-Gut	Jitra-Gut-B18	Jitra-Gut-Nov20	Jitra-Gut-Nov20-B18	Jitra-Nov20-B18	Jitra-Gut-Nov20-Fe	Jitra-Gut-B18-Fe	Jitra-Gut-Nov20-B18-Fe	0	0	995	352.1	22.1	26.6	8.5	3.876	F	8.5
GU109_B18	Gut	Jitra	B18	Nov20	Fe	Jitra-Gut	Jitra-Gut-B18	Jitra-Gut-Nov20	Jitra-Gut-Nov20-B18	Jitra-Nov20-B18	Jitra-Gut-Nov20-Fe	Jitra-Gut-B18-Fe	Jitra-Gut-Nov20-B18-Fe	0	0	995	264.4	21	24.5	8.5	3.284	F	8.5
GU110_B18	Gut	Jitra	B18	Nov20	Fe	Jitra-Gut	Jitra-Gut-B18	Jitra-Gut-Nov20	Jitra-Gut-Nov20-B18	Jitra-Nov20-B18	Jitra-Gut-Nov20-Fe	Jitra-Gut-B18-Fe	Jitra-Gut-Nov20-B18-Fe	0	0	1036	365.5	24	29.4	9	3.476	F	9
GU111_B18	Gut	Jitra	B18	Nov20	Fe	Jitra-Gut	Jitra-Gut-B18	Jitra-Gut-Nov20	Jitra-Gut-Nov20-B18	Jitra-Nov20-B18	Jitra-Gut-Nov20-Fe	Jitra-Gut-B18-Fe	Jitra-Gut-Nov20-B18-Fe	0	0	995	256.1	20	24.5	8.1	3.522	F	8.1
GU112_B18	Gut	Jitra	B18	Nov20	Ma	Jitra-Gut	Jitra-Gut-B18	Jitra-Gut-Nov20	Jitra-Gut-Nov20-B18	Jitra-Nov20-B18	Jitra-Gut-Nov20-Ma	Jitra-Gut-B18-Ma	Jitra-Gut-Nov20-B18-Ma	0	0	1023	576.7	28.5	33.2	11.1	3.901	M	11.1
GU113_B18	Gut	Jitra	B18	Nov20	Fe	Jitra-Gut	Jitra-Gut-B18	Jitra-Gut-Nov20	Jitra-Gut-Nov20-B18	Jitra-Nov20-B18	Jitra-Gut-Nov20-Fe	Jitra-Gut-B18-Fe	Jitra-Gut-Nov20-B18-Fe	0	0	995	277.1	21	25.3	8	3.521	F	8
GU114_B18	Gut	Jitra	B18	Nov20	Ma	Jitra-Gut	Jitra-Gut-B18	Jitra-Gut-Nov20	Jitra-Gut-Nov20-B18	Jitra-Nov20-B18	Jitra-Gut-Nov20-Ma	Jitra-Gut-B18-Ma	Jitra-Gut-Nov20-B18-Ma	0	0	1009	473.1	26	31.1	10.1	3.7	M	10.1
GU115_B18	Gut	Jitra	B18	Nov20	Ma	Jitra-Gut	Jitra-Gut-B18	Jitra-Gut-Nov20	Jitra-Gut-Nov20-B18	Jitra-Nov20-B18	Jitra-Gut-Nov20-Ma	Jitra-Gut-B18-Ma	Jitra-Gut-Nov20-B18-Ma	0	0	1037	673.5	29.5	35.5	11	4.207	M	11
GU116_B18	Gut	Jitra	B18	Nov20	Fe	Jitra-Gut	Jitra-Gut-B18	Jitra-Gut-Nov20	Jitra-Gut-Nov20-B18	Jitra-Nov20-B18	Jitra-Gut-Nov20-Fe	Jitra-Gut-B18-Fe	Jitra-Gut-Nov20-B18-Fe	0	0	996	323.1	24.5	28.5	9	3.492	F	9
GU117_B18	Gut	Jitra	B18	Nov20	Ma	Jitra-Gut	Jitra-Gut-B18	Jitra-Gut-Nov20	Jitra-Gut-Nov20-B18	Jitra-Nov20-B18	Jitra-Gut-Nov20-Ma	Jitra-Gut-B18-Ma	Jitra-Gut-Nov20-B18-Ma	0	0	1051	762.3	30.1	36.1	12.1	3.825	M	12.1
GU118_B18	Gut	Jitra	B18	Nov20	Ma	Jitra-Gut	Jitra-Gut-B18	Jitra-Gut-Nov20	Jitra-Gut-Nov20-B18	Jitra-Nov20-B18	Jitra-Gut-Nov20-Ma	Jitra-Gut-B18-Ma	Jitra-Gut-Nov20-B18-Ma	0	0	1051	536.2	25.7	32.1	11.1	3.512	M	11.1
GU119_B18	Gut	Jitra	B18	Nov20	Fe	Jitra-Gut	Jitra-Gut-B18	Jitra-Gut-Nov20	Jitra-Gut-Nov20-B18	Jitra-Nov20-B18	Jitra-Gut-Nov20-Fe	Jitra-Gut-B18-Fe	Jitra-Gut-Nov20-B18-Fe	0	0	996	295.9	21.5	26.5	8.4	2.875	F	8.4
GU120_B18	Gut	Jitra	B18	Nov20	Fe	Jitra-Gut	Jitra-Gut-B18	Jitra-Gut-Nov20	Jitra-Gut-Nov20-B18	Jitra-Nov20-B18	Jitra-Gut-Nov20-Fe	Jitra-Gut-B18-Fe	Jitra-Gut-Nov20-B18-Fe	0	0	1037	314.9	22	27.2	9	3.444	F	9
GU121_B17	Gut	Jitra	B17	Nov20	Fe	Jitra-Gut	Jitra-Gut-B17	Jitra-Gut-Nov20	Jitra-Gut-Nov20-B17	Jitra-Nov20-B17	Jitra-Gut-Nov20-Fe	Jitra-Gut-B17-Fe	Jitra-Gut-Nov20-B17-Fe	0	0	1037	332.1	22.5	26.1	9.5	3.492	F	9.5
GU122_B17	Gut	Jitra	B17	Nov20	Ma	Jitra-Gut	Jitra-Gut-B17	Jitra-Gut-Nov20	Jitra-Gut-Nov20-B17	Jitra-Nov20-B17	Jitra-Gut-Nov20-Ma	Jitra-Gut-B17-Ma	Jitra-Gut-Nov20-B17-Ma	0	0	1037	714.3	26	32.5	12	4.357	M	12
GU123_B17	Gut	Jitra	B17	Nov20	Ma	Jitra-Gut	Jitra-Gut-B17	Jitra-Gut-Nov20	Jitra-Gut-Nov20-B17	Jitra-Nov20-B17	Jitra-Gut-Nov20-Ma	Jitra-Gut-B17-Ma	Jitra-Gut-Nov20-B17-Ma	0	0	1051	293.4	22	27	9.2	2.972	M	9.2
GU124_B17	Gut	Jitra	B17	Nov20	Ma	Jitra-Gut	Jitra-Gut-B17	Jitra-Gut-Nov20	Jitra-Gut-Nov20-B17	Jitra-Nov20-B17	Jitra-Gut-Nov20-Ma	Jitra-Gut-B17-Ma	Jitra-Gut-Nov20-B17-Ma	0	0	1051	622.5	25	31.8	11.3	3.963	M	11.3
GU125_B17	Gut	Jitra	B17	Nov20	Fe	Jitra-Gut	Jitra-Gut-B17	Jitra-Gut-Nov20	Jitra-Gut-Nov20-B17	Jitra-Nov20-B17	Jitra-Gut-Nov20-Fe	Jitra-Gut-B17-Fe	Jitra-Gut-Nov20-B17-Fe	0	0	1024	309.3	21	26.9	9.1	3.378	F	9.1
GU126_B17	Gut	Jitra	B17	Nov20	Fe	Jitra-Gut	Jitra-Gut-B17	Jitra-Gut-Nov20	Jitra-Gut-Nov20-B17	Jitra-Nov20-B17	Jitra-Gut-Nov20-Fe	Jitra-Gut-B17-Fe	Jitra-Gut-Nov20-B17-Fe	0	0	1051	266.8	20.5	25.1	9.1	3.027	F	9.1
GU127_B17	Gut	Jitra	B17	Nov20	Fe	Jitra-Gut	Jitra-Gut-B17	Jitra-Gut-Nov20	Jitra-Gut-Nov20-B17	Jitra-Nov20-B17	Jitra-Gut-Nov20-Fe	Jitra-Gut-B17-Fe	Jitra-Gut-Nov20-B17-Fe	0	0	1009	895.5	30	35.5	12.8	4.666	F	12.8
GU128_B17	Gut	Jitra	B17	Nov20	Ma	Jitra-Gut	Jitra-Gut-B17	Jitra-Gut-Nov20	Jitra-Gut-Nov20-B17	Jitra-Nov20-B17	Jitra-Gut-Nov20-Ma	Jitra-Gut-B17-Ma	Jitra-Gut-Nov20-B17-Ma	0	0	1038	462.2	23	29.8	11.1	3.879	M	11.1
GU129_B17	Gut	Jitra	B17	Nov20	Ma	Jitra-Gut	Jitra-Gut-B17	Jitra-Gut-Nov20	Jitra-Gut-Nov20-B17	Jitra-Nov20-B17	Jitra-Gut-Nov20-Ma	Jitra-Gut-B17-Ma	Jitra-Gut-Nov20-B17-Ma	0	0	1055	385.7	23	29	9.5	3.591	M	9.5
GU130_B17	Gut	Jitra	B17	Nov20	Ma	Jitra-Gut	Jitra-Gut-B17	Jitra-Gut-Nov20	Jitra-Gut-Nov20-B17	Jitra-Nov20-B17	Jitra-Gut-Nov20-Ma	Jitra-Gut-B17-Ma	Jitra-Gut-Nov20-B17-Ma	0	0	1028	375.6	24	29.4	9.8	3.736	M	9.8
GU131_B17	Gut	Jitra	B17	Nov20	Ma	Jitra-Gut	Jitra-Gut-B17	Jitra-Gut-Nov20	Jitra-Gut-Nov20-B17	Jitra-Nov20-B17	Jitra-Gut-Nov20-Ma	Jitra-Gut-B17-Ma	Jitra-Gut-Nov20-B17-Ma	0	0	1042	607.9	27.4	32.6	11	4.348	M	11
GU132_B17	Gut	Jitra	B17	Nov20	Ma	Jitra-Gut	Jitra-Gut-B17	Jitra-Gut-Nov20	Jitra-Gut-Nov20-B17	Jitra-Nov20-B17	Jitra-Gut-Nov20-Ma	Jitra-Gut-B17-Ma	Jitra-Gut-Nov20-B17-Ma	0	0	1028	375.1	24.6	29.7	9.8	3.636	M	9.8
GU133_B17	Gut	Jitra	B17	Nov20	Ma	Jitra-Gut	Jitra-Gut-B17	Jitra-Gut-Nov20	Jitra-Gut-Nov20-B17	Jitra-Nov20-B17	Jitra-Gut-Nov20-Ma	Jitra-Gut-B17-Ma	Jitra-Gut-Nov20-B17-Ma	0	0	1055	463.3	23	28	10.2	3.695	M	10.2
GU134_B17	Gut	Jitra	B17	Nov20	Ma	Jitra-Gut	Jitra-Gut-B17	Jitra-Gut-Nov20	Jitra-Gut-Nov20-B17	Jitra-Nov20-B17	Jitra-Gut-Nov20-Ma	Jitra-Gut-B17-Ma	Jitra-Gut-Nov20-B17-Ma	0	0	1028	727.5	27	33.5	11.8	4.513	M	11.8
GU135_B17	Gut	Jitra	B17	Nov20	Fe	Jitra-Gut	Jitra-Gut-B17	Jitra-Gut-Nov20	Jitra-Gut-Nov20-B17	Jitra-Nov20-B17	Jitra-Gut-Nov20-Fe	Jitra-Gut-B17-Fe	Jitra-Gut-Nov20-B17-Fe	0	0	1055	538.4	20.1	24.5	8.6	3.587	F	8.6
GU136_B17	Gut	Jitra	B17	Nov20	Fe	Jitra-Gut	Jitra-Gut-B17	Jitra-Gut-Nov20	Jitra-Gut-Nov20-B17	Jitra-Nov20-B17	Jitra-Gut-Nov20-Fe	Jitra-Gut-B17-Fe	Jitra-Gut-Nov20-B17-Fe	0	0	1013	428.7	24	28.5	9.5	3.583	F	9.5
GU137_B17	Gut	Jitra	B17	Nov20	Fe	Jitra-Gut	Jitra-Gut-B17	Jitra-Gut-Nov20	Jitra-Gut-Nov20-B17	Jitra-Nov20-B17	Jitra-Gut-Nov20-Fe	Jitra-Gut-B17-Fe	Jitra-Gut-Nov20-B17-Fe	0	0	1041	562.5	26	30.5	10.9	4.369	F	10.9
GU138_B17	Gut	Jitra	B17	Nov20	Ma	Jitra-Gut	Jitra-Gut-B17	Jitra-Gut-Nov20	Jitra-Gut-Nov20-B17	Jitra-Nov20-B17	Jitra-Gut-Nov20-Ma	Jitra-Gut-B17-Ma	Jitra-Gut-Nov20-B17-Ma	0	0	1013	315.8	22.5	28.5	8.9	2.923	M	8.9
GU139_B17	Gut	Jitra	B17	Nov20	Fe	Jitra-Gut	Jitra-Gut-B17	Jitra-Gut-Nov20	Jitra-Gut-Nov20-B17	Jitra-Nov20-B17	Jitra-Gut-Nov20-Fe	Jitra-Gut-B17-Fe	Jitra-Gut-Nov20-B17-Fe	0	0	1028	254.1	20	25.3	8.5	3.092	F	8.5
GU140_B17	Gut	Jitra	B17	Nov20	Fe	Jitra-Gut	Jitra-Gut-B17	Jitra-Gut-Nov20	Jitra-Gut-Nov20-B17	Jitra-Nov20-B17	Jitra-Gut-Nov20-Fe	Jitra-Gut-B17-Fe	Jitra-Gut-Nov20-B17-Fe	0	0	1042	363.5	22.8	26.8	9	4.142	F	9
GU141_B16	Gut	Jitra	B16	Nov20	Fe	Jitra-Gut	Jitra-Gut-B16	Jitra-Gut-Nov20	Jitra-Gut-Nov20-B16	Jitra-Nov20-B16	Jitra-Gut-Nov20-Fe	Jitra-Gut-B16-Fe	Jitra-Gut-Nov20-B16-Fe	0	0	1000	598.2	25.5	31.5	9.5	4.153	F	9.5
GU142_B16	Gut	Jitra	B16	Nov20	Fe	Jitra-Gut	Jitra-Gut-B16	Jitra-Gut-Nov20	Jitra-Gut-Nov20-B16	Jitra-Nov20-B16	Jitra-Gut-Nov20-Fe	Jitra-Gut-B16-Fe	Jitra-Gut-Nov20-B16-Fe	0	0	1015	495.9	25.2	31	10.4	3.76	F	10.4
GU143_B16	Gut	Jitra	B16	Nov20	Fe	Jitra-Gut	Jitra-Gut-B16	Jitra-Gut-Nov20	Jitra-Gut-Nov20-B16	Jitra-Nov20-B16	Jitra-Gut-Nov20-Fe	Jitra-Gut-B16-Fe	Jitra-Gut-Nov20-B16-Fe	0	0	1028	626.7	27.5	33.5	11.9	4.257	F	11.9
GU144_B16	Gut	Jitra	B16	Nov20	Ma	Jitra-Gut	Jitra-Gut-B16	Jitra-Gut-Nov20	Jitra-Gut-Nov20-B16	Jitra-Nov20-B16	Jitra-Gut-Nov20-Ma	Jitra-Gut-B16-Ma	Jitra-Gut-Nov20-B16-Ma	0	0	1042	612.1	27.1	31.8	11.4	3.847	M	11.4
GU145_B16	Gut	Jitra	B16	Nov20	Ma	Jitra-Gut	Jitra-Gut-B16	Jitra-Gut-Nov20	Jitra-Gut-Nov20-B16	Jitra-Nov20-B16	Jitra-Gut-Nov20-Ma	Jitra-Gut-B16-Ma	Jitra-Gut-Nov20-B16-Ma	0	0	1013	561.5	27.5	33.5	11.5	3.545	M	11.5
GU146_B16	Gut	Jitra	B16	Nov20	Fe	Jitra-Gut	Jitra-Gut-B16	Jitra-Gut-Nov20	Jitra-Gut-Nov20-B16	Jitra-Nov20-B16	Jitra-Gut-Nov20-Fe	Jitra-Gut-B16-Fe	Jitra-Gut-Nov20-B16-Fe	0	0	1055	539.8	25.5	31.4	10.5	3.972	F	10.5
GU147_B16	Gut	Jitra	B16	Nov20	Fe	Jitra-Gut	Jitra-Gut-B16	Jitra-Gut-Nov20	Jitra-Gut-Nov20-B16	Jitra-Nov20-B16	Jitra-Gut-Nov20-Fe	Jitra-Gut-B16-Fe	Jitra-Gut-Nov20-B16-Fe	0	0	1041	399.5	23.4	29.5	9.8	3.729	F	9.8
GU148_B16	Gut	Jitra	B16	Nov20	Ma	Jitra-Gut	Jitra-Gut-B16	Jitra-Gut-Nov20	Jitra-Gut-Nov20-B16	Jitra-Nov20-B16	Jitra-Gut-Nov20-Ma	Jitra-Gut-B16-Ma	Jitra-Gut-Nov20-B16-Ma	0	0	1041	688.9	26.1	32.5	11.9	4.136	M	11.9
GU149_B16	Gut	Jitra	B16	Nov20	Fe	Jitra-Gut	Jitra-Gut-B16	Jitra-Gut-Nov20	Jitra-Gut-Nov20-B16	Jitra-Nov20-B16	Jitra-Gut-Nov20-Fe	Jitra-Gut-B16-Fe	Jitra-Gut-Nov20-B16-Fe	0	0	1000	489.2	25	30.1	10.4	3.878	F	10.4
GU150_B16	Gut	Jitra	B16	Nov20	Ma	Jitra-Gut	Jitra-Gut-B16	Jitra-Gut-Nov20	Jitra-Gut-Nov20-B16	Jitra-Nov20-B16	Jitra-Gut-Nov20-Ma	Jitra-Gut-B16-Ma	Jitra-Gut-Nov20-B16-Ma	0	0	1041	364.6	22.5	28.5	9.4	3.448	M	9.4
GU151_B16	Gut	Jitra	B16	Nov20	Fe	Jitra-Gut	Jitra-Gut-B16	Jitra-Gut-Nov20	Jitra-Gut-Nov20-B16	Jitra-Nov20-B16	Jitra-Gut-Nov20-Fe	Jitra-Gut-B16-Fe	Jitra-Gut-Nov20-B16-Fe	0	0	1001	507.6	25.5	30.6	10.3	4.464	F	10.3
GU152_B16	Gut	Jitra	B16	Nov20	Fe	Jitra-Gut	Jitra-Gut-B16	Jitra-Gut-Nov20	Jitra-Gut-Nov20-B16	Jitra-Nov20-B16	Jitra-Gut-Nov20-Fe	Jitra-Gut-B16-Fe	Jitra-Gut-Nov20-B16-Fe	0	0	1029	545.4	27	32	10.1	4.593	F	10.1
GU153_B16	Gut	Jitra	B16	Nov20	Ma	Jitra-Gut	Jitra-Gut-B16	Jitra-Gut-Nov20	Jitra-Gut-Nov20-B16	Jitra-Nov20-B16	Jitra-Gut-Nov20-Ma	Jitra-Gut-B16-Ma	Jitra-Gut-Nov20-B16-Ma	0	0	1056	486	25.5	30.5	10	4.272	M	10
GU154_B16	Gut	Jitra	B16	Nov20	Ma	Jitra-Gut	Jitra-Gut-B16	Jitra-Gut-Nov20	Jitra-Gut-Nov20-B16	Jitra-Nov20-B16	Jitra-Gut-Nov20-Ma	Jitra-Gut-B16-Ma	Jitra-Gut-Nov20-B16-Ma	0	0	1056	434.9	25.3	30.5	10.5	3.717	M	10.5
GU155_B16	Gut	Jitra	B16	Nov20	Ma	Jitra-Gut	Jitra-Gut-B16	Jitra-Gut-Nov20	Jitra-Gut-Nov20-B16	Jitra-Nov20-B16	Jitra-Gut-Nov20-Ma	Jitra-Gut-B16-Ma	Jitra-Gut-Nov20-B16-Ma	0	0	987	351.7	24	28.5	9	3.886	M	9
GU156_B16	Gut	Jitra	B16	Nov20	Fe	Jitra-Gut	Jitra-Gut-B16	Jitra-Gut-Nov20	Jitra-Gut-Nov20-B16	Jitra-Nov20-B16	Jitra-Gut-Nov20-Fe	Jitra-Gut-B16-Fe	Jitra-Gut-Nov20-B16-Fe	0	0	1029	341	22.5	27	9	3.644	F	9
GU157_B16	Gut	Jitra	B16	Nov20	Ma	Jitra-Gut	Jitra-Gut-B16	Jitra-Gut-Nov20	Jitra-Gut-Nov20-B16	Jitra-Nov20-B16	Jitra-Gut-Nov20-Ma	Jitra-Gut-B16-Ma	Jitra-Gut-Nov20-B16-Ma	0	0	1056	365.5	23	27.5	9.4	4.029	M	9.4
GU158_B16	Gut	Jitra	B16	Nov20	Ma	Jitra-Gut	Jitra-Gut-B16	Jitra-Gut-Nov20	Jitra-Gut-Nov20-B16	Jitra-Nov20-B16	Jitra-Gut-Nov20-Ma	Jitra-Gut-B16-Ma	Jitra-Gut-Nov20-B16-Ma	0	0	1056	364.1	22.5	27.5	9.3	4.148	M	9.3
GU159_B16	Gut	Jitra	B16	Nov20	Ma	Jitra-Gut	Jitra-Gut-B16	Jitra-Gut-Nov20	Jitra-Gut-Nov20-B16	Jitra-Nov20-B16	Jitra-Gut-Nov20-Ma	Jitra-Gut-B16-Ma	Jitra-Gut-Nov20-B16-Ma	0	0	1001	388.2	24	29.1	9.3	4.085	M	9.3
GU160_B16	Gut	Jitra	B16	Nov20	Ma	Jitra-Gut	Jitra-Gut-B16	Jitra-Gut-Nov20	Jitra-Gut-Nov20-B16	Jitra-Nov20-B16	Jitra-Gut-Nov20-Ma	Jitra-Gut-B16-Ma	Jitra-Gut-Nov20-B16-Ma	0	0	1042	551.5	27.3	32.6	11	4.628	M	11
GU161_B03	Gut	Jitra	B03	Nov20	Fe	Jitra-Gut	Jitra-Gut-B03	Jitra-Gut-Nov20	Jitra-Gut-Nov20-B03	Jitra-Nov20-B03	Jitra-Gut-Nov20-Fe	Jitra-Gut-B03-Fe	Jitra-Gut-Nov20-B03-Fe	0	0	1029	335.1	22.3	27	9.2	3.872	F	9.2
GU162_B03	Gut	Jitra	B03	Nov20	Ma	Jitra-Gut	Jitra-Gut-B03	Jitra-Gut-Nov20	Jitra-Gut-Nov20-B03	Jitra-Nov20-B03	Jitra-Gut-Nov20-Ma	Jitra-Gut-B03-Ma	Jitra-Gut-Nov20-B03-Ma	0	0	1029	371.5	22.5	27.3	10	4.035	M	10
GU163_B03	Gut	Jitra	B03	Nov20	Ma	Jitra-Gut	Jitra-Gut-B03	Jitra-Gut-Nov20	Jitra-Gut-Nov20-B03	Jitra-Nov20-B03	Jitra-Gut-Nov20-Ma	Jitra-Gut-B03-Ma	Jitra-Gut-Nov20-B03-Ma	0	0	1056	576.2	25.5	31.3	11.5	4.617	M	11.5
GU164_B03	Gut	Jitra	B03	Nov20	Ma	Jitra-Gut	Jitra-Gut-B03	Jitra-Gut-Nov20	Jitra-Gut-Nov20-B03	Jitra-Nov20-B03	Jitra-Gut-Nov20-Ma	Jitra-Gut-B03-Ma	Jitra-Gut-Nov20-B03-Ma	0	0	1029	534.8	27	32.7	11	4.414	M	11
GU165_B03	Gut	Jitra	B03	Nov20	Fe	Jitra-Gut	Jitra-Gut-B03	Jitra-Gut-Nov20	Jitra-Gut-Nov20-B03	Jitra-Nov20-B03	Jitra-Gut-Nov20-Fe	Jitra-Gut-B03-Fe	Jitra-Gut-Nov20-B03-Fe	0	0	1056	1201.8	33.5	40.1	13.5	5.67	F	13.5
GU166_B03	Gut	Jitra	B03	Nov20	Fe	Jitra-Gut	Jitra-Gut-B03	Jitra-Gut-Nov20	Jitra-Gut-Nov20-B03	Jitra-Nov20-B03	Jitra-Gut-Nov20-Fe	Jitra-Gut-B03-Fe	Jitra-Gut-Nov20-B03-Fe	0	0	1056	298.5	22.2	27.3	8.8	3.962	F	8.8
GU167_B03	Gut	Jitra	B03	Nov20	Ma	Jitra-Gut	Jitra-Gut-B03	Jitra-Gut-Nov20	Jitra-Gut-Nov20-B03	Jitra-Nov20-B03	Jitra-Gut-Nov20-Ma	Jitra-Gut-B03-Ma	Jitra-Gut-Nov20-B03-Ma	0	0	1056	418.2	24.1	29.5	10.3	4.207	M	10.3
GU168_B03	Gut	Jitra	B03	Nov20	Ma	Jitra-Gut	Jitra-Gut-B03	Jitra-Gut-Nov20	Jitra-Gut-Nov20-B03	Jitra-Nov20-B03	Jitra-Gut-Nov20-Ma	Jitra-Gut-B03-Ma	Jitra-Gut-Nov20-B03-Ma	0	0	1056	441.4	25.7	30.7	10.5	3.943	M	10.5
GU169_B03	Gut	Jitra	B03	Nov20	Fe	Jitra-Gut	Jitra-Gut-B03	Jitra-Gut-Nov20	Jitra-Gut-Nov20-B03	Jitra-Nov20-B03	Jitra-Gut-Nov20-Fe	Jitra-Gut-B03-Fe	Jitra-Gut-Nov20-B03-Fe	0	0	1056	481.1	24.4	29.5	10.5	4.284	F	10.5
GU170_B03	Gut	Jitra	B03	Nov20	Ma	Jitra-Gut	Jitra-Gut-B03	Jitra-Gut-Nov20	Jitra-Gut-Nov20-B03	Jitra-Nov20-B03	Jitra-Gut-Nov20-Ma	Jitra-Gut-B03-Ma	Jitra-Gut-Nov20-B03-Ma	0	0	1056	590.1	25.6	31.5	11.3	4.662	M	11.3
GU171_B03	Gut	Jitra	B03	Nov20	Ma	Jitra-Gut	Jitra-Gut-B03	Jitra-Gut-Nov20	Jitra-Gut-Nov20-B03	Jitra-Nov20-B03	Jitra-Gut-Nov20-Ma	Jitra-Gut-B03-Ma	Jitra-Gut-Nov20-B03-Ma	0	0	1057	1036.8	29.5	30.8	13.4	4.668	M	13.4
GU172_B03	Gut	Jitra	B03	Nov20	Ma	Jitra-Gut	Jitra-Gut-B03	Jitra-Gut-Nov20	Jitra-Gut-Nov20-B03	Jitra-Nov20-B03	Jitra-Gut-Nov20-Ma	Jitra-Gut-B03-Ma	Jitra-Gut-Nov20-B03-Ma	0	0	1030	353.3	22.5	27.5	9.5	3.232	M	9.5
GU173_B03	Gut	Jitra	B03	Nov20	Ma	Jitra-Gut	Jitra-Gut-B03	Jitra-Gut-Nov20	Jitra-Gut-Nov20-B03	Jitra-Nov20-B03	Jitra-Gut-Nov20-Ma	Jitra-Gut-B03-Ma	Jitra-Gut-Nov20-B03-Ma	0	0	1057	468.8	23.8	28.7	10.8	3.591	M	10.8
GU174_B03	Gut	Jitra	B03	Nov20	Ma	Jitra-Gut	Jitra-Gut-B03	Jitra-Gut-Nov20	Jitra-Gut-Nov20-B03	Jitra-Nov20-B03	Jitra-Gut-Nov20-Ma	Jitra-Gut-B03-Ma	Jitra-Gut-Nov20-B03-Ma	0	0	1057	416.9	23.5	29.5	10.9	3.264	M	10.9
GU175_B03	Gut	Jitra	B03	Nov20	Ma	Jitra-Gut	Jitra-Gut-B03	Jitra-Gut-Nov20	Jitra-Gut-Nov20-B03	Jitra-Nov20-B03	Jitra-Gut-Nov20-Ma	Jitra-Gut-B03-Ma	Jitra-Gut-Nov20-B03-Ma	0	0	1057	462.8	25.5	30.8	10.3	3.311	M	10.3
GU176_B03	Gut	Jitra	B03	Nov20	Ma	Jitra-Gut	Jitra-Gut-B03	Jitra-Gut-Nov20	Jitra-Gut-Nov20-B03	Jitra-Nov20-B03	Jitra-Gut-Nov20-Ma	Jitra-Gut-B03-Ma	Jitra-Gut-Nov20-B03-Ma	0	0	1057	450.3	24.5	30.5	10.7	4.158	M	10.7
GU177_B03	Gut	Jitra	B03	Nov20	Ma	Jitra-Gut	Jitra-Gut-B03	Jitra-Gut-Nov20	Jitra-Gut-Nov20-B03	Jitra-Nov20-B03	Jitra-Gut-Nov20-Ma	Jitra-Gut-B03-Ma	Jitra-Gut-Nov20-B03-Ma	0	0	1057	523.9	25.5	31.5	11.3	3.191	M	11.3
GU178_B03	Gut	Jitra	B03	Nov20	Ma	Jitra-Gut	Jitra-Gut-B03	Jitra-Gut-Nov20	Jitra-Gut-Nov20-B03	Jitra-Nov20-B03	Jitra-Gut-Nov20-Ma	Jitra-Gut-B03-Ma	Jitra-Gut-Nov20-B03-Ma	0	0	1057	687.4	27.4	33.5	11.8	4.111	M	11.8
GU179_B03	Gut	Jitra	B03	Nov20	Fe	Jitra-Gut	Jitra-Gut-B03	Jitra-Gut-Nov20	Jitra-Gut-Nov20-B03	Jitra-Nov20-B03	Jitra-Gut-Nov20-Fe	Jitra-Gut-B03-Fe	Jitra-Gut-Nov20-B03-Fe	0	0	1057	1021.7	29.5	35.1	13.1	4.917	F	13.1
GU180_B03	Gut	Jitra	B03	Nov20	Fe	Jitra-Gut	Jitra-Gut-B03	Jitra-Gut-Nov20	Jitra-Gut-Nov20-B03	Jitra-Nov20-B03	Jitra-Gut-Nov20-Fe	Jitra-Gut-B03-Fe	Jitra-Gut-Nov20-B03-Fe	0	0	1057	933.9	30.1	35.5	12.3	4.552	F	12.3
