## Supplemental_Data2_Microbiome_input_files for "Microbiome Dynamics in Tank- and Pond-Reared GIFT Tilapia": CA_Metadata_skin.txt

Final	SampleType	Location	Pond	Batch	Loc_Organ	Loc_Organ_Pond	Loc_Organ_Month	Loc_Organ_Month_Pond	Loc_Month_Pond	dactylogyrus	trichodina
SK001_B03	Skin	Jitra	B03	Sept20	Jitra-Skin	Jitra-Skin-B03	Jitra-Skin-Sept20	Jitra-Skin-Sept20-B03	Jitra-Sept20-B03	0	1
SK002_B03	Skin	Jitra	B03	Sept20	Jitra-Skin	Jitra-Skin-B03	Jitra-Skin-Sept20	Jitra-Skin-Sept20-B03	Jitra-Sept20-B03	0	1
SK003_B03	Skin	Jitra	B03	Sept20	Jitra-Skin	Jitra-Skin-B03	Jitra-Skin-Sept20	Jitra-Skin-Sept20-B03	Jitra-Sept20-B03	0	0
SK004_B03	Skin	Jitra	B03	Sept20	Jitra-Skin	Jitra-Skin-B03	Jitra-Skin-Sept20	Jitra-Skin-Sept20-B03	Jitra-Sept20-B03	0	1
SK005_B03	Skin	Jitra	B03	Sept20	Jitra-Skin	Jitra-Skin-B03	Jitra-Skin-Sept20	Jitra-Skin-Sept20-B03	Jitra-Sept20-B03	0	6
SK006_B03	Skin	Jitra	B03	Sept20	Jitra-Skin	Jitra-Skin-B03	Jitra-Skin-Sept20	Jitra-Skin-Sept20-B03	Jitra-Sept20-B03	0	2
SK007_B03	Skin	Jitra	B03	Sept20	Jitra-Skin	Jitra-Skin-B03	Jitra-Skin-Sept20	Jitra-Skin-Sept20-B03	Jitra-Sept20-B03	0	0
SK008_B03	Skin	Jitra	B03	Sept20	Jitra-Skin	Jitra-Skin-B03	Jitra-Skin-Sept20	Jitra-Skin-Sept20-B03	Jitra-Sept20-B03	0	2
SK009_B03	Skin	Jitra	B03	Sept20	Jitra-Skin	Jitra-Skin-B03	Jitra-Skin-Sept20	Jitra-Skin-Sept20-B03	Jitra-Sept20-B03	0	2
SK100_TF	Skin	Penang	TF	Oct20	Penang-Skin	Penang-Skin-TF	Penang-Skin-Oct20	Penang-Skin-Oct20-TF	Penang-Oct20-TF	0	0
SK101_B18	Skin	Jitra	B18	Nov20	Jitra-Skin	Jitra-Skin-B18	Jitra-Skin-Nov20	Jitra-Skin-Nov20-B18	Jitra-Nov20-B18	0	8
SK102_B18	Skin	Jitra	B18	Nov20	Jitra-Skin	Jitra-Skin-B18	Jitra-Skin-Nov20	Jitra-Skin-Nov20-B18	Jitra-Nov20-B18	0	2
SK103_B18	Skin	Jitra	B18	Nov20	Jitra-Skin	Jitra-Skin-B18	Jitra-Skin-Nov20	Jitra-Skin-Nov20-B18	Jitra-Nov20-B18	0	11
SK104_B18	Skin	Jitra	B18	Nov20	Jitra-Skin	Jitra-Skin-B18	Jitra-Skin-Nov20	Jitra-Skin-Nov20-B18	Jitra-Nov20-B18	0	25
SK105_B18	Skin	Jitra	B18	Nov20	Jitra-Skin	Jitra-Skin-B18	Jitra-Skin-Nov20	Jitra-Skin-Nov20-B18	Jitra-Nov20-B18	0	4
SK106_B18	Skin	Jitra	B18	Nov20	Jitra-Skin	Jitra-Skin-B18	Jitra-Skin-Nov20	Jitra-Skin-Nov20-B18	Jitra-Nov20-B18	0	7
SK107_B18	Skin	Jitra	B18	Nov20	Jitra-Skin	Jitra-Skin-B18	Jitra-Skin-Nov20	Jitra-Skin-Nov20-B18	Jitra-Nov20-B18	0	3
SK108_B18	Skin	Jitra	B18	Nov20	Jitra-Skin	Jitra-Skin-B18	Jitra-Skin-Nov20	Jitra-Skin-Nov20-B18	Jitra-Nov20-B18	0	4
SK109_B18	Skin	Jitra	B18	Nov20	Jitra-Skin	Jitra-Skin-B18	Jitra-Skin-Nov20	Jitra-Skin-Nov20-B18	Jitra-Nov20-B18	0	4
SK010_B03	Skin	Jitra	B03	Sept20	Jitra-Skin	Jitra-Skin-B03	Jitra-Skin-Sept20	Jitra-Skin-Sept20-B03	Jitra-Sept20-B03	0	0
SK110_B18	Skin	Jitra	B18	Nov20	Jitra-Skin	Jitra-Skin-B18	Jitra-Skin-Nov20	Jitra-Skin-Nov20-B18	Jitra-Nov20-B18	0	3
SK111_B18	Skin	Jitra	B18	Nov20	Jitra-Skin	Jitra-Skin-B18	Jitra-Skin-Nov20	Jitra-Skin-Nov20-B18	Jitra-Nov20-B18	0	8
SK112_B18	Skin	Jitra	B18	Nov20	Jitra-Skin	Jitra-Skin-B18	Jitra-Skin-Nov20	Jitra-Skin-Nov20-B18	Jitra-Nov20-B18	0	285
SK113_B18	Skin	Jitra	B18	Nov20	Jitra-Skin	Jitra-Skin-B18	Jitra-Skin-Nov20	Jitra-Skin-Nov20-B18	Jitra-Nov20-B18	0	11
SK114_B18	Skin	Jitra	B18	Nov20	Jitra-Skin	Jitra-Skin-B18	Jitra-Skin-Nov20	Jitra-Skin-Nov20-B18	Jitra-Nov20-B18	0	57
SK115_B18	Skin	Jitra	B18	Nov20	Jitra-Skin	Jitra-Skin-B18	Jitra-Skin-Nov20	Jitra-Skin-Nov20-B18	Jitra-Nov20-B18	0	40
SK116_B18	Skin	Jitra	B18	Nov20	Jitra-Skin	Jitra-Skin-B18	Jitra-Skin-Nov20	Jitra-Skin-Nov20-B18	Jitra-Nov20-B18	0	264
SK117_B18	Skin	Jitra	B18	Nov20	Jitra-Skin	Jitra-Skin-B18	Jitra-Skin-Nov20	Jitra-Skin-Nov20-B18	Jitra-Nov20-B18	0	143
SK118_B18	Skin	Jitra	B18	Nov20	Jitra-Skin	Jitra-Skin-B18	Jitra-Skin-Nov20	Jitra-Skin-Nov20-B18	Jitra-Nov20-B18	0	47
SK119_B18	Skin	Jitra	B18	Nov20	Jitra-Skin	Jitra-Skin-B18	Jitra-Skin-Nov20	Jitra-Skin-Nov20-B18	Jitra-Nov20-B18	0	53
SK011_B16	Skin	Jitra	B16	Sept20	Jitra-Skin	Jitra-Skin-B16	Jitra-Skin-Sept20	Jitra-Skin-Sept20-B16	Jitra-Sept20-B16	0	1
SK120_B18	Skin	Jitra	B18	Nov20	Jitra-Skin	Jitra-Skin-B18	Jitra-Skin-Nov20	Jitra-Skin-Nov20-B18	Jitra-Nov20-B18	0	46
SK121_B17	Skin	Jitra	B17	Nov20	Jitra-Skin	Jitra-Skin-B17	Jitra-Skin-Nov20	Jitra-Skin-Nov20-B17	Jitra-Nov20-B17	0	5
SK122_B17	Skin	Jitra	B17	Nov20	Jitra-Skin	Jitra-Skin-B17	Jitra-Skin-Nov20	Jitra-Skin-Nov20-B17	Jitra-Nov20-B17	0	2
SK123_B17	Skin	Jitra	B17	Nov20	Jitra-Skin	Jitra-Skin-B17	Jitra-Skin-Nov20	Jitra-Skin-Nov20-B17	Jitra-Nov20-B17	0	26
SK124_B17	Skin	Jitra	B17	Nov20	Jitra-Skin	Jitra-Skin-B17	Jitra-Skin-Nov20	Jitra-Skin-Nov20-B17	Jitra-Nov20-B17	0	35
SK125_B17	Skin	Jitra	B17	Nov20	Jitra-Skin	Jitra-Skin-B17	Jitra-Skin-Nov20	Jitra-Skin-Nov20-B17	Jitra-Nov20-B17	0	20
SK126_B17	Skin	Jitra	B17	Nov20	Jitra-Skin	Jitra-Skin-B17	Jitra-Skin-Nov20	Jitra-Skin-Nov20-B17	Jitra-Nov20-B17	0	13
SK127_B17	Skin	Jitra	B17	Nov20	Jitra-Skin	Jitra-Skin-B17	Jitra-Skin-Nov20	Jitra-Skin-Nov20-B17	Jitra-Nov20-B17	0	33
SK128_B17	Skin	Jitra	B17	Nov20	Jitra-Skin	Jitra-Skin-B17	Jitra-Skin-Nov20	Jitra-Skin-Nov20-B17	Jitra-Nov20-B17	0	12
SK129_B17	Skin	Jitra	B17	Nov20	Jitra-Skin	Jitra-Skin-B17	Jitra-Skin-Nov20	Jitra-Skin-Nov20-B17	Jitra-Nov20-B17	0	3
SK012_B16	Skin	Jitra	B16	Sept20	Jitra-Skin	Jitra-Skin-B16	Jitra-Skin-Sept20	Jitra-Skin-Sept20-B16	Jitra-Sept20-B16	0	2
SK130_B17	Skin	Jitra	B17	Nov20	Jitra-Skin	Jitra-Skin-B17	Jitra-Skin-Nov20	Jitra-Skin-Nov20-B17	Jitra-Nov20-B17	0	51
SK131_B17	Skin	Jitra	B17	Nov20	Jitra-Skin	Jitra-Skin-B17	Jitra-Skin-Nov20	Jitra-Skin-Nov20-B17	Jitra-Nov20-B17	0	18
SK132_B17	Skin	Jitra	B17	Nov20	Jitra-Skin	Jitra-Skin-B17	Jitra-Skin-Nov20	Jitra-Skin-Nov20-B17	Jitra-Nov20-B17	0	53
SK133_B17	Skin	Jitra	B17	Nov20	Jitra-Skin	Jitra-Skin-B17	Jitra-Skin-Nov20	Jitra-Skin-Nov20-B17	Jitra-Nov20-B17	0	1
SK134_B17	Skin	Jitra	B17	Nov20	Jitra-Skin	Jitra-Skin-B17	Jitra-Skin-Nov20	Jitra-Skin-Nov20-B17	Jitra-Nov20-B17	0	5
SK135_B17	Skin	Jitra	B17	Nov20	Jitra-Skin	Jitra-Skin-B17	Jitra-Skin-Nov20	Jitra-Skin-Nov20-B17	Jitra-Nov20-B17	0	2
SK136_B17	Skin	Jitra	B17	Nov20	Jitra-Skin	Jitra-Skin-B17	Jitra-Skin-Nov20	Jitra-Skin-Nov20-B17	Jitra-Nov20-B17	0	9
SK137_B17	Skin	Jitra	B17	Nov20	Jitra-Skin	Jitra-Skin-B17	Jitra-Skin-Nov20	Jitra-Skin-Nov20-B17	Jitra-Nov20-B17	0	7
SK138_B17	Skin	Jitra	B17	Nov20	Jitra-Skin	Jitra-Skin-B17	Jitra-Skin-Nov20	Jitra-Skin-Nov20-B17	Jitra-Nov20-B17	1	33
SK139_B17	Skin	Jitra	B17	Nov20	Jitra-Skin	Jitra-Skin-B17	Jitra-Skin-Nov20	Jitra-Skin-Nov20-B17	Jitra-Nov20-B17	0	14
SK013_B16	Skin	Jitra	B16	Sept20	Jitra-Skin	Jitra-Skin-B16	Jitra-Skin-Sept20	Jitra-Skin-Sept20-B16	Jitra-Sept20-B16	0	2
SK140_B17	Skin	Jitra	B17	Nov20	Jitra-Skin	Jitra-Skin-B17	Jitra-Skin-Nov20	Jitra-Skin-Nov20-B17	Jitra-Nov20-B17	0	9
SK141_B16	Skin	Jitra	B16	Nov20	Jitra-Skin	Jitra-Skin-B16	Jitra-Skin-Nov20	Jitra-Skin-Nov20-B16	Jitra-Nov20-B16	0	7
SK142_B16	Skin	Jitra	B16	Nov20	Jitra-Skin	Jitra-Skin-B16	Jitra-Skin-Nov20	Jitra-Skin-Nov20-B16	Jitra-Nov20-B16	0	2
SK143_B16	Skin	Jitra	B16	Nov20	Jitra-Skin	Jitra-Skin-B16	Jitra-Skin-Nov20	Jitra-Skin-Nov20-B16	Jitra-Nov20-B16	0	0
SK144_B16	Skin	Jitra	B16	Nov20	Jitra-Skin	Jitra-Skin-B16	Jitra-Skin-Nov20	Jitra-Skin-Nov20-B16	Jitra-Nov20-B16	0	0
SK145_B16	Skin	Jitra	B16	Nov20	Jitra-Skin	Jitra-Skin-B16	Jitra-Skin-Nov20	Jitra-Skin-Nov20-B16	Jitra-Nov20-B16	0	10
SK146_B16	Skin	Jitra	B16	Nov20	Jitra-Skin	Jitra-Skin-B16	Jitra-Skin-Nov20	Jitra-Skin-Nov20-B16	Jitra-Nov20-B16	0	3
SK147_B16	Skin	Jitra	B16	Nov20	Jitra-Skin	Jitra-Skin-B16	Jitra-Skin-Nov20	Jitra-Skin-Nov20-B16	Jitra-Nov20-B16	0	2
SK148_B16	Skin	Jitra	B16	Nov20	Jitra-Skin	Jitra-Skin-B16	Jitra-Skin-Nov20	Jitra-Skin-Nov20-B16	Jitra-Nov20-B16	0	0
SK149_B16	Skin	Jitra	B16	Nov20	Jitra-Skin	Jitra-Skin-B16	Jitra-Skin-Nov20	Jitra-Skin-Nov20-B16	Jitra-Nov20-B16	0	6
SK014_B16	Skin	Jitra	B16	Sept20	Jitra-Skin	Jitra-Skin-B16	Jitra-Skin-Sept20	Jitra-Skin-Sept20-B16	Jitra-Sept20-B16	0	1
SK150_B16	Skin	Jitra	B16	Nov20	Jitra-Skin	Jitra-Skin-B16	Jitra-Skin-Nov20	Jitra-Skin-Nov20-B16	Jitra-Nov20-B16	0	0
SK151_B16	Skin	Jitra	B16	Nov20	Jitra-Skin	Jitra-Skin-B16	Jitra-Skin-Nov20	Jitra-Skin-Nov20-B16	Jitra-Nov20-B16	0	0
SK152_B16	Skin	Jitra	B16	Nov20	Jitra-Skin	Jitra-Skin-B16	Jitra-Skin-Nov20	Jitra-Skin-Nov20-B16	Jitra-Nov20-B16	0	2
SK153_B16	Skin	Jitra	B16	Nov20	Jitra-Skin	Jitra-Skin-B16	Jitra-Skin-Nov20	Jitra-Skin-Nov20-B16	Jitra-Nov20-B16	0	0
SK154_B16	Skin	Jitra	B16	Nov20	Jitra-Skin	Jitra-Skin-B16	Jitra-Skin-Nov20	Jitra-Skin-Nov20-B16	Jitra-Nov20-B16	0	3
SK155_B16	Skin	Jitra	B16	Nov20	Jitra-Skin	Jitra-Skin-B16	Jitra-Skin-Nov20	Jitra-Skin-Nov20-B16	Jitra-Nov20-B16	0	0
SK156_B16	Skin	Jitra	B16	Nov20	Jitra-Skin	Jitra-Skin-B16	Jitra-Skin-Nov20	Jitra-Skin-Nov20-B16	Jitra-Nov20-B16	0	3
SK157_B16	Skin	Jitra	B16	Nov20	Jitra-Skin	Jitra-Skin-B16	Jitra-Skin-Nov20	Jitra-Skin-Nov20-B16	Jitra-Nov20-B16	0	0
SK158_B16	Skin	Jitra	B16	Nov20	Jitra-Skin	Jitra-Skin-B16	Jitra-Skin-Nov20	Jitra-Skin-Nov20-B16	Jitra-Nov20-B16	0	0
SK159_B16	Skin	Jitra	B16	Nov20	Jitra-Skin	Jitra-Skin-B16	Jitra-Skin-Nov20	Jitra-Skin-Nov20-B16	Jitra-Nov20-B16	0	1
SK015_B16	Skin	Jitra	B16	Sept20	Jitra-Skin	Jitra-Skin-B16	Jitra-Skin-Sept20	Jitra-Skin-Sept20-B16	Jitra-Sept20-B16	0	1
SK160_B16	Skin	Jitra	B16	Nov20	Jitra-Skin	Jitra-Skin-B16	Jitra-Skin-Nov20	Jitra-Skin-Nov20-B16	Jitra-Nov20-B16	0	0
SK161_B03	Skin	Jitra	B03	Nov20	Jitra-Skin	Jitra-Skin-B03	Jitra-Skin-Nov20	Jitra-Skin-Nov20-B03	Jitra-Nov20-B03	0	1
SK162_B03	Skin	Jitra	B03	Nov20	Jitra-Skin	Jitra-Skin-B03	Jitra-Skin-Nov20	Jitra-Skin-Nov20-B03	Jitra-Nov20-B03	0	5
SK163_B03	Skin	Jitra	B03	Nov20	Jitra-Skin	Jitra-Skin-B03	Jitra-Skin-Nov20	Jitra-Skin-Nov20-B03	Jitra-Nov20-B03	0	1
SK164_B03	Skin	Jitra	B03	Nov20	Jitra-Skin	Jitra-Skin-B03	Jitra-Skin-Nov20	Jitra-Skin-Nov20-B03	Jitra-Nov20-B03	0	2
SK165_B03	Skin	Jitra	B03	Nov20	Jitra-Skin	Jitra-Skin-B03	Jitra-Skin-Nov20	Jitra-Skin-Nov20-B03	Jitra-Nov20-B03	0	4
SK166_B03	Skin	Jitra	B03	Nov20	Jitra-Skin	Jitra-Skin-B03	Jitra-Skin-Nov20	Jitra-Skin-Nov20-B03	Jitra-Nov20-B03	0	4
SK167_B03	Skin	Jitra	B03	Nov20	Jitra-Skin	Jitra-Skin-B03	Jitra-Skin-Nov20	Jitra-Skin-Nov20-B03	Jitra-Nov20-B03	0	0
SK168_B03	Skin	Jitra	B03	Nov20	Jitra-Skin	Jitra-Skin-B03	Jitra-Skin-Nov20	Jitra-Skin-Nov20-B03	Jitra-Nov20-B03	0	1
SK169_B03	Skin	Jitra	B03	Nov20	Jitra-Skin	Jitra-Skin-B03	Jitra-Skin-Nov20	Jitra-Skin-Nov20-B03	Jitra-Nov20-B03	0	0
SK016_B16	Skin	Jitra	B16	Sept20	Jitra-Skin	Jitra-Skin-B16	Jitra-Skin-Sept20	Jitra-Skin-Sept20-B16	Jitra-Sept20-B16	0	0
SK170_B03	Skin	Jitra	B03	Nov20	Jitra-Skin	Jitra-Skin-B03	Jitra-Skin-Nov20	Jitra-Skin-Nov20-B03	Jitra-Nov20-B03	0	1
SK171_B03	Skin	Jitra	B03	Nov20	Jitra-Skin	Jitra-Skin-B03	Jitra-Skin-Nov20	Jitra-Skin-Nov20-B03	Jitra-Nov20-B03	0	24
SK172_B03	Skin	Jitra	B03	Nov20	Jitra-Skin	Jitra-Skin-B03	Jitra-Skin-Nov20	Jitra-Skin-Nov20-B03	Jitra-Nov20-B03	0	1
SK173_B03	Skin	Jitra	B03	Nov20	Jitra-Skin	Jitra-Skin-B03	Jitra-Skin-Nov20	Jitra-Skin-Nov20-B03	Jitra-Nov20-B03	0	1
SK174_B03	Skin	Jitra	B03	Nov20	Jitra-Skin	Jitra-Skin-B03	Jitra-Skin-Nov20	Jitra-Skin-Nov20-B03	Jitra-Nov20-B03	0	3
SK175_B03	Skin	Jitra	B03	Nov20	Jitra-Skin	Jitra-Skin-B03	Jitra-Skin-Nov20	Jitra-Skin-Nov20-B03	Jitra-Nov20-B03	0	0
SK176_B03	Skin	Jitra	B03	Nov20	Jitra-Skin	Jitra-Skin-B03	Jitra-Skin-Nov20	Jitra-Skin-Nov20-B03	Jitra-Nov20-B03	0	0
SK177_B03	Skin	Jitra	B03	Nov20	Jitra-Skin	Jitra-Skin-B03	Jitra-Skin-Nov20	Jitra-Skin-Nov20-B03	Jitra-Nov20-B03	0	1
SK178_B03	Skin	Jitra	B03	Nov20	Jitra-Skin	Jitra-Skin-B03	Jitra-Skin-Nov20	Jitra-Skin-Nov20-B03	Jitra-Nov20-B03	0	3
SK179_B03	Skin	Jitra	B03	Nov20	Jitra-Skin	Jitra-Skin-B03	Jitra-Skin-Nov20	Jitra-Skin-Nov20-B03	Jitra-Nov20-B03	0	6
SK017_B16	Skin	Jitra	B16	Sept20	Jitra-Skin	Jitra-Skin-B16	Jitra-Skin-Sept20	Jitra-Skin-Sept20-B16	Jitra-Sept20-B16	0	0
SK180_B03	Skin	Jitra	B03	Nov20	Jitra-Skin	Jitra-Skin-B03	Jitra-Skin-Nov20	Jitra-Skin-Nov20-B03	Jitra-Nov20-B03	0	3
SK018_B16	Skin	Jitra	B16	Sept20	Jitra-Skin	Jitra-Skin-B16	Jitra-Skin-Sept20	Jitra-Skin-Sept20-B16	Jitra-Sept20-B16	0	0
SK019_B16	Skin	Jitra	B16	Sept20	Jitra-Skin	Jitra-Skin-B16	Jitra-Skin-Sept20	Jitra-Skin-Sept20-B16	Jitra-Sept20-B16	0	1
SK020_B16	Skin	Jitra	B16	Sept20	Jitra-Skin	Jitra-Skin-B16	Jitra-Skin-Sept20	Jitra-Skin-Sept20-B16	Jitra-Sept20-B16	0	0
SK021_B17	Skin	Jitra	B17	Sept20	Jitra-Skin	Jitra-Skin-B17	Jitra-Skin-Sept20	Jitra-Skin-Sept20-B17	Jitra-Sept20-B17	0	3
SK022_B17	Skin	Jitra	B17	Sept20	Jitra-Skin	Jitra-Skin-B17	Jitra-Skin-Sept20	Jitra-Skin-Sept20-B17	Jitra-Sept20-B17	0	0
SK023_B17	Skin	Jitra	B17	Sept20	Jitra-Skin	Jitra-Skin-B17	Jitra-Skin-Sept20	Jitra-Skin-Sept20-B17	Jitra-Sept20-B17	0	2
SK024_B17	Skin	Jitra	B17	Sept20	Jitra-Skin	Jitra-Skin-B17	Jitra-Skin-Sept20	Jitra-Skin-Sept20-B17	Jitra-Sept20-B17	0	15
SK025_B17	Skin	Jitra	B17	Sept20	Jitra-Skin	Jitra-Skin-B17	Jitra-Skin-Sept20	Jitra-Skin-Sept20-B17	Jitra-Sept20-B17	0	9
SK026_B17	Skin	Jitra	B17	Sept20	Jitra-Skin	Jitra-Skin-B17	Jitra-Skin-Sept20	Jitra-Skin-Sept20-B17	Jitra-Sept20-B17	0	2
SK027_B17	Skin	Jitra	B17	Sept20	Jitra-Skin	Jitra-Skin-B17	Jitra-Skin-Sept20	Jitra-Skin-Sept20-B17	Jitra-Sept20-B17	0	12
SK028_B17	Skin	Jitra	B17	Sept20	Jitra-Skin	Jitra-Skin-B17	Jitra-Skin-Sept20	Jitra-Skin-Sept20-B17	Jitra-Sept20-B17	0	1
SK029_B17	Skin	Jitra	B17	Sept20	Jitra-Skin	Jitra-Skin-B17	Jitra-Skin-Sept20	Jitra-Skin-Sept20-B17	Jitra-Sept20-B17	0	1
SK030_B17	Skin	Jitra	B17	Sept20	Jitra-Skin	Jitra-Skin-B17	Jitra-Skin-Sept20	Jitra-Skin-Sept20-B17	Jitra-Sept20-B17	0	9
SK031_B18	Skin	Jitra	B18	Sept20	Jitra-Skin	Jitra-Skin-B18	Jitra-Skin-Sept20	Jitra-Skin-Sept20-B18	Jitra-Sept20-B18	0	11
SK032_B18	Skin	Jitra	B18	Sept20	Jitra-Skin	Jitra-Skin-B18	Jitra-Skin-Sept20	Jitra-Skin-Sept20-B18	Jitra-Sept20-B18	0	121
SK033_B18	Skin	Jitra	B18	Sept20	Jitra-Skin	Jitra-Skin-B18	Jitra-Skin-Sept20	Jitra-Skin-Sept20-B18	Jitra-Sept20-B18	0	25
SK034_B18	Skin	Jitra	B18	Sept20	Jitra-Skin	Jitra-Skin-B18	Jitra-Skin-Sept20	Jitra-Skin-Sept20-B18	Jitra-Sept20-B18	0	9
SK035_B18	Skin	Jitra	B18	Sept20	Jitra-Skin	Jitra-Skin-B18	Jitra-Skin-Sept20	Jitra-Skin-Sept20-B18	Jitra-Sept20-B18	0	8
SK036_B18	Skin	Jitra	B18	Sept20	Jitra-Skin	Jitra-Skin-B18	Jitra-Skin-Sept20	Jitra-Skin-Sept20-B18	Jitra-Sept20-B18	0	15
SK037_B18	Skin	Jitra	B18	Sept20	Jitra-Skin	Jitra-Skin-B18	Jitra-Skin-Sept20	Jitra-Skin-Sept20-B18	Jitra-Sept20-B18	0	4
SK038_B18	Skin	Jitra	B18	Sept20	Jitra-Skin	Jitra-Skin-B18	Jitra-Skin-Sept20	Jitra-Skin-Sept20-B18	Jitra-Sept20-B18	0	1
SK039_B18	Skin	Jitra	B18	Sept20	Jitra-Skin	Jitra-Skin-B18	Jitra-Skin-Sept20	Jitra-Skin-Sept20-B18	Jitra-Sept20-B18	0	19
SK040_B18	Skin	Jitra	B18	Sept20	Jitra-Skin	Jitra-Skin-B18	Jitra-Skin-Sept20	Jitra-Skin-Sept20-B18	Jitra-Sept20-B18	1	123
SK041_T01	Skin	Penang	T01	Oct20	Penang-Skin	Penang-Skin-T01	Penang-Skin-Oct20	Penang-Skin-Oct20-T01	Penang-Oct20-T01	0	0
SK042_T01	Skin	Penang	T01	Oct20	Penang-Skin	Penang-Skin-T01	Penang-Skin-Oct20	Penang-Skin-Oct20-T01	Penang-Oct20-T01	0	0
SK043_T01	Skin	Penang	T01	Oct20	Penang-Skin	Penang-Skin-T01	Penang-Skin-Oct20	Penang-Skin-Oct20-T01	Penang-Oct20-T01	0	0
SK044_T02	Skin	Penang	T02	Oct20	Penang-Skin	Penang-Skin-T02	Penang-Skin-Oct20	Penang-Skin-Oct20-T02	Penang-Oct20-T02	0	0
SK045_T02	Skin	Penang	T02	Oct20	Penang-Skin	Penang-Skin-T02	Penang-Skin-Oct20	Penang-Skin-Oct20-T02	Penang-Oct20-T02	0	0
SK046_T02	Skin	Penang	T02	Oct20	Penang-Skin	Penang-Skin-T02	Penang-Skin-Oct20	Penang-Skin-Oct20-T02	Penang-Oct20-T02	0	0
SK047_T03	Skin	Penang	T03	Oct20	Penang-Skin	Penang-Skin-T03	Penang-Skin-Oct20	Penang-Skin-Oct20-T03	Penang-Oct20-T03	0	0
SK048_T03	Skin	Penang	T03	Oct20	Penang-Skin	Penang-Skin-T03	Penang-Skin-Oct20	Penang-Skin-Oct20-T03	Penang-Oct20-T03	0	0
SK049_T03	Skin	Penang	T03	Oct20	Penang-Skin	Penang-Skin-T03	Penang-Skin-Oct20	Penang-Skin-Oct20-T03	Penang-Oct20-T03	0	0
SK050_T04	Skin	Penang	T04	Oct20	Penang-Skin	Penang-Skin-T04	Penang-Skin-Oct20	Penang-Skin-Oct20-T04	Penang-Oct20-T04	0	0
SK051_T04	Skin	Penang	T04	Oct20	Penang-Skin	Penang-Skin-T04	Penang-Skin-Oct20	Penang-Skin-Oct20-T04	Penang-Oct20-T04	0	0
SK052_T04	Skin	Penang	T04	Oct20	Penang-Skin	Penang-Skin-T04	Penang-Skin-Oct20	Penang-Skin-Oct20-T04	Penang-Oct20-T04	0	0
SK053_T05	Skin	Penang	T05	Oct20	Penang-Skin	Penang-Skin-T05	Penang-Skin-Oct20	Penang-Skin-Oct20-T05	Penang-Oct20-T05	0	0
SK054_T05	Skin	Penang	T05	Oct20	Penang-Skin	Penang-Skin-T05	Penang-Skin-Oct20	Penang-Skin-Oct20-T05	Penang-Oct20-T05	0	0
SK055_T05	Skin	Penang	T05	Oct20	Penang-Skin	Penang-Skin-T05	Penang-Skin-Oct20	Penang-Skin-Oct20-T05	Penang-Oct20-T05	0	0
SK056_T06	Skin	Penang	T06	Oct20	Penang-Skin	Penang-Skin-T06	Penang-Skin-Oct20	Penang-Skin-Oct20-T06	Penang-Oct20-T06	0	0
SK057_T06	Skin	Penang	T06	Oct20	Penang-Skin	Penang-Skin-T06	Penang-Skin-Oct20	Penang-Skin-Oct20-T06	Penang-Oct20-T06	0	0
SK058_T06	Skin	Penang	T06	Oct20	Penang-Skin	Penang-Skin-T06	Penang-Skin-Oct20	Penang-Skin-Oct20-T06	Penang-Oct20-T06	0	0
SK059_T07	Skin	Penang	T07	Oct20	Penang-Skin	Penang-Skin-T07	Penang-Skin-Oct20	Penang-Skin-Oct20-T07	Penang-Oct20-T07	0	0
SK060_T07	Skin	Penang	T07	Oct20	Penang-Skin	Penang-Skin-T07	Penang-Skin-Oct20	Penang-Skin-Oct20-T07	Penang-Oct20-T07	0	0
SK061_T07	Skin	Penang	T07	Oct20	Penang-Skin	Penang-Skin-T07	Penang-Skin-Oct20	Penang-Skin-Oct20-T07	Penang-Oct20-T07	0	0
SK062_T09	Skin	Penang	T09	Oct20	Penang-Skin	Penang-Skin-T09	Penang-Skin-Oct20	Penang-Skin-Oct20-T09	Penang-Oct20-T09	0	0
SK063_T09	Skin	Penang	T09	Oct20	Penang-Skin	Penang-Skin-T09	Penang-Skin-Oct20	Penang-Skin-Oct20-T09	Penang-Oct20-T09	0	0
SK064_T09	Skin	Penang	T09	Oct20	Penang-Skin	Penang-Skin-T09	Penang-Skin-Oct20	Penang-Skin-Oct20-T09	Penang-Oct20-T09	0	0
SK065_T10	Skin	Penang	T10	Oct20	Penang-Skin	Penang-Skin-T10	Penang-Skin-Oct20	Penang-Skin-Oct20-T10	Penang-Oct20-T10	0	0
SK066_T10	Skin	Penang	T10	Oct20	Penang-Skin	Penang-Skin-T10	Penang-Skin-Oct20	Penang-Skin-Oct20-T10	Penang-Oct20-T10	0	0
SK067_T10	Skin	Penang	T10	Oct20	Penang-Skin	Penang-Skin-T10	Penang-Skin-Oct20	Penang-Skin-Oct20-T10	Penang-Oct20-T10	0	0
SK068_T11	Skin	Penang	T11	Oct20	Penang-Skin	Penang-Skin-T11	Penang-Skin-Oct20	Penang-Skin-Oct20-T11	Penang-Oct20-T11	0	0
SK069_T11	Skin	Penang	T11	Oct20	Penang-Skin	Penang-Skin-T11	Penang-Skin-Oct20	Penang-Skin-Oct20-T11	Penang-Oct20-T11	0	0
SK070_T11	Skin	Penang	T11	Oct20	Penang-Skin	Penang-Skin-T11	Penang-Skin-Oct20	Penang-Skin-Oct20-T11	Penang-Oct20-T11	0	0
SK071_T12	Skin	Penang	T12	Oct20	Penang-Skin	Penang-Skin-T12	Penang-Skin-Oct20	Penang-Skin-Oct20-T12	Penang-Oct20-T12	0	0
SK072_T12	Skin	Penang	T12	Oct20	Penang-Skin	Penang-Skin-T12	Penang-Skin-Oct20	Penang-Skin-Oct20-T12	Penang-Oct20-T12	0	0
SK073_T12	Skin	Penang	T12	Oct20	Penang-Skin	Penang-Skin-T12	Penang-Skin-Oct20	Penang-Skin-Oct20-T12	Penang-Oct20-T12	0	0
SK074_T13	Skin	Penang	T13	Oct20	Penang-Skin	Penang-Skin-T13	Penang-Skin-Oct20	Penang-Skin-Oct20-T13	Penang-Oct20-T13	0	0
SK075_T13	Skin	Penang	T13	Oct20	Penang-Skin	Penang-Skin-T13	Penang-Skin-Oct20	Penang-Skin-Oct20-T13	Penang-Oct20-T13	0	0
SK076_T13	Skin	Penang	T13	Oct20	Penang-Skin	Penang-Skin-T13	Penang-Skin-Oct20	Penang-Skin-Oct20-T13	Penang-Oct20-T13	0	0
SK077_T15	Skin	Penang	T15	Oct20	Penang-Skin	Penang-Skin-T15	Penang-Skin-Oct20	Penang-Skin-Oct20-T15	Penang-Oct20-T15	0	0
SK078_T15	Skin	Penang	T15	Oct20	Penang-Skin	Penang-Skin-T15	Penang-Skin-Oct20	Penang-Skin-Oct20-T15	Penang-Oct20-T15	0	0
SK079_T15	Skin	Penang	T15	Oct20	Penang-Skin	Penang-Skin-T15	Penang-Skin-Oct20	Penang-Skin-Oct20-T15	Penang-Oct20-T15	0	0
SK080_T16	Skin	Penang	T16	Oct20	Penang-Skin	Penang-Skin-T16	Penang-Skin-Oct20	Penang-Skin-Oct20-T16	Penang-Oct20-T16	0	0
SK081_T16	Skin	Penang	T16	Oct20	Penang-Skin	Penang-Skin-T16	Penang-Skin-Oct20	Penang-Skin-Oct20-T16	Penang-Oct20-T16	0	0
SK082_T16	Skin	Penang	T16	Oct20	Penang-Skin	Penang-Skin-T16	Penang-Skin-Oct20	Penang-Skin-Oct20-T16	Penang-Oct20-T16	0	0
SK083_T18	Skin	Penang	T18	Oct20	Penang-Skin	Penang-Skin-T18	Penang-Skin-Oct20	Penang-Skin-Oct20-T18	Penang-Oct20-T18	0	0
SK084_T18	Skin	Penang	T18	Oct20	Penang-Skin	Penang-Skin-T18	Penang-Skin-Oct20	Penang-Skin-Oct20-T18	Penang-Oct20-T18	0	0
SK085_T18	Skin	Penang	T18	Oct20	Penang-Skin	Penang-Skin-T18	Penang-Skin-Oct20	Penang-Skin-Oct20-T18	Penang-Oct20-T18	0	0
SK086_TA	Skin	Penang	TA	Oct20	Penang-Skin	Penang-Skin-TA	Penang-Skin-Oct20	Penang-Skin-Oct20-TA	Penang-Oct20-TA	0	0
SK087_TA	Skin	Penang	TA	Oct20	Penang-Skin	Penang-Skin-TA	Penang-Skin-Oct20	Penang-Skin-Oct20-TA	Penang-Oct20-TA	0	0
SK088_TA	Skin	Penang	TA	Oct20	Penang-Skin	Penang-Skin-TA	Penang-Skin-Oct20	Penang-Skin-Oct20-TA	Penang-Oct20-TA	0	0
SK089_TB	Skin	Penang	TB	Oct20	Penang-Skin	Penang-Skin-TB	Penang-Skin-Oct20	Penang-Skin-Oct20-TB	Penang-Oct20-TB	0	0
SK090_TB	Skin	Penang	TB	Oct20	Penang-Skin	Penang-Skin-TB	Penang-Skin-Oct20	Penang-Skin-Oct20-TB	Penang-Oct20-TB	0	0
SK091_TB	Skin	Penang	TB	Oct20	Penang-Skin	Penang-Skin-TB	Penang-Skin-Oct20	Penang-Skin-Oct20-TB	Penang-Oct20-TB	0	0
SK092_TC	Skin	Penang	TC	Oct20	Penang-Skin	Penang-Skin-TC	Penang-Skin-Oct20	Penang-Skin-Oct20-TC	Penang-Oct20-TC	0	0
SK093_TC	Skin	Penang	TC	Oct20	Penang-Skin	Penang-Skin-TC	Penang-Skin-Oct20	Penang-Skin-Oct20-TC	Penang-Oct20-TC	0	0
SK094_TC	Skin	Penang	TC	Oct20	Penang-Skin	Penang-Skin-TC	Penang-Skin-Oct20	Penang-Skin-Oct20-TC	Penang-Oct20-TC	0	0
SK095_TE	Skin	Penang	TE	Oct20	Penang-Skin	Penang-Skin-TE	Penang-Skin-Oct20	Penang-Skin-Oct20-TE	Penang-Oct20-TE	0	0
SK096_TE	Skin	Penang	TE	Oct20	Penang-Skin	Penang-Skin-TE	Penang-Skin-Oct20	Penang-Skin-Oct20-TE	Penang-Oct20-TE	0	0
SK097_TE	Skin	Penang	TE	Oct20	Penang-Skin	Penang-Skin-TE	Penang-Skin-Oct20	Penang-Skin-Oct20-TE	Penang-Oct20-TE	0	0
SK098_TF	Skin	Penang	TF	Oct20	Penang-Skin	Penang-Skin-TF	Penang-Skin-Oct20	Penang-Skin-Oct20-TF	Penang-Oct20-TF	0	0
SK099_TF	Skin	Penang	TF	Oct20	Penang-Skin	Penang-Skin-TF	Penang-Skin-Oct20	Penang-Skin-Oct20-TF	Penang-Oct20-TF	0	0
