## Supplemental_Data2_Microbiome_input_files for "Microbiome Dynamics in Tank- and Pond-Reared GIFT Tilapia": CA_Metadata_skin_Jitr_nov_lmh_pathload.txt

Final	SampleType	Location	Pond	Batch	pathogen_load	Loc_Organ	Loc_Organ_Pond	Loc_Organ_Month	Loc_Organ_Month_Pond	Loc_Month_Pond	dactylogyrus	trichodina
SK101_B18	Skin	Jitra	B18	Nov20	high	Jitra-Skin	Jitra-Skin-B18	Jitra-Skin-Nov20	Jitra-Skin-Nov20-B18	Jitra-Nov20-B18	0	8
SK102_B18	Skin	Jitra	B18	Nov20	high	Jitra-Skin	Jitra-Skin-B18	Jitra-Skin-Nov20	Jitra-Skin-Nov20-B18	Jitra-Nov20-B18	0	2
SK103_B18	Skin	Jitra	B18	Nov20	high	Jitra-Skin	Jitra-Skin-B18	Jitra-Skin-Nov20	Jitra-Skin-Nov20-B18	Jitra-Nov20-B18	0	11
SK104_B18	Skin	Jitra	B18	Nov20	high	Jitra-Skin	Jitra-Skin-B18	Jitra-Skin-Nov20	Jitra-Skin-Nov20-B18	Jitra-Nov20-B18	0	25
SK105_B18	Skin	Jitra	B18	Nov20	high	Jitra-Skin	Jitra-Skin-B18	Jitra-Skin-Nov20	Jitra-Skin-Nov20-B18	Jitra-Nov20-B18	0	4
SK106_B18	Skin	Jitra	B18	Nov20	high	Jitra-Skin	Jitra-Skin-B18	Jitra-Skin-Nov20	Jitra-Skin-Nov20-B18	Jitra-Nov20-B18	0	7
SK107_B18	Skin	Jitra	B18	Nov20	high	Jitra-Skin	Jitra-Skin-B18	Jitra-Skin-Nov20	Jitra-Skin-Nov20-B18	Jitra-Nov20-B18	0	3
SK108_B18	Skin	Jitra	B18	Nov20	high	Jitra-Skin	Jitra-Skin-B18	Jitra-Skin-Nov20	Jitra-Skin-Nov20-B18	Jitra-Nov20-B18	0	4
SK109_B18	Skin	Jitra	B18	Nov20	high	Jitra-Skin	Jitra-Skin-B18	Jitra-Skin-Nov20	Jitra-Skin-Nov20-B18	Jitra-Nov20-B18	0	4
SK110_B18	Skin	Jitra	B18	Nov20	high	Jitra-Skin	Jitra-Skin-B18	Jitra-Skin-Nov20	Jitra-Skin-Nov20-B18	Jitra-Nov20-B18	0	3
SK111_B18	Skin	Jitra	B18	Nov20	high	Jitra-Skin	Jitra-Skin-B18	Jitra-Skin-Nov20	Jitra-Skin-Nov20-B18	Jitra-Nov20-B18	0	8
SK112_B18	Skin	Jitra	B18	Nov20	high	Jitra-Skin	Jitra-Skin-B18	Jitra-Skin-Nov20	Jitra-Skin-Nov20-B18	Jitra-Nov20-B18	0	285
SK113_B18	Skin	Jitra	B18	Nov20	high	Jitra-Skin	Jitra-Skin-B18	Jitra-Skin-Nov20	Jitra-Skin-Nov20-B18	Jitra-Nov20-B18	0	11
SK114_B18	Skin	Jitra	B18	Nov20	high	Jitra-Skin	Jitra-Skin-B18	Jitra-Skin-Nov20	Jitra-Skin-Nov20-B18	Jitra-Nov20-B18	0	57
SK115_B18	Skin	Jitra	B18	Nov20	high	Jitra-Skin	Jitra-Skin-B18	Jitra-Skin-Nov20	Jitra-Skin-Nov20-B18	Jitra-Nov20-B18	0	40
SK116_B18	Skin	Jitra	B18	Nov20	high	Jitra-Skin	Jitra-Skin-B18	Jitra-Skin-Nov20	Jitra-Skin-Nov20-B18	Jitra-Nov20-B18	0	264
SK117_B18	Skin	Jitra	B18	Nov20	high	Jitra-Skin	Jitra-Skin-B18	Jitra-Skin-Nov20	Jitra-Skin-Nov20-B18	Jitra-Nov20-B18	0	143
SK118_B18	Skin	Jitra	B18	Nov20	high	Jitra-Skin	Jitra-Skin-B18	Jitra-Skin-Nov20	Jitra-Skin-Nov20-B18	Jitra-Nov20-B18	0	47
SK119_B18	Skin	Jitra	B18	Nov20	high	Jitra-Skin	Jitra-Skin-B18	Jitra-Skin-Nov20	Jitra-Skin-Nov20-B18	Jitra-Nov20-B18	0	53
SK120_B18	Skin	Jitra	B18	Nov20	high	Jitra-Skin	Jitra-Skin-B18	Jitra-Skin-Nov20	Jitra-Skin-Nov20-B18	Jitra-Nov20-B18	0	46
SK121_B17	Skin	Jitra	B17	Nov20	medium	Jitra-Skin	Jitra-Skin-B17	Jitra-Skin-Nov20	Jitra-Skin-Nov20-B17	Jitra-Nov20-B17	0	5
SK122_B17	Skin	Jitra	B17	Nov20	medium	Jitra-Skin	Jitra-Skin-B17	Jitra-Skin-Nov20	Jitra-Skin-Nov20-B17	Jitra-Nov20-B17	0	2
SK123_B17	Skin	Jitra	B17	Nov20	medium	Jitra-Skin	Jitra-Skin-B17	Jitra-Skin-Nov20	Jitra-Skin-Nov20-B17	Jitra-Nov20-B17	0	26
SK124_B17	Skin	Jitra	B17	Nov20	medium	Jitra-Skin	Jitra-Skin-B17	Jitra-Skin-Nov20	Jitra-Skin-Nov20-B17	Jitra-Nov20-B17	0	35
SK125_B17	Skin	Jitra	B17	Nov20	medium	Jitra-Skin	Jitra-Skin-B17	Jitra-Skin-Nov20	Jitra-Skin-Nov20-B17	Jitra-Nov20-B17	0	20
SK126_B17	Skin	Jitra	B17	Nov20	medium	Jitra-Skin	Jitra-Skin-B17	Jitra-Skin-Nov20	Jitra-Skin-Nov20-B17	Jitra-Nov20-B17	0	13
SK127_B17	Skin	Jitra	B17	Nov20	medium	Jitra-Skin	Jitra-Skin-B17	Jitra-Skin-Nov20	Jitra-Skin-Nov20-B17	Jitra-Nov20-B17	0	33
SK128_B17	Skin	Jitra	B17	Nov20	medium	Jitra-Skin	Jitra-Skin-B17	Jitra-Skin-Nov20	Jitra-Skin-Nov20-B17	Jitra-Nov20-B17	0	12
SK129_B17	Skin	Jitra	B17	Nov20	medium	Jitra-Skin	Jitra-Skin-B17	Jitra-Skin-Nov20	Jitra-Skin-Nov20-B17	Jitra-Nov20-B17	0	3
SK130_B17	Skin	Jitra	B17	Nov20	medium	Jitra-Skin	Jitra-Skin-B17	Jitra-Skin-Nov20	Jitra-Skin-Nov20-B17	Jitra-Nov20-B17	0	51
SK131_B17	Skin	Jitra	B17	Nov20	medium	Jitra-Skin	Jitra-Skin-B17	Jitra-Skin-Nov20	Jitra-Skin-Nov20-B17	Jitra-Nov20-B17	0	18
SK132_B17	Skin	Jitra	B17	Nov20	medium	Jitra-Skin	Jitra-Skin-B17	Jitra-Skin-Nov20	Jitra-Skin-Nov20-B17	Jitra-Nov20-B17	0	53
SK133_B17	Skin	Jitra	B17	Nov20	medium	Jitra-Skin	Jitra-Skin-B17	Jitra-Skin-Nov20	Jitra-Skin-Nov20-B17	Jitra-Nov20-B17	0	1
SK134_B17	Skin	Jitra	B17	Nov20	medium	Jitra-Skin	Jitra-Skin-B17	Jitra-Skin-Nov20	Jitra-Skin-Nov20-B17	Jitra-Nov20-B17	0	5
SK135_B17	Skin	Jitra	B17	Nov20	medium	Jitra-Skin	Jitra-Skin-B17	Jitra-Skin-Nov20	Jitra-Skin-Nov20-B17	Jitra-Nov20-B17	0	2
SK136_B17	Skin	Jitra	B17	Nov20	medium	Jitra-Skin	Jitra-Skin-B17	Jitra-Skin-Nov20	Jitra-Skin-Nov20-B17	Jitra-Nov20-B17	0	9
SK137_B17	Skin	Jitra	B17	Nov20	medium	Jitra-Skin	Jitra-Skin-B17	Jitra-Skin-Nov20	Jitra-Skin-Nov20-B17	Jitra-Nov20-B17	0	7
SK138_B17	Skin	Jitra	B17	Nov20	medium	Jitra-Skin	Jitra-Skin-B17	Jitra-Skin-Nov20	Jitra-Skin-Nov20-B17	Jitra-Nov20-B17	1	33
SK139_B17	Skin	Jitra	B17	Nov20	medium	Jitra-Skin	Jitra-Skin-B17	Jitra-Skin-Nov20	Jitra-Skin-Nov20-B17	Jitra-Nov20-B17	0	14
SK140_B17	Skin	Jitra	B17	Nov20	medium	Jitra-Skin	Jitra-Skin-B17	Jitra-Skin-Nov20	Jitra-Skin-Nov20-B17	Jitra-Nov20-B17	0	9
SK141_B16	Skin	Jitra	B16	Nov20	low	Jitra-Skin	Jitra-Skin-B16	Jitra-Skin-Nov20	Jitra-Skin-Nov20-B16	Jitra-Nov20-B16	0	7
SK142_B16	Skin	Jitra	B16	Nov20	low	Jitra-Skin	Jitra-Skin-B16	Jitra-Skin-Nov20	Jitra-Skin-Nov20-B16	Jitra-Nov20-B16	0	2
SK143_B16	Skin	Jitra	B16	Nov20	low	Jitra-Skin	Jitra-Skin-B16	Jitra-Skin-Nov20	Jitra-Skin-Nov20-B16	Jitra-Nov20-B16	0	0
SK144_B16	Skin	Jitra	B16	Nov20	low	Jitra-Skin	Jitra-Skin-B16	Jitra-Skin-Nov20	Jitra-Skin-Nov20-B16	Jitra-Nov20-B16	0	0
SK145_B16	Skin	Jitra	B16	Nov20	low	Jitra-Skin	Jitra-Skin-B16	Jitra-Skin-Nov20	Jitra-Skin-Nov20-B16	Jitra-Nov20-B16	0	10
SK146_B16	Skin	Jitra	B16	Nov20	low	Jitra-Skin	Jitra-Skin-B16	Jitra-Skin-Nov20	Jitra-Skin-Nov20-B16	Jitra-Nov20-B16	0	3
SK147_B16	Skin	Jitra	B16	Nov20	low	Jitra-Skin	Jitra-Skin-B16	Jitra-Skin-Nov20	Jitra-Skin-Nov20-B16	Jitra-Nov20-B16	0	2
SK148_B16	Skin	Jitra	B16	Nov20	low	Jitra-Skin	Jitra-Skin-B16	Jitra-Skin-Nov20	Jitra-Skin-Nov20-B16	Jitra-Nov20-B16	0	0
SK149_B16	Skin	Jitra	B16	Nov20	low	Jitra-Skin	Jitra-Skin-B16	Jitra-Skin-Nov20	Jitra-Skin-Nov20-B16	Jitra-Nov20-B16	0	6
SK150_B16	Skin	Jitra	B16	Nov20	low	Jitra-Skin	Jitra-Skin-B16	Jitra-Skin-Nov20	Jitra-Skin-Nov20-B16	Jitra-Nov20-B16	0	0
SK151_B16	Skin	Jitra	B16	Nov20	low	Jitra-Skin	Jitra-Skin-B16	Jitra-Skin-Nov20	Jitra-Skin-Nov20-B16	Jitra-Nov20-B16	0	0
SK152_B16	Skin	Jitra	B16	Nov20	low	Jitra-Skin	Jitra-Skin-B16	Jitra-Skin-Nov20	Jitra-Skin-Nov20-B16	Jitra-Nov20-B16	0	2
SK153_B16	Skin	Jitra	B16	Nov20	low	Jitra-Skin	Jitra-Skin-B16	Jitra-Skin-Nov20	Jitra-Skin-Nov20-B16	Jitra-Nov20-B16	0	0
SK154_B16	Skin	Jitra	B16	Nov20	low	Jitra-Skin	Jitra-Skin-B16	Jitra-Skin-Nov20	Jitra-Skin-Nov20-B16	Jitra-Nov20-B16	0	3
SK155_B16	Skin	Jitra	B16	Nov20	low	Jitra-Skin	Jitra-Skin-B16	Jitra-Skin-Nov20	Jitra-Skin-Nov20-B16	Jitra-Nov20-B16	0	0
SK156_B16	Skin	Jitra	B16	Nov20	low	Jitra-Skin	Jitra-Skin-B16	Jitra-Skin-Nov20	Jitra-Skin-Nov20-B16	Jitra-Nov20-B16	0	3
SK157_B16	Skin	Jitra	B16	Nov20	low	Jitra-Skin	Jitra-Skin-B16	Jitra-Skin-Nov20	Jitra-Skin-Nov20-B16	Jitra-Nov20-B16	0	0
SK158_B16	Skin	Jitra	B16	Nov20	low	Jitra-Skin	Jitra-Skin-B16	Jitra-Skin-Nov20	Jitra-Skin-Nov20-B16	Jitra-Nov20-B16	0	0
SK159_B16	Skin	Jitra	B16	Nov20	low	Jitra-Skin	Jitra-Skin-B16	Jitra-Skin-Nov20	Jitra-Skin-Nov20-B16	Jitra-Nov20-B16	0	1
SK160_B16	Skin	Jitra	B16	Nov20	low	Jitra-Skin	Jitra-Skin-B16	Jitra-Skin-Nov20	Jitra-Skin-Nov20-B16	Jitra-Nov20-B16	0	0
SK161_B03	Skin	Jitra	B03	Nov20	low	Jitra-Skin	Jitra-Skin-B03	Jitra-Skin-Nov20	Jitra-Skin-Nov20-B03	Jitra-Nov20-B03	0	1
SK162_B03	Skin	Jitra	B03	Nov20	low	Jitra-Skin	Jitra-Skin-B03	Jitra-Skin-Nov20	Jitra-Skin-Nov20-B03	Jitra-Nov20-B03	0	5
SK163_B03	Skin	Jitra	B03	Nov20	low	Jitra-Skin	Jitra-Skin-B03	Jitra-Skin-Nov20	Jitra-Skin-Nov20-B03	Jitra-Nov20-B03	0	1
SK164_B03	Skin	Jitra	B03	Nov20	low	Jitra-Skin	Jitra-Skin-B03	Jitra-Skin-Nov20	Jitra-Skin-Nov20-B03	Jitra-Nov20-B03	0	2
SK165_B03	Skin	Jitra	B03	Nov20	low	Jitra-Skin	Jitra-Skin-B03	Jitra-Skin-Nov20	Jitra-Skin-Nov20-B03	Jitra-Nov20-B03	0	4
SK166_B03	Skin	Jitra	B03	Nov20	low	Jitra-Skin	Jitra-Skin-B03	Jitra-Skin-Nov20	Jitra-Skin-Nov20-B03	Jitra-Nov20-B03	0	4
SK167_B03	Skin	Jitra	B03	Nov20	low	Jitra-Skin	Jitra-Skin-B03	Jitra-Skin-Nov20	Jitra-Skin-Nov20-B03	Jitra-Nov20-B03	0	0
SK168_B03	Skin	Jitra	B03	Nov20	low	Jitra-Skin	Jitra-Skin-B03	Jitra-Skin-Nov20	Jitra-Skin-Nov20-B03	Jitra-Nov20-B03	0	1
SK169_B03	Skin	Jitra	B03	Nov20	low	Jitra-Skin	Jitra-Skin-B03	Jitra-Skin-Nov20	Jitra-Skin-Nov20-B03	Jitra-Nov20-B03	0	0
SK170_B03	Skin	Jitra	B03	Nov20	low	Jitra-Skin	Jitra-Skin-B03	Jitra-Skin-Nov20	Jitra-Skin-Nov20-B03	Jitra-Nov20-B03	0	1
SK171_B03	Skin	Jitra	B03	Nov20	low	Jitra-Skin	Jitra-Skin-B03	Jitra-Skin-Nov20	Jitra-Skin-Nov20-B03	Jitra-Nov20-B03	0	24
SK172_B03	Skin	Jitra	B03	Nov20	low	Jitra-Skin	Jitra-Skin-B03	Jitra-Skin-Nov20	Jitra-Skin-Nov20-B03	Jitra-Nov20-B03	0	1
SK173_B03	Skin	Jitra	B03	Nov20	low	Jitra-Skin	Jitra-Skin-B03	Jitra-Skin-Nov20	Jitra-Skin-Nov20-B03	Jitra-Nov20-B03	0	1
SK174_B03	Skin	Jitra	B03	Nov20	low	Jitra-Skin	Jitra-Skin-B03	Jitra-Skin-Nov20	Jitra-Skin-Nov20-B03	Jitra-Nov20-B03	0	3
SK175_B03	Skin	Jitra	B03	Nov20	low	Jitra-Skin	Jitra-Skin-B03	Jitra-Skin-Nov20	Jitra-Skin-Nov20-B03	Jitra-Nov20-B03	0	0
SK176_B03	Skin	Jitra	B03	Nov20	low	Jitra-Skin	Jitra-Skin-B03	Jitra-Skin-Nov20	Jitra-Skin-Nov20-B03	Jitra-Nov20-B03	0	0
SK177_B03	Skin	Jitra	B03	Nov20	low	Jitra-Skin	Jitra-Skin-B03	Jitra-Skin-Nov20	Jitra-Skin-Nov20-B03	Jitra-Nov20-B03	0	1
SK178_B03	Skin	Jitra	B03	Nov20	low	Jitra-Skin	Jitra-Skin-B03	Jitra-Skin-Nov20	Jitra-Skin-Nov20-B03	Jitra-Nov20-B03	0	3
SK179_B03	Skin	Jitra	B03	Nov20	low	Jitra-Skin	Jitra-Skin-B03	Jitra-Skin-Nov20	Jitra-Skin-Nov20-B03	Jitra-Nov20-B03	0	6
SK180_B03	Skin	Jitra	B03	Nov20	low	Jitra-Skin	Jitra-Skin-B03	Jitra-Skin-Nov20	Jitra-Skin-Nov20-B03	Jitra-Nov20-B03	0	3
