## Supplemental_Data2_Microbiome_input_files for "Microbiome Dynamics in Tank- and Pond-Reared GIFT Tilapia": CA_Metadata_skin_Jitra_sept_lh_pathload.txt

Final	SampleType	Location	Pond	Batch	Pathogen_load	Loc_Organ	Loc_Organ_Pond	Loc_Organ_Month	Loc_Organ_Month_Pond	Loc_Month_Pond	dactylogyrus	trichodina
SK001_B03	Skin	Jitra	B03	Sept20	low	Jitra-Skin	Jitra-Skin-B03	Jitra-Skin-Sept20	Jitra-Skin-Sept20-B03	Jitra-Sept20-B03	0	1
SK002_B03	Skin	Jitra	B03	Sept20	low	Jitra-Skin	Jitra-Skin-B03	Jitra-Skin-Sept20	Jitra-Skin-Sept20-B03	Jitra-Sept20-B03	0	1
SK003_B03	Skin	Jitra	B03	Sept20	low	Jitra-Skin	Jitra-Skin-B03	Jitra-Skin-Sept20	Jitra-Skin-Sept20-B03	Jitra-Sept20-B03	0	0
SK004_B03	Skin	Jitra	B03	Sept20	low	Jitra-Skin	Jitra-Skin-B03	Jitra-Skin-Sept20	Jitra-Skin-Sept20-B03	Jitra-Sept20-B03	0	1
SK005_B03	Skin	Jitra	B03	Sept20	low	Jitra-Skin	Jitra-Skin-B03	Jitra-Skin-Sept20	Jitra-Skin-Sept20-B03	Jitra-Sept20-B03	0	6
SK006_B03	Skin	Jitra	B03	Sept20	low	Jitra-Skin	Jitra-Skin-B03	Jitra-Skin-Sept20	Jitra-Skin-Sept20-B03	Jitra-Sept20-B03	0	2
SK007_B03	Skin	Jitra	B03	Sept20	low	Jitra-Skin	Jitra-Skin-B03	Jitra-Skin-Sept20	Jitra-Skin-Sept20-B03	Jitra-Sept20-B03	0	0
SK008_B03	Skin	Jitra	B03	Sept20	low	Jitra-Skin	Jitra-Skin-B03	Jitra-Skin-Sept20	Jitra-Skin-Sept20-B03	Jitra-Sept20-B03	0	2
SK009_B03	Skin	Jitra	B03	Sept20	low	Jitra-Skin	Jitra-Skin-B03	Jitra-Skin-Sept20	Jitra-Skin-Sept20-B03	Jitra-Sept20-B03	0	2
SK010_B03	Skin	Jitra	B03	Sept20	low	Jitra-Skin	Jitra-Skin-B03	Jitra-Skin-Sept20	Jitra-Skin-Sept20-B03	Jitra-Sept20-B03	0	0
SK011_B16	Skin	Jitra	B16	Sept20	low	Jitra-Skin	Jitra-Skin-B16	Jitra-Skin-Sept20	Jitra-Skin-Sept20-B16	Jitra-Sept20-B16	0	1
SK012_B16	Skin	Jitra	B16	Sept20	low	Jitra-Skin	Jitra-Skin-B16	Jitra-Skin-Sept20	Jitra-Skin-Sept20-B16	Jitra-Sept20-B16	0	2
SK013_B16	Skin	Jitra	B16	Sept20	low	Jitra-Skin	Jitra-Skin-B16	Jitra-Skin-Sept20	Jitra-Skin-Sept20-B16	Jitra-Sept20-B16	0	2
SK014_B16	Skin	Jitra	B16	Sept20	low	Jitra-Skin	Jitra-Skin-B16	Jitra-Skin-Sept20	Jitra-Skin-Sept20-B16	Jitra-Sept20-B16	0	1
SK015_B16	Skin	Jitra	B16	Sept20	low	Jitra-Skin	Jitra-Skin-B16	Jitra-Skin-Sept20	Jitra-Skin-Sept20-B16	Jitra-Sept20-B16	0	1
SK016_B16	Skin	Jitra	B16	Sept20	low	Jitra-Skin	Jitra-Skin-B16	Jitra-Skin-Sept20	Jitra-Skin-Sept20-B16	Jitra-Sept20-B16	0	0
SK017_B16	Skin	Jitra	B16	Sept20	low	Jitra-Skin	Jitra-Skin-B16	Jitra-Skin-Sept20	Jitra-Skin-Sept20-B16	Jitra-Sept20-B16	0	0
SK018_B16	Skin	Jitra	B16	Sept20	low	Jitra-Skin	Jitra-Skin-B16	Jitra-Skin-Sept20	Jitra-Skin-Sept20-B16	Jitra-Sept20-B16	0	0
SK019_B16	Skin	Jitra	B16	Sept20	low	Jitra-Skin	Jitra-Skin-B16	Jitra-Skin-Sept20	Jitra-Skin-Sept20-B16	Jitra-Sept20-B16	0	1
SK020_B16	Skin	Jitra	B16	Sept20	low	Jitra-Skin	Jitra-Skin-B16	Jitra-Skin-Sept20	Jitra-Skin-Sept20-B16	Jitra-Sept20-B16	0	0
SK021_B17	Skin	Jitra	B17	Sept20	low	Jitra-Skin	Jitra-Skin-B17	Jitra-Skin-Sept20	Jitra-Skin-Sept20-B17	Jitra-Sept20-B17	0	3
SK022_B17	Skin	Jitra	B17	Sept20	low	Jitra-Skin	Jitra-Skin-B17	Jitra-Skin-Sept20	Jitra-Skin-Sept20-B17	Jitra-Sept20-B17	0	0
SK023_B17	Skin	Jitra	B17	Sept20	low	Jitra-Skin	Jitra-Skin-B17	Jitra-Skin-Sept20	Jitra-Skin-Sept20-B17	Jitra-Sept20-B17	0	2
SK024_B17	Skin	Jitra	B17	Sept20	low	Jitra-Skin	Jitra-Skin-B17	Jitra-Skin-Sept20	Jitra-Skin-Sept20-B17	Jitra-Sept20-B17	0	15
SK025_B17	Skin	Jitra	B17	Sept20	low	Jitra-Skin	Jitra-Skin-B17	Jitra-Skin-Sept20	Jitra-Skin-Sept20-B17	Jitra-Sept20-B17	0	9
SK026_B17	Skin	Jitra	B17	Sept20	low	Jitra-Skin	Jitra-Skin-B17	Jitra-Skin-Sept20	Jitra-Skin-Sept20-B17	Jitra-Sept20-B17	0	2
SK027_B17	Skin	Jitra	B17	Sept20	low	Jitra-Skin	Jitra-Skin-B17	Jitra-Skin-Sept20	Jitra-Skin-Sept20-B17	Jitra-Sept20-B17	0	12
SK028_B17	Skin	Jitra	B17	Sept20	low	Jitra-Skin	Jitra-Skin-B17	Jitra-Skin-Sept20	Jitra-Skin-Sept20-B17	Jitra-Sept20-B17	0	1
SK029_B17	Skin	Jitra	B17	Sept20	low	Jitra-Skin	Jitra-Skin-B17	Jitra-Skin-Sept20	Jitra-Skin-Sept20-B17	Jitra-Sept20-B17	0	1
SK030_B17	Skin	Jitra	B17	Sept20	low	Jitra-Skin	Jitra-Skin-B17	Jitra-Skin-Sept20	Jitra-Skin-Sept20-B17	Jitra-Sept20-B17	0	9
SK031_B18	Skin	Jitra	B18	Sept20	high	Jitra-Skin	Jitra-Skin-B18	Jitra-Skin-Sept20	Jitra-Skin-Sept20-B18	Jitra-Sept20-B18	0	11
SK032_B18	Skin	Jitra	B18	Sept20	high	Jitra-Skin	Jitra-Skin-B18	Jitra-Skin-Sept20	Jitra-Skin-Sept20-B18	Jitra-Sept20-B18	0	121
SK033_B18	Skin	Jitra	B18	Sept20	high	Jitra-Skin	Jitra-Skin-B18	Jitra-Skin-Sept20	Jitra-Skin-Sept20-B18	Jitra-Sept20-B18	0	25
SK034_B18	Skin	Jitra	B18	Sept20	high	Jitra-Skin	Jitra-Skin-B18	Jitra-Skin-Sept20	Jitra-Skin-Sept20-B18	Jitra-Sept20-B18	0	9
SK035_B18	Skin	Jitra	B18	Sept20	high	Jitra-Skin	Jitra-Skin-B18	Jitra-Skin-Sept20	Jitra-Skin-Sept20-B18	Jitra-Sept20-B18	0	8
SK036_B18	Skin	Jitra	B18	Sept20	high	Jitra-Skin	Jitra-Skin-B18	Jitra-Skin-Sept20	Jitra-Skin-Sept20-B18	Jitra-Sept20-B18	0	15
SK037_B18	Skin	Jitra	B18	Sept20	high	Jitra-Skin	Jitra-Skin-B18	Jitra-Skin-Sept20	Jitra-Skin-Sept20-B18	Jitra-Sept20-B18	0	4
SK038_B18	Skin	Jitra	B18	Sept20	high	Jitra-Skin	Jitra-Skin-B18	Jitra-Skin-Sept20	Jitra-Skin-Sept20-B18	Jitra-Sept20-B18	0	1
SK039_B18	Skin	Jitra	B18	Sept20	high	Jitra-Skin	Jitra-Skin-B18	Jitra-Skin-Sept20	Jitra-Skin-Sept20-B18	Jitra-Sept20-B18	0	19
SK040_B18	Skin	Jitra	B18	Sept20	high	Jitra-Skin	Jitra-Skin-B18	Jitra-Skin-Sept20	Jitra-Skin-Sept20-B18	Jitra-Sept20-B18	1	123
