## Supplemental_Data2_Microbiome_input_files for "Microbiome Dynamics in Tank- and Pond-Reared GIFT Tilapia": CA_Metadata_water.txt

Final	SampleType	Location	Pond	Batch	Loc_Organ	Loc_Organ_Pond	Loc_Organ_Month	Loc_Organ_Month_Pond	Loc_Month_Pond	dactylogyrus	trichodina
B16_150	Pond_Water	Jitra	B16	Sept20	Jitra-Pond_Water	Jitra-Pond_Water-B16	Jitra-Pond_Water-Sept20	Jitra-Pond_Water-Sept20-B16	Jitra-Sept20-B16	0	0
B16_050	Pond_Water	Jitra	B16	Sept20	Jitra-Pond_Water	Jitra-Pond_Water-B16	Jitra-Pond_Water-Sept20	Jitra-Pond_Water-Sept20-B16	Jitra-Sept20-B16	0	0
B16_000	Pond_Water	Jitra	B16	Sept20	Jitra-Pond_Water	Jitra-Pond_Water-B16	Jitra-Pond_Water-Sept20	Jitra-Pond_Water-Sept20-B16	Jitra-Sept20-B16	0	0
B17_150	Pond_Water	Jitra	B17	Sept20	Jitra-Pond_Water	Jitra-Pond_Water-B17	Jitra-Pond_Water-Sept20	Jitra-Pond_Water-Sept20-B17	Jitra-Sept20-B17	0	0
B17_050	Pond_Water	Jitra	B17	Sept20	Jitra-Pond_Water	Jitra-Pond_Water-B17	Jitra-Pond_Water-Sept20	Jitra-Pond_Water-Sept20-B17	Jitra-Sept20-B17	0	0
B17_000	Pond_Water	Jitra	B17	Sept20	Jitra-Pond_Water	Jitra-Pond_Water-B17	Jitra-Pond_Water-Sept20	Jitra-Pond_Water-Sept20-B17	Jitra-Sept20-B17	0	0
B18_150	Pond_Water	Jitra	B18	Sept20	Jitra-Pond_Water	Jitra-Pond_Water-B18	Jitra-Pond_Water-Sept20	Jitra-Pond_Water-Sept20-B18	Jitra-Sept20-B18	0	0
B18_050	Pond_Water	Jitra	B18	Sept20	Jitra-Pond_Water	Jitra-Pond_Water-B18	Jitra-Pond_Water-Sept20	Jitra-Pond_Water-Sept20-B18	Jitra-Sept20-B18	0	0
B18_000	Pond_Water	Jitra	B18	Sept20	Jitra-Pond_Water	Jitra-Pond_Water-B18	Jitra-Pond_Water-Sept20	Jitra-Pond_Water-Sept20-B18	Jitra-Sept20-B18	0	0
B03_150	Pond_Water	Jitra	B03	Sept20	Jitra-Pond_Water	Jitra-Pond_Water-B03	Jitra-Pond_Water-Sept20	Jitra-Pond_Water-Sept20-B03	Jitra-Sept20-B03	0	0
B03_050	Pond_Water	Jitra	B03	Sept20	Jitra-Pond_Water	Jitra-Pond_Water-B03	Jitra-Pond_Water-Sept20	Jitra-Pond_Water-Sept20-B03	Jitra-Sept20-B03	0	0
B03_000	Pond_Water	Jitra	B03	Sept20	Jitra-Pond_Water	Jitra-Pond_Water-B03	Jitra-Pond_Water-Sept20	Jitra-Pond_Water-Sept20-B03	Jitra-Sept20-B03	0	0
T10	Tank_Water	Penang	tank	Oct20	Penang-Tank_Water	Penang-Tank_Water-tank	Penang-Tank_Water-Oct20	Penang-Tank_Water-Oct20-tank	Penang-Oct20-tank	0	0
T11	Tank_Water	Penang	tank	Oct20	Penang-Tank_Water	Penang-Tank_Water-tank	Penang-Tank_Water-Oct20	Penang-Tank_Water-Oct20-tank	Penang-Oct20-tank	0	0
T12	Tank_Water	Penang	tank	Oct20	Penang-Tank_Water	Penang-Tank_Water-tank	Penang-Tank_Water-Oct20	Penang-Tank_Water-Oct20-tank	Penang-Oct20-tank	0	0
T13	Tank_Water	Penang	tank	Oct20	Penang-Tank_Water	Penang-Tank_Water-tank	Penang-Tank_Water-Oct20	Penang-Tank_Water-Oct20-tank	Penang-Oct20-tank	0	0
T15	Tank_Water	Penang	tank	Oct20	Penang-Tank_Water	Penang-Tank_Water-tank	Penang-Tank_Water-Oct20	Penang-Tank_Water-Oct20-tank	Penang-Oct20-tank	0	0
T16	Tank_Water	Penang	tank	Oct20	Penang-Tank_Water	Penang-Tank_Water-tank	Penang-Tank_Water-Oct20	Penang-Tank_Water-Oct20-tank	Penang-Oct20-tank	0	0
T18	Tank_Water	Penang	tank	Oct20	Penang-Tank_Water	Penang-Tank_Water-tank	Penang-Tank_Water-Oct20	Penang-Tank_Water-Oct20-tank	Penang-Oct20-tank	0	0
T01	Tank_Water	Penang	tank	Oct20	Penang-Tank_Water	Penang-Tank_Water-tank	Penang-Tank_Water-Oct20	Penang-Tank_Water-Oct20-tank	Penang-Oct20-tank	0	0
T02	Tank_Water	Penang	tank	Oct20	Penang-Tank_Water	Penang-Tank_Water-tank	Penang-Tank_Water-Oct20	Penang-Tank_Water-Oct20-tank	Penang-Oct20-tank	0	0
T03	Tank_Water	Penang	tank	Oct20	Penang-Tank_Water	Penang-Tank_Water-tank	Penang-Tank_Water-Oct20	Penang-Tank_Water-Oct20-tank	Penang-Oct20-tank	0	0
T04	Tank_Water	Penang	tank	Oct20	Penang-Tank_Water	Penang-Tank_Water-tank	Penang-Tank_Water-Oct20	Penang-Tank_Water-Oct20-tank	Penang-Oct20-tank	0	0
T05	Tank_Water	Penang	tank	Oct20	Penang-Tank_Water	Penang-Tank_Water-tank	Penang-Tank_Water-Oct20	Penang-Tank_Water-Oct20-tank	Penang-Oct20-tank	0	0
TA	Tank_Water	Penang	tank	Oct20	Penang-Tank_Water	Penang-Tank_Water-tank	Penang-Tank_Water-Oct20	Penang-Tank_Water-Oct20-tank	Penang-Oct20-tank	0	0
TB	Tank_Water	Penang	tank	Oct20	Penang-Tank_Water	Penang-Tank_Water-tank	Penang-Tank_Water-Oct20	Penang-Tank_Water-Oct20-tank	Penang-Oct20-tank	0	0
TC	Tank_Water	Penang	tank	Oct20	Penang-Tank_Water	Penang-Tank_Water-tank	Penang-Tank_Water-Oct20	Penang-Tank_Water-Oct20-tank	Penang-Oct20-tank	0	0
TF	Tank_Water	Penang	tank	Oct20	Penang-Tank_Water	Penang-Tank_Water-tank	Penang-Tank_Water-Oct20	Penang-Tank_Water-Oct20-tank	Penang-Oct20-tank	0	0
