## Supplemental_Data2_Microbiome_input_files for "Microbiome Dynamics in Tank- and Pond-Reared GIFT Tilapia": CA_Metadata_water_penang.txt

Final	SampleType	Location	Pond	Batch	Loc_Organ	Loc_Organ_Pond	Loc_Organ_Month	Loc_Organ_Month_Pond	Loc_Month_Pond	dactylogyrus	trichodina
T10	Tank_Water	Penang	tank_h	Oct20	Penang-Tank_Water	Penang-Tank_Water-tank	Penang-Tank_Water-Oct20	Penang-Tank_Water-Oct20-tank	Penang-Oct20-tank	0	0
T11	Tank_Water	Penang	tank_h	Oct20	Penang-Tank_Water	Penang-Tank_Water-tank	Penang-Tank_Water-Oct20	Penang-Tank_Water-Oct20-tank	Penang-Oct20-tank	0	0
T12	Tank_Water	Penang	tank_h	Oct20	Penang-Tank_Water	Penang-Tank_Water-tank	Penang-Tank_Water-Oct20	Penang-Tank_Water-Oct20-tank	Penang-Oct20-tank	0	0
T13	Tank_Water	Penang	tank_h	Oct20	Penang-Tank_Water	Penang-Tank_Water-tank	Penang-Tank_Water-Oct20	Penang-Tank_Water-Oct20-tank	Penang-Oct20-tank	0	0
T15	Tank_Water	Penang	tank_h	Oct20	Penang-Tank_Water	Penang-Tank_Water-tank	Penang-Tank_Water-Oct20	Penang-Tank_Water-Oct20-tank	Penang-Oct20-tank	0	0
T16	Tank_Water	Penang	tank_h	Oct20	Penang-Tank_Water	Penang-Tank_Water-tank	Penang-Tank_Water-Oct20	Penang-Tank_Water-Oct20-tank	Penang-Oct20-tank	0	0
T18	Tank_Water	Penang	tank_h	Oct20	Penang-Tank_Water	Penang-Tank_Water-tank	Penang-Tank_Water-Oct20	Penang-Tank_Water-Oct20-tank	Penang-Oct20-tank	0	0
T01	Tank_Water	Penang	tank_h	Oct20	Penang-Tank_Water	Penang-Tank_Water-tank	Penang-Tank_Water-Oct20	Penang-Tank_Water-Oct20-tank	Penang-Oct20-tank	0	0
T02	Tank_Water	Penang	tank_h	Oct20	Penang-Tank_Water	Penang-Tank_Water-tank	Penang-Tank_Water-Oct20	Penang-Tank_Water-Oct20-tank	Penang-Oct20-tank	0	0
T03	Tank_Water	Penang	tank_h	Oct20	Penang-Tank_Water	Penang-Tank_Water-tank	Penang-Tank_Water-Oct20	Penang-Tank_Water-Oct20-tank	Penang-Oct20-tank	0	0
T04	Tank_Water	Penang	tank_h	Oct20	Penang-Tank_Water	Penang-Tank_Water-tank	Penang-Tank_Water-Oct20	Penang-Tank_Water-Oct20-tank	Penang-Oct20-tank	0	0
T05	Tank_Water	Penang	tank_h	Oct20	Penang-Tank_Water	Penang-Tank_Water-tank	Penang-Tank_Water-Oct20	Penang-Tank_Water-Oct20-tank	Penang-Oct20-tank	0	0
TA	Tank_Water	Penang	tank_bl	Oct20	Penang-Tank_Water	Penang-Tank_Water-tank	Penang-Tank_Water-Oct20	Penang-Tank_Water-Oct20-tank	Penang-Oct20-tank	0	0
TB	Tank_Water	Penang	tank_bl	Oct20	Penang-Tank_Water	Penang-Tank_Water-tank	Penang-Tank_Water-Oct20	Penang-Tank_Water-Oct20-tank	Penang-Oct20-tank	0	0
TC	Tank_Water	Penang	tank_bl	Oct20	Penang-Tank_Water	Penang-Tank_Water-tank	Penang-Tank_Water-Oct20	Penang-Tank_Water-Oct20-tank	Penang-Oct20-tank	0	0
TF	Tank_Water	Penang	tank_bl	Oct20	Penang-Tank_Water	Penang-Tank_Water-tank	Penang-Tank_Water-Oct20	Penang-Tank_Water-Oct20-tank	Penang-Oct20-tank	0	0
