## Supplemental_Data3_PCA for "Microbiome Dynamics in Tank- and Pond-Reared GIFT Tilapia": Supplemental_Data3_Tables.xlsx

### Sheet: PCA_Barycentres_Coordinates
Coordinates	Dim. 1	Dim. 2	Dim. 3	Dim. 4	Dim. 5
Jitra-Gill-Nov20-F	12.4748	11.5863	3.44541	-4.48151	4.60026
Jitra-Gill-Nov20-M	8.07947	10.9335	0.028809	0.256229	7.7144
Jitra-Gill-Sept20-F	6.56643	9.83417	-5.02255	6.90434	-9.88315
Jitra-Gill-Sept20-M	9.8672	9.42606	-4.87318	7.2054	-10.2595
Jitra-Gut-Nov20-F	3.94721	-12.0061	-0.46682	-3.66907	-2.63975
Jitra-Gut-Nov20-M	4.75815	-12.5995	-0.737732	-1.68157	-1.10851
Jitra-Gut-Sept20-F	3.63358	-11.6508	-1.23195	-0.613091	-0.219654
Jitra-Gut-Sept20-M	1.77398	-9.94779	-1.1755	-1.07703	-0.408319
Jitra-Skin-Nov20-F	-1.73241	3.93365	-0.81743	-1.03136	1.9896
Jitra-Skin-Nov20-M	-0.810281	4.94671	-1.02347	-0.823882	1.6827
Jitra-Skin-Sept20-F	-1.52187	3.57943	-3.35656	2.79449	-5.10414
Jitra-Skin-Sept20-M	-1.01868	5.4623	-3.84387	3.5785	-5.91546
Penang-Gill-Oct20-F	-7.80148	-1.26844	1.52982	0.526136	1.54427
Penang-Gill-Oct20-M	-7.65026	-1.15187	7.36928	3.55734	0.994497
Penang-Gut-Oct20-F	-8.73464	-3.8876	-0.0219821	-2.34687	-0.0228515
Penang-Gut-Oct20-M	-8.58941	-3.6521	1.0505	-1.53475	-0.140293
Penang-Skin-Oct20-F	-7.88272	-1.57758	-0.253561	-0.410536	0.993043
Penang-Skin-Oct20-M	-7.82892	-1.6246	1.05479	0.237673	0.72732

### Sheet: PCA_Age_BodyWeight
Correlation	Dim. 1	Dim. 2	Dim. 3	Dim. 4	Dim. 5
Fish age	0.130678	0.420268	0.387431	0.00149969	-0.0827302
Body weight	0.0983574	0.339189	0.284685	0.000243391	-0.0785679
cos²	Dim. 1	Dim. 2	Dim. 3	Dim. 4	Dim. 5
Fish age	0.0170768	0.176625	0.150103	2.24907e-06	0.00684428
Body weight	0.00967417	0.115049	0.0810457	5.92393e-08	0.00617292
